# The epigenomic landscape of single vascular cells reflects developmental origin and identifies disease risk loci

**DOI:** 10.1101/2022.05.18.492517

**Authors:** Chad S. Weldy, Soumya Kundu, João Monteiro, Wenduo Gu, Albert J. Pedroza, Alex R. Dalal, Matthew D. Worssam, Daniel Li, Brian Palmisano, Quanyi Zhao, Disha Sharma, Trieu Nguyen, Ramendra Kundu, Michael P. Fischbein, Jesse Engreitz, Anshul B. Kundaje, Paul P. Cheng, Thomas Quertermous

## Abstract

Vascular sites have distinct susceptibility to atherosclerosis and aneurysm, yet the biological underpinning of vascular site-specific disease risk is largely unknown.

Vascular tissues have different developmental origins that may influence global chromatin accessibility, and understanding differential chromatin accessibility, gene expression profiles, and gene regulatory networks (GRN) on single cell resolution may give key insight into vascular site-specific disease risk. Here, we performed single cell chromatin accessibility (scATACseq) and gene expression profiling (scRNAseq) of healthy adult mouse vascular tissue from three vascular sites, 1) aortic root and ascending aorta, 2) brachiocephalic and carotid artery, and 3) descending thoracic aorta. Through a comprehensive analysis at single cell resolution, we discovered key regulatory enhancers to not only be cell type, but vascular site specific in vascular smooth muscle (SMC), fibroblasts, and endothelial cells. We identified epigenetic markers of embryonic origin with differential chromatin accessibility of key developmental transcription factors such as *Tbx20*, *Hand2*, *Gata4*, and *Hoxb* family members and discovered transcription factor motif accessibility to be cell type and vascular site specific. Notably, we found ascending fibroblasts to have distinct epigenomic patterns, highlighting SMAD2/3 function to suggest a differential susceptibility to TGFβ, a finding we confirmed through *in vitro* culture of primary adventitial fibroblasts. Finally, to understand how vascular site-specific enhancers may regulate human genetic risk for disease, we integrated genome wide association study (GWAS) data for ascending and descending aortic dimension, and through using a distinct base resolution deep learning model to predict variant effect on chromatin accessibility, ChromBPNet, to predict variant effects in SMC, Fibroblasts, and Endothelial cells within ascending aorta, carotid, and descending aorta sites of origin. We reveal that although cell type remains a primary influence on variant effects, vascular site modifies cell type transcription and highlights genomic regions that are enriched for specific TF motif footprints — including MEF2A, SMAD3, and HAND2. This work supports a paradigm that the epigenomic and transcriptomic landscape of vascular cells are cell type and vascular site-specific and that site-specific enhancers govern complex genetic drivers of disease risk.
