## Supplemental Table 4 for "The epigenomic landscape of single vascular cells reflects developmental origin and identifies disease risk loci"

	p_val	avg_diff	pct.1	pct.2	p_val_adj	motif.name
MA0655.1	1.69407838256728E-256	2.09149673714847	0.413	0.251	1.26378247339519E-253	JDP2
MA1138.1	4.28797811381821E-243	2.31153705826022	0.412	0.255	3.19883167290838E-240	FOSL2::JUNB
MA1142.1	8.95823983606341E-241	2.18673820220019	0.391	0.24	6.6828469177033E-238	FOSL1::JUND
MA1134.1	1.51304466498105E-240	2.38399461341852	0.412	0.256	1.12873132007587E-237	FOS::JUNB
MA1144.1	5.65978515658533E-239	2.33859883082065	0.409	0.254	4.22219972681266E-236	FOSL2::JUND
MA1137.1	1.79203544183909E-237	2.34288379574492	0.408	0.254	1.33685843961196E-234	FOSL1::JUNB
MA0477.2	3.53822910535345E-237	2.40521495585788	0.399	0.247	2.63951891259368E-234	FOSL1
MA0841.1	4.10619455943026E-236	2.00529850841481	0.41	0.254	3.06322114133497E-233	NFE2
MA0099.3	7.38090492913925E-236	2.36963923070608	0.41	0.257	5.50615507713788E-233	FOS::JUN
MA1130.1	1.0429459905736E-235	2.42526754039204	0.409	0.253	7.78037708967905E-233	FOSL2::JUN
MA0490.2	1.76305252912188E-235	2.08698290603272	0.383	0.236	1.31523718672493E-232	JUNB
MA1141.1	7.87039528078391E-235	2.51944397377857	0.404	0.25	5.8713148794648E-232	FOS::JUND
MA1135.1	2.26076879467831E-234	2.34803010816133	0.412	0.26	1.68653352083002E-231	FOSB::JUNB
MA1128.1	1.5837053668738E-231	2.44655150188303	0.404	0.253	1.18144420368786E-228	FOSL1::JUN
MA0476.1	8.52289946724851E-231	2.41542934953023	0.401	0.249	6.35808300256739E-228	FOS
MA0491.2	1.09457068945198E-230	2.0837399452517	0.389	0.243	8.16549734331175E-228	JUND
MA1132.1	1.35539316689591E-229	1.8442335847038	0.393	0.246	1.01112330250435E-226	JUN::JUNB
MA1101.2	2.05988771675633E-228	1.97641020008485	0.407	0.255	1.53667623670022E-225	BACH2
MA0478.1	1.58264855607348E-226	2.51193957794366	0.409	0.257	1.18065582283082E-223	FOSL2
MA0489.1	1.8536069953743E-220	2.31814781508831	0.389	0.245	1.38279081854923E-217	JUN(var.2)
MA1622.1	2.73929932450747E-220	2.46784804932554	0.389	0.248	2.04351729608257E-217	Smad2::Smad3
MA1634.1	4.60124909153113E-212	2.25924951659876	0.387	0.251	3.43253182228222E-209	BATF
MA0462.2	2.19194278503856E-211	2.25157051754461	0.387	0.251	1.63518931763877E-208	BATF::JUN
MA0835.2	4.27602699290576E-208	2.13624545959691	0.378	0.243	3.1899161367077E-205	BATF3
MA1638.1	8.42819199227812E-208	0.498868735934667	0.361	0.216	6.28743122623948E-205	HAND2
MA1467.1	2.72116985973712E-190	0.482087290256446	0.403	0.253	2.02999271536389E-187	ATOH1(var.2)
MA0089.2	4.02419143919174E-184	1.3177856368792	0.362	0.238	3.00204681363704E-181	NFE2L1
MA1633.1	3.17814527453473E-178	1.66718255942166	0.376	0.251	2.37089637480291E-175	BACH1
MA1643.1	1.674047701482E-173	0.660657086739174	0.758	0.619	1.24883958530557E-170	NFIB
MA0591.1	1.09701688103275E-170	1.08057447577101	0.375	0.25	8.18374593250434E-168	Bach1::Mafk
MA0501.1	5.25632664089589E-165	1.13527424060308	0.353	0.234	3.92121967410833E-162	MAF::NFE2
MA0150.2	1.780964644333E-162	1.06697796845976	0.354	0.24	1.32859962467242E-159	Nfe2l2
MA0496.3	2.5719262272902E-159	1.20831889018596	0.365	0.246	1.91865696555849E-156	MAFK
MA0783.1	2.21605305372476E-155	0.436639311313222	0.639	0.481	1.65317557807867E-152	PKNOX2
MA1472.1	2.82077508998737E-152	0.437891625019198	0.392	0.258	2.10429821713058E-149	BHLHA15(var.2)
MA1642.1	9.11351362738454E-149	0.4089130592601	0.41	0.274	6.79868116602886E-146	NEUROG2(var.2)
MA0119.1	9.26761389995865E-143	0.524304731958179	0.736	0.61	6.91363996936915E-140	NFIC::TLX1
MA1527.1	5.51137103200588E-139	0.564876775117091	0.772	0.659	4.11148278987639E-136	NFIC(var.2)
MA1528.1	5.41685911133814E-137	0.566551597289864	0.763	0.65	4.04097689705825E-134	NFIX(var.2)
MA0816.1	2.3228855672137E-135	0.372078901454862	0.467	0.328	1.73287263314142E-132	Ascl2
MA1641.1	1.90844059154835E-134	0.409390885227928	0.39	0.26	1.42369668129507E-131	MYF5
MA1109.1	6.06076474085628E-133	0.387019636284802	0.43	0.297	4.52133049667878E-130	NEUROD1
MA1619.1	3.99470757841856E-130	0.403841323678399	0.365	0.242	2.98005185350025E-127	Ptf1a(var.2)
MA0797.1	1.4453324707152E-122	0.362383365665938	0.604	0.466	1.07821802315354E-119	TGIF2
MA0782.2	2.50784988879332E-121	0.41421739992561	0.514	0.388	1.87085601703982E-118	PKNOX1
MA1123.2	5.4407633506857E-121	0.388589305940212	0.274	0.177	4.05880945961153E-118	TWIST1
MA0796.1	1.02738843512609E-120	0.354694223047601	0.563	0.425	7.66431772604063E-118	TGIF1
MA0521.1	3.758978363981E-114	0.343689556381711	0.41	0.288	2.80419785952982E-111	Tcf12
MA0161.2	1.3357127011952E-110	0.433478287479849	0.628	0.497	9.96441675091616E-108	NFIC
MA1608.1	2.32627278854185E-104	0.317041199524678	0.525	0.397	1.73539950025222E-101	Isl1
MA1100.2	8.23321321435291E-104	0.31881205861803	0.555	0.435	6.14197705790727E-101	ASCL1
MA1628.1	5.44873442880723E-101	0.299953995837694	0.658	0.539	4.06475588389019E-98	Zic1::Zic2
MA1114.1	1.09504997588068E-100	0.381262616072617	0.526	0.406	8.1690728200699E-98	PBX3
MA0670.1	1.3141628941195E-98	0.359080945678473	0.625	0.507	9.80365519013146E-96	NFIA
MA1618.1	1.69294028904161E-97	0.333886972457093	0.292	0.194	1.26293345562504E-94	Ptf1a
MA0500.2	5.89277196373301E-97	0.316872088413316	0.45	0.328	4.39600788494483E-94	MYOG
MA1646.1	1.95869536096905E-96	0.315326492293813	0.507	0.393	1.46118673928291E-93	OSR2
MA1571.1	3.66963073135258E-96	0.326779886666377	0.56	0.44	2.73754452558902E-93	TGIF2LX
MA0698.1	5.46725377755733E-92	0.332948912987391	0.297	0.207	4.07857131805777E-89	ZBTB18
MA1572.1	3.38744994082805E-90	0.309710389495837	0.547	0.434	2.52703765585773E-87	TGIF2LY
MA0671.1	2.5023524213814E-83	0.348515913975824	0.65	0.544	1.86675490635053E-80	NFIX
MA0091.1	4.99637737431084E-83	0.299782379386447	0.326	0.225	3.72729752123589E-80	TAL1::TCF3
MA0667.1	4.44178856113077E-76	0.278837885642644	0.405	0.3	3.31357426660356E-73	MYF6
MA0513.1	9.33654486838284E-76	0.278919219919101	0.58	0.472	6.9650624718136E-73	SMAD2::SMAD3::SMAD4
MA0036.3	3.91304437317502E-74	0.295293767569534	0.453	0.357	2.91913110238856E-71	GATA2
MA0832.1	8.0980561184928E-74	0.277765828955364	0.408	0.306	6.04114986439563E-71	Tcf21
MA0048.2	3.26317779805457E-70	0.25247889226276	0.493	0.391	2.43433063734871E-67	NHLH1
MA1124.1	4.74777336780792E-70	0.269088209096229	0.48	0.376	3.54183893238471E-67	ZNF24
MA0482.2	5.95619573065415E-70	0.282917515183984	0.455	0.358	4.44332201506799E-67	GATA4
MA0597.1	4.51358074602328E-67	0.256758228593589	0.598	0.502	3.36713123653336E-64	THAP1
MA0665.1	1.95695385629694E-66	0.252941259088293	0.449	0.35	1.45988757679752E-63	MSC
MA0691.1	4.85350800644224E-62	0.267131127011354	0.372	0.288	3.62071697280591E-59	TFAP4
MA0739.1	4.92177139185687E-57	0.265618504443986	0.782	0.711	3.67164145832522E-54	Hic1
MA1604.1	1.15341143593332E-56	0.295619492477584	0.618	0.539	8.60444931206259E-54	Ebf2
MA1521.1	1.66745925727561E-46	0.261003490984132	0.385	0.314	1.24392460592761E-43	MAFA
MA0154.4	5.10405025882885E-46	0.262237502880822	0.624	0.55	3.80762149308632E-43	EBF1
MA1637.1	4.97354101929379E-43	0.260503623408592	0.602	0.532	3.71026160039317E-40	EBF3
MA0809.2	3.19109763820706E-20	0.314012100388787	0.642	0.618	2.38055883810247E-17	TEAD4
MA1121.1	4.40340408524215E-20	0.308723224119271	0.667	0.648	3.28493944759065E-17	TEAD2
MA0808.1	1.73589273444051E-18	0.314885302416178	0.663	0.641	1.29497597989262E-15	TEAD3
