## Supplemental Table 5 for "The epigenomic landscape of single vascular cells reflects developmental origin and identifies disease risk loci"

	p_val	avg_diff	pct.1	pct.2	p_val_adj	motif.name
MA1513.1	1.5905342101458E-187	0.441344913321845	0.596	0.41	1.18653852076877E-184	KLF15
MA0113.3	1.71800567387966E-175	0.559395535479681	0.519	0.35	1.28163223271422E-172	NR3C1
MA1125.1	2.11125676314472E-159	0.502905832181699	0.617	0.465	1.57499754530596E-156	ZNF384
MA0727.1	7.18647270145635E-141	0.499479004323476	0.497	0.353	5.36110863528644E-138	NR3C2
MA0052.4	9.08657469141341E-135	0.632300944743668	0.933	0.868	6.77858471979441E-132	MEF2A
MA0497.1	2.87199340633074E-131	0.626600235154899	0.924	0.864	2.14250708112273E-128	MEF2C
MA1564.1	2.09221442103101E-118	0.426407417663088	0.633	0.498	1.56079195808913E-115	SP9
MA0685.1	5.36756165987637E-118	0.489629306833479	0.634	0.497	4.00420099826777E-115	SP4
MA1653.1	2.84574252523738E-114	0.290424113635382	0.635	0.514	2.12292392382709E-111	ZNF148
MA0599.1	9.09541173207498E-112	0.364404744697459	0.536	0.405	6.78517715212793E-109	KLF5
MA0746.2	3.1258055942133E-111	0.433050090740567	0.6	0.464	2.33185097328312E-108	SP3
MA0007.3	1.62926723950978E-110	0.417285965110608	0.518	0.391	1.21543336067429E-107	Ar
MA0041.1	1.6842201158153E-110	0.359108230830327	0.647	0.517	1.25642820639821E-107	Foxd3
MA0515.1	1.59868878780741E-109	0.347955723321688	0.496	0.374	1.19262183570433E-106	Sox6
MA0834.1	1.74777460443301E-107	0.515391116872501	0.477	0.363	1.30383985490703E-104	ATF7
MA0868.2	4.20576835579648E-107	0.348932609846817	0.473	0.349	3.13750319342417E-104	SOX8
MA1515.1	8.17827162267926E-107	0.411468004147705	0.522	0.398	6.10099063051873E-104	KLF2
MA0741.1	2.24011164585156E-106	0.398482463904496	0.648	0.52	1.67112328780526E-103	KLF16
MA0079.4	2.02262316828401E-104	0.449585649596693	0.595	0.463	1.50887688353987E-101	SP1
MA0847.2	1.17904113092561E-101	0.345581765428561	0.681	0.565	8.79564683670502E-99	FOXD2
MA1512.1	1.37670094552199E-101	0.412139505090998	0.589	0.466	1.0270189053594E-98	KLF11
MA0846.1	1.57728284229509E-100	0.332995913632255	0.713	0.595	1.17665300035214E-97	FOXC2
MA1483.1	2.88250251398602E-99	0.413395988380587	0.406	0.291	2.15034687543357E-96	ELF2
MA0641.1	1.1407384419004E-98	0.400419007711999	0.394	0.277	8.509908776577E-96	ELF4
MA0650.2	1.50490745814986E-97	0.308595225501368	0.593	0.472	1.1226609637798E-94	HOXA13
MA0028.2	2.04284031425546E-96	0.424535386199169	0.44	0.32	1.52395887443457E-93	ELK1
MA0039.4	2.31016334764503E-96	0.330914804829682	0.502	0.383	1.72338185734319E-93	KLF4
MA0512.2	8.28167718196715E-96	0.314316315413217	0.563	0.436	6.1781311777475E-93	Rxra
MA0759.1	1.69065444746022E-93	0.404357557652686	0.391	0.281	1.26122821780533E-90	ELK3
MA0050.2	1.99212249257368E-92	0.325639753722777	0.422	0.308	1.48612337945996E-89	IRF1
MA1111.1	4.15326176495335E-92	0.313881396512322	0.592	0.475	3.0983332766552E-89	NR2F2
MA1140.2	2.820964610469E-91	0.4650799655552	0.467	0.362	2.10443959940988E-88	JUNB(var.2)
MA0856.1	6.84274846276503E-90	0.302335512718805	0.552	0.435	5.10469035322271E-87	RXRG
MA0909.2	3.16480304683377E-88	0.29943004444567	0.573	0.461	2.36094307293799E-85	HOXD13
MA0504.1	1.74371927895345E-87	0.287748918989927	0.604	0.487	1.30081458209927E-84	NR2C2
MA0867.2	2.04168860316114E-87	0.311441228375447	0.463	0.355	1.52309969795821E-84	SOX4
MA0516.2	1.63297993084157E-86	0.357182398292024	0.635	0.518	1.21820302840781E-83	SP2
MA0514.1	1.67179282760265E-86	0.288508896338408	0.514	0.403	1.24715744939158E-83	Sox3
MA0442.2	1.61412046617579E-85	0.29082770044835	0.502	0.391	1.20413386776714E-82	SOX10
MA0076.2	3.3174552249714E-85	0.349670535460603	0.323	0.231	2.47482159782867E-82	ELK4
MA1630.1	3.40007490246507E-83	0.296437426386248	0.606	0.499	2.53645587723894E-80	Znf281
MA0740.1	1.08217794002557E-82	0.397036275101421	0.624	0.503	8.07304743259075E-80	KLF14
MA0773.1	2.76741667140718E-81	0.511275179480561	0.932	0.878	2.06449283686975E-78	MEF2D
MA1550.1	5.05174251159195E-81	0.286265545603169	0.536	0.417	3.7685999136476E-78	PPARD
MA1136.1	5.59325131554271E-81	0.453199645242998	0.451	0.351	4.17256548139486E-78	FOSB::JUNB(var.2)
MA1623.1	3.01877745578911E-80	0.261726851069419	0.45	0.34	2.25200798201868E-77	Stat2
MA0855.1	3.06901182495953E-79	0.286738100169344	0.558	0.445	2.28948282141981E-76	RXRB
MA0677.1	4.54152466538863E-78	0.287785709358051	0.567	0.458	3.38797740037992E-75	Nr2f6
MA1475.1	8.11165382872697E-78	0.392543297626356	0.499	0.392	6.05129375623032E-75	CREB3L4(var.2)
MA0162.4	1.42570914684596E-77	0.268679533181328	0.571	0.463	1.06357902354708E-74	EGR1
MA0878.2	1.66438012499616E-77	0.277429641619871	0.606	0.504	1.24162757324714E-74	CDX1
MA1537.1	2.60430409281668E-77	0.290440440101469	0.545	0.44	1.94281085324124E-74	NR2F1(var.2)
MA1133.1	3.18923143598928E-77	0.426981711170612	0.43	0.341	2.37916665124801E-74	JUN::JUNB(var.2)
MA0156.2	2.90169047716025E-76	0.353895666319166	0.378	0.279	2.16466109596155E-73	FEV
MA0625.1	3.56375040073528E-74	0.324218533754682	0.503	0.402	2.65855779894852E-71	NFATC3
MA1517.1	1.42848761156784E-73	0.35262682410233	0.52	0.415	1.06565175822961E-70	KLF6
MA0747.1	1.59597222659345E-73	0.351808888701444	0.637	0.525	1.19059528103871E-70	SP8
MA0087.1	3.24229122644115E-73	0.272975326245334	0.523	0.419	2.41874925492509E-70	Sox5
MA1627.1	4.54386000738712E-73	0.253252199633726	0.61	0.505	3.38971956551079E-70	Wt1
MA1522.1	7.33133827795751E-73	0.270794960947133	0.609	0.502	5.4691783553563E-70	MAZ
MA0030.1	4.92353827003144E-72	0.278798053332801	0.62	0.519	3.67295954944346E-69	FOXF2
MA0732.1	1.0997336002838E-70	0.281709806073881	0.572	0.466	8.20401265811714E-68	EGR3
MA1152.1	1.59750886321253E-70	0.273280190142241	0.481	0.38	1.19174161195655E-67	SOX15
MA0748.2	1.69594053507177E-70	0.304521463925834	0.513	0.412	1.26517163916354E-67	YY2
MA1473.1	1.71899987912252E-70	0.256425963275236	0.583	0.481	1.2823739098254E-67	CDX4
MA0098.3	3.04248837951935E-70	0.3155163846988	0.304	0.221	2.26969633112143E-67	ETS1
MA1511.1	6.71077284230162E-70	0.345141491101048	0.557	0.453	5.00623654035701E-67	KLF10
MA0862.1	1.42608846022011E-69	0.307996744802049	0.485	0.389	1.0638619913242E-66	GMEB2
MA1516.1	2.92398297320275E-69	0.291664215527785	0.541	0.435	2.18129129800925E-66	KLF3
MA0765.2	3.08351527665772E-69	0.303186161440865	0.278	0.204	2.30030239638666E-66	ETV5
MA0475.2	8.69736401333008E-69	0.309614223627465	0.32	0.234	6.48823355394424E-66	FLI1
MA1145.1	3.55836857481301E-68	0.441228908975313	0.409	0.332	2.6545429568105E-65	FOSL2::JUND(var.2)
MA0851.1	6.75093700480417E-67	0.279822589908743	0.654	0.559	5.03619900558391E-64	Foxj3
MA1640.1	3.38650934849602E-65	0.268923600820438	0.519	0.422	2.52633597397803E-62	MEIS2(var.2)
MA0474.2	2.34840749422284E-64	0.291662056296926	0.295	0.223	1.75191199069024E-61	ERG
MA1139.1	3.19750634829866E-64	0.409360695426332	0.439	0.357	2.3853397358308E-61	FOSL2::JUNB(var.2)
MA0660.1	3.00276240835722E-63	0.462492957313656	0.93	0.881	2.24006075663449E-60	MEF2B
MA0136.2	3.63802013530787E-63	0.27850390318824	0.297	0.211	2.71396302093967E-60	ELF5
MA0840.1	4.44601884950369E-63	0.393783299032436	0.424	0.345	3.31673006172976E-60	Creb5
MA1127.1	3.74495962992303E-62	0.410138822971923	0.42	0.343	2.79373988392258E-59	FOSB::JUN
MA1525.1	2.85252609779294E-61	0.298266318882444	0.487	0.396	2.12798446895353E-58	NFATC4
MA1129.1	9.78269773889201E-61	0.380174331356214	0.44	0.359	7.29789251321344E-58	FOSL1::JUN(var.2)
MA0077.1	2.24085664742738E-59	0.25935311738306	0.426	0.343	1.67167905898083E-56	SOX9
MA0750.2	2.51446548332147E-58	0.264114272422253	0.323	0.244	1.87579125055781E-55	ZBTB7A
MA0760.1	1.37932711817251E-57	0.282950318977503	0.299	0.22	1.02897803015669E-54	ERF
MA1578.1	2.20692372978612E-57	0.332929460668526	0.665	0.564	1.64636510242044E-54	VEZF1
MA1113.2	1.65174492269412E-56	0.25846486583406	0.509	0.427	1.23220171232982E-53	PBX2
MA1126.1	3.46073146268463E-56	0.383257979274111	0.401	0.321	2.58170567116273E-53	FOS::JUN(var.2)
MA0733.1	1.57687158213612E-55	0.257252873355256	0.565	0.471	1.17634620027355E-52	EGR4
MA0763.1	1.62659802471901E-55	0.29405359283294	0.384	0.302	1.21344212644038E-52	ETV3
MA0624.1	7.4742672176143E-55	0.275119982244253	0.482	0.394	5.57580334434027E-52	NFATC1
MA0605.2	1.62986689843106E-53	0.364675646101286	0.408	0.339	1.21588070622957E-50	ATF3
MA0753.2	3.83578151316615E-51	0.290386282399078	0.637	0.54	2.86149300882195E-48	ZNF740
MA1484.1	7.29161349510629E-50	0.262608840543353	0.329	0.254	5.43954366734929E-47	ETS2
MA0083.3	1.05105557955618E-49	0.280511769889119	0.884	0.83	7.84087462348912E-47	SRF
MA0656.1	1.87506518993588E-47	0.350167811852376	0.405	0.342	1.39879863169216E-44	JDP2(var.2)
MA1632.1	2.32625010334459E-47	0.381447874097928	0.37	0.304	1.73538257709507E-44	ATF2
MA0609.2	1.09422753507808E-44	0.294617430269925	0.432	0.362	8.16293741168245E-42	CREM
MA1131.1	1.28886926022927E-44	0.361745851870409	0.393	0.328	9.61496468131032E-42	FOSL2::JUN(var.2)
MA0492.1	7.74444527854972E-44	0.359558546244782	0.362	0.3	5.77735617779809E-41	JUND(var.2)
MA0742.1	2.80013550367623E-43	0.284555070474391	0.51	0.432	2.08890108574247E-40	Klf12
MA0488.1	1.7085553873354E-42	0.347818687384163	0.346	0.282	1.27458231895221E-39	JUN
MA1573.1	2.70456231075632E-41	0.255975746268066	0.503	0.422	2.01760348382421E-38	THAP11
MA0018.4	7.4097630112476E-41	0.332437746395097	0.365	0.311	5.52768320639071E-38	CREB1
