## Supplemental Table 6 for "The epigenomic landscape of single vascular cells reflects developmental origin and identifies disease risk loci"

	p_val	avg_diff	pct.1	pct.2	p_val_adj	motif.name
MA0476.1	0	3.89925129469994	0.604	0.313	0	FOS
MA0478.1	0	4.08971574649973	0.609	0.321	0	FOSL2
MA0489.1	0	3.848627965599	0.597	0.305	0	JUN(var.2)
MA0501.1	0	2.14647138251672	0.566	0.284	0	MAF::NFE2
MA0150.2	0	2.03247511442128	0.562	0.288	0	Nfe2l2
MA0591.1	0	1.9615618374571	0.573	0.303	0	Bach1::Mafk
MA0655.1	0	3.1823394766961	0.617	0.319	0	JDP2
MA0841.1	0	3.20889380364913	0.613	0.32	0	NFE2
MA0099.3	0	3.79332834495376	0.618	0.321	0	FOS::JUN
MA1128.1	0	3.96980678135125	0.611	0.316	0	FOSL1::JUN
MA1130.1	0	3.88874012332018	0.614	0.319	0	FOSL2::JUN
MA1132.1	0	2.98134172319727	0.606	0.308	0	JUN::JUNB
MA1134.1	0	3.77064492874821	0.616	0.322	0	FOS::JUNB
MA1135.1	0	3.7475632458062	0.618	0.324	0	FOSB::JUNB
MA1137.1	0	3.72447860681889	0.613	0.319	0	FOSL1::JUNB
MA1138.1	0	3.63190478694203	0.616	0.321	0	FOSL2::JUNB
MA1141.1	0	4.07188022537685	0.609	0.315	0	FOS::JUND
MA1142.1	0	3.53507971682899	0.601	0.303	0	FOSL1::JUND
MA1144.1	0	3.7136966588369	0.617	0.319	0	FOSL2::JUND
MA1101.2	0	3.18985103282124	0.613	0.319	0	BACH2
MA1622.1	0	4.11010915593206	0.596	0.307	0	Smad2::Smad3
MA0462.2	0	3.80095493674716	0.594	0.308	0	BATF::JUN
MA1633.1	0	2.97818149391813	0.584	0.304	0	BACH1
MA1634.1	0	3.81618731202526	0.595	0.308	0	BATF
MA1639.1	0	0.666673871351646	0.635	0.413	0	MEIS1(var.2)
MA0835.2	0	3.66027399836872	0.59	0.3	0	BATF3
MA0477.2	0	3.86961616028978	0.607	0.311	0	FOSL1
MA0490.2	0	3.43507431046078	0.597	0.298	0	JUNB
MA0491.2	0	3.41767630308794	0.603	0.304	0	JUND
MA0496.3	0	2.3218334665734	0.582	0.296	0	MAFK
MA0089.2	0	2.3456503146125	0.567	0.29	0	NFE2L1
MA1521.1	6.41045190814857E-227	0.605084358146504	0.523	0.344	4.78219712347884E-224	MAFA
MA1520.1	1.92774319092355E-210	0.548080983425364	0.515	0.342	1.43809642042896E-207	MAF
MA1124.1	1.95383652234243E-146	0.382863151205544	0.562	0.42	1.45756204566745E-143	ZNF24
MA0067.1	1.71716213309712E-139	0.403382323556395	0.527	0.385	1.28100295129045E-136	Pax2
MA0161.2	2.01041253095928E-124	0.487573734822227	0.663	0.552	1.49976774809562E-121	NFIC
MA1113.2	7.76014515395286E-118	0.337688585403939	0.594	0.475	5.78906828484884E-115	PBX2
MA0659.2	3.0229864824319E-111	0.346595321500829	0.447	0.319	2.2551479158942E-108	MAFG
MA1496.1	6.53051182726282E-111	0.333985925209468	0.453	0.332	4.87176182313807E-108	HOXA4
MA0739.1	4.24286544321245E-100	0.339917126273277	0.809	0.741	3.16517762063649E-97	Hic1
MA1114.1	3.09093939410544E-93	0.384152760672001	0.568	0.456	2.30584078800266E-90	PBX3
MA0670.1	8.38620579192487E-92	0.352494742223012	0.653	0.557	6.25610952077595E-89	NFIA
MA0596.1	9.01852169947112E-88	0.306057408551798	0.554	0.446	6.72781718780546E-85	SREBF2
MA1638.1	4.25476272468307E-87	0.302053905407369	0.373	0.277	3.17405299261357E-84	HAND2
MA1642.1	5.03672938293343E-85	0.283121692009113	0.441	0.331	3.75740011966834E-82	NEUROG2(var.2)
MA1155.1	1.49266987493291E-81	0.27859027859395	0.576	0.474	1.11353172669995E-78	ZSCAN4
MA1108.2	5.81112042051405E-78	0.283658818958013	0.545	0.439	4.33509583370348E-75	MXI1
MA0793.1	1.06797374933119E-76	0.303551230527821	0.425	0.329	7.96708417001066E-74	POU6F2
MA1549.1	3.08998932404891E-72	0.272965172028993	0.428	0.338	2.30513203574048E-69	POU6F1(var.2)
MA1109.1	1.86315185694756E-70	0.255293550670164	0.453	0.353	1.38991128528288E-67	NEUROD1
MA1606.1	2.49928291408379E-67	0.253308252593947	0.637	0.542	1.86446505390651E-64	Foxf1
MA0782.2	1.92344068098958E-66	0.311968720203819	0.54	0.441	1.43488674801822E-63	PKNOX1
MA1476.1	2.28222965315376E-59	0.307686170402101	0.46	0.377	1.7025433212527E-56	DLX5
MA1123.2	1.28903236033814E-56	0.251565350407808	0.284	0.218	9.61618140812255E-54	TWIST1
MA0903.1	2.66825260725861E-56	0.278328227515122	0.395	0.313	1.99051644501492E-53	HOXB3
MA0671.1	3.29833447658049E-50	0.266172704935983	0.656	0.589	2.46055751952905E-47	NFIX
MA0658.1	1.90057311447111E-49	0.250866531228109	0.399	0.323	1.41782754339545E-46	LHX6
