## Supplemental Table 7 for "The epigenomic landscape of single vascular cells reflects developmental origin and identifies disease risk loci"

	p_val	avg_log2FC	pct.1	pct.2	p_val_adj	cluster	gene
Tnnt2	0	2.0863346802912	0.517	0.087	0	Ascending	Tnnt2
Dcn	0	0.923339595897564	0.37	0.121	0	Ascending	Dcn
Ptprz1	0	0.683600244427528	0.826	0.655	0	Ascending	Ptprz1
Erbb4	0	0.658766549759253	0.571	0.278	0	Ascending	Erbb4
Olfr1033	0	0.643479089477204	0.874	0.666	0	Ascending	Olfr1033
Bmpr1b	0	0.630778902141346	0.654	0.401	0	Ascending	Bmpr1b
Dmd	0	0.628730639747225	0.994	0.963	0	Ascending	Dmd
Prkg1	0	0.614586660607619	0.881	0.636	0	Ascending	Prkg1
Mast4	0	0.605230399452279	0.935	0.761	0	Ascending	Mast4
Ccn3	0	0.587027867860455	0.99	0.959	0	Ascending	Ccn3
2210407C18Rik	0	0.578273560049397	0.531	0.271	0	Ascending	2210407C18Rik
Slc8a1	0	0.556423475448792	0.85	0.613	0	Ascending	Slc8a1
Efna5	0	0.527579502151698	0.823	0.575	0	Ascending	Efna5
Sulf1	0	0.516867278527463	0.883	0.721	0	Ascending	Sulf1
Mecom	0	0.512305533617349	0.769	0.51	0	Ascending	Mecom
Ctnna3	0	0.510889269956116	0.748	0.48	0	Ascending	Ctnna3
Actn2	0	0.501656318239845	0.367	0.127	0	Ascending	Actn2
Pdzrn3	0	0.499048503771268	0.743	0.473	0	Ascending	Pdzrn3
Wnt16	0	0.493848118312846	0.585	0.269	0	Ascending	Wnt16
Kalrn	0	0.493070935278893	0.82	0.565	0	Ascending	Kalrn
Sorbs2	0	0.491426127481264	0.771	0.532	0	Ascending	Sorbs2
Psd	0	0.477182020902455	0.265	0.078	0	Ascending	Psd
Slit3	0	0.470927417515656	0.878	0.709	0	Ascending	Slit3
Aff2	0	0.459720254570582	0.5	0.245	0	Ascending	Aff2
Kcnj15	0	0.458239182451332	0.52	0.227	0	Ascending	Kcnj15
Sphkap	0	0.44750147153018	0.478	0.221	0	Ascending	Sphkap
Myo1d	0	0.437622362121184	0.874	0.678	0	Ascending	Myo1d
Tbx20	0	0.409090359680595	0.358	0.058	0	Ascending	Tbx20
Hand2os1	0	0.398023383684877	0.472	0.215	0	Ascending	Hand2os1
Enah	0	0.386996148439256	0.989	0.95	0	Ascending	Enah
Pam	0	0.342014396057255	0.999	0.996	0	Ascending	Pam
Hand2	0	0.308585225582699	0.688	0.399	0	Ascending	Hand2
Gpc3	0	0.304116829039436	0.227	0.037	0	Ascending	Gpc3
Bgn	1.9605536032385E-305	0.291896759475141	0.997	0.998	4.40516789111658E-301	Ascending	Bgn
Large1	1.01474883619439E-286	0.397375373493476	0.817	0.581	2.28003916004518E-282	Ascending	Large1
Cp	1.09030694625737E-279	0.26031777042416	0.188	0.049	2.44981067754568E-275	Ascending	Cp
Igfbp2	9.86832537839406E-276	0.7805266298831	0.244	0.083	2.21731402927136E-271	Ascending	Igfbp2
Ror1	8.02453859506509E-273	0.470484278188791	0.686	0.453	1.80303357692517E-268	Ascending	Ror1
Gpc6	1.90047527069702E-272	0.466100009609521	0.871	0.663	4.27017788572914E-268	Ascending	Gpc6
Stat3	2.16720202087933E-269	0.461870343953034	0.83	0.641	4.86948622071377E-265	Ascending	Stat3
Plcb1	3.26719376141896E-254	0.371807191825015	0.745	0.511	7.34105766253226E-250	Ascending	Plcb1
Cacnb2	8.44073731041347E-253	0.36773777060492	0.771	0.531	1.8965492662768E-248	Ascending	Cacnb2
Meis2	1.72119858007683E-250	0.372301844632485	0.74	0.522	3.86736108957463E-246	Ascending	Meis2
Pdgfd	1.85323643157213E-248	0.42863220404739	0.86	0.687	4.16403693809942E-244	Ascending	Pdgfd
Maml2	3.7303910983909E-248	0.346915726855292	0.705	0.465	8.38181575897451E-244	Ascending	Maml2
Sgcd	1.32300975018473E-247	0.403520584525584	0.928	0.795	2.97267060769007E-243	Ascending	Sgcd
Ltbp2	6.73653603293675E-245	0.268708474097542	0.379	0.181	1.51363228124056E-240	Ascending	Ltbp2
Elmo1	2.84740588246408E-244	0.29067453546997	0.369	0.176	6.39783627730855E-240	Ascending	Elmo1
Tinagl1	3.02041909110421E-239	0.384721892319922	0.928	0.81	6.78657965580205E-235	Ascending	Tinagl1
Adamts6	7.14604153033708E-236	0.286570307478941	0.354	0.168	1.60564407145144E-231	Ascending	Adamts6
Clasp2	3.99725532258168E-235	0.331055544254005	0.682	0.452	8.98143298430877E-231	Ascending	Clasp2
Svil	3.96537061679382E-234	0.307798001898126	0.978	0.903	8.90979123887404E-230	Ascending	Svil
Gapdh	8.1261574479099E-232	0.266548119494486	0.991	0.982	1.82586631697087E-227	Ascending	Gapdh
Hdac9	1.11363168907709E-231	0.386390573872129	0.698	0.475	2.50221904218732E-227	Ascending	Hdac9
Des	1.75822402434421E-227	0.919732518568924	0.334	0.161	3.950553560299E-223	Ascending	Des
Itgbl1	8.74513805803029E-227	0.426110464136904	0.877	0.738	1.96494507025883E-222	Ascending	Itgbl1
Zbtb16	2.92267663993433E-225	0.326079249908066	0.717	0.489	6.56696214226845E-221	Ascending	Zbtb16
Mtus2	6.02904741846507E-219	0.332463813901485	0.936	0.836	1.35466666445492E-214	Ascending	Mtus2
Gab2	8.37770831019118E-215	0.283812980036639	0.61	0.382	1.88238728021686E-210	Ascending	Gab2
Slc24a3	3.07041447657212E-214	0.328625893315072	0.692	0.485	6.8989142874099E-210	Ascending	Slc24a3
B3galt1	2.18110340249718E-211	0.361660376849332	0.761	0.557	4.90072123507091E-207	Ascending	B3galt1
Rasal2	3.67444868113319E-211	0.322582571518988	0.719	0.511	8.25611874163817E-207	Ascending	Rasal2
Rapgef2	2.40168516090258E-209	0.322962134270946	0.663	0.444	5.396346388032E-205	Ascending	Rapgef2
Lum	1.8942605034285E-203	0.396088384081996	0.114	0.023	4.25621392515351E-199	Ascending	Lum
Efhd2	1.51870231480961E-202	0.292890581380284	0.656	0.447	3.41237223114571E-198	Ascending	Efhd2
Bmp3	6.99788519566095E-201	0.270122533515951	0.383	0.203	1.57235482461306E-196	Ascending	Bmp3
Klf12	2.35546306045756E-200	0.264291933774979	0.386	0.206	5.2924899505421E-196	Ascending	Klf12
Sorbs1	9.13986380808652E-198	0.343120778837408	0.743	0.547	2.05363599903896E-193	Ascending	Sorbs1
Tmtc1	1.17681605468177E-195	0.310521188762027	0.721	0.511	2.64418799326448E-191	Ascending	Tmtc1
Wdr95	2.02374472756281E-195	0.3168335026679	0.338	0.169	4.54715202836088E-191	Ascending	Wdr95
Fbxl17	1.25865913763898E-194	0.256036960401196	0.527	0.322	2.82808121636102E-190	Ascending	Fbxl17
Myocd	5.78102835784145E-194	0.348357664646652	0.915	0.786	1.2989392617234E-189	Ascending	Myocd
Zswim6	9.56818381228901E-193	0.277223950415487	0.594	0.376	2.14987522078322E-188	Ascending	Zswim6
Aspn	1.72875954745703E-192	0.378302821379392	0.485	0.296	3.8843498271812E-188	Ascending	Aspn
Atxn1	1.36988932156771E-189	0.285716268226251	0.765	0.555	3.07800431663048E-185	Ascending	Atxn1
Cacna1c	4.01166348283329E-188	0.285011301584736	0.65	0.435	9.01380667957813E-184	Ascending	Cacna1c
Lmo4	7.01198276667147E-187	0.292999866765264	0.784	0.591	1.57552240784341E-182	Ascending	Lmo4
Pdlim5	1.12628670401635E-186	0.264623161089333	0.976	0.906	2.53065359525434E-182	Ascending	Pdlim5
Abi1	2.85339640332357E-186	0.513645968563738	0.752	0.571	6.41129637862773E-182	Ascending	Abi1
Sntg2	8.42044088584726E-186	0.267388598226342	0.568	0.368	1.89198886264102E-181	Ascending	Sntg2
Dlgap1	4.91675360907709E-185	0.31049954204145	0.45	0.266	1.10474536842353E-180	Ascending	Dlgap1
Fbln5	4.80393895437766E-182	0.335358561363098	0.984	0.951	1.07939704365912E-177	Ascending	Fbln5
Ryr2	1.08403897704717E-181	0.322944116037278	0.724	0.529	2.43572717752728E-177	Ascending	Ryr2
Magi2	1.25709261189732E-181	0.320059144111434	0.551	0.356	2.82456138967208E-177	Ascending	Magi2
Foxp2	1.14553120605801E-180	0.318918159074846	0.795	0.616	2.57389406689175E-176	Ascending	Foxp2
Grk5	4.0916153731602E-180	0.261227894903797	0.522	0.324	9.19345058195366E-176	Ascending	Grk5
Thsd4	1.89757576954316E-179	0.281226142711386	0.937	0.84	4.26366299658653E-175	Ascending	Thsd4
Dlc1	2.01270613035515E-178	0.342853064345642	0.82	0.648	4.52234940429499E-174	Ascending	Dlc1
Pcdh7	6.98523326427783E-177	0.292369522484842	0.997	0.991	1.56951206215059E-172	Ascending	Pcdh7
Lncpint	1.43844192846608E-175	0.294789276930926	0.618	0.423	3.23203516907043E-171	Ascending	Lncpint
Pxdc1	2.32038786560951E-175	0.286358817802375	0.838	0.667	5.21367949523802E-171	Ascending	Pxdc1
Ebf1	4.80623376852073E-175	0.302171375814783	0.928	0.812	1.07991266544892E-170	Ascending	Ebf1
Arhgap6	9.552930968176E-174	0.256740370996779	0.698	0.479	2.14644805923947E-169	Ascending	Arhgap6
Col14a1	7.61921895095294E-168	0.382040788897747	0.638	0.452	1.71196230608962E-163	Ascending	Col14a1
Myom1	1.00831336677254E-167	0.263108765494109	0.98	0.929	2.26557930380121E-163	Ascending	Myom1
Celf2	2.84593401147073E-167	0.292719836035225	0.947	0.862	6.39452913037359E-163	Ascending	Celf2
Dkk3	1.40883287186563E-164	0.273537220368431	0.897	0.763	3.16550657979488E-160	Ascending	Dkk3
Pard3b	1.24183818870853E-163	0.256812146995218	0.655	0.452	2.79028622620919E-159	Ascending	Pard3b
Sqstm1	1.36297723823291E-162	0.308428247043892	0.93	0.827	3.06247355658554E-158	Ascending	Sqstm1
Plcb4	4.74238730151733E-162	0.279365693815959	0.987	0.962	1.06556700277793E-157	Ascending	Plcb4
Pdzd2	5.87121439224816E-162	0.263691077015274	0.713	0.507	1.31920316179424E-157	Ascending	Pdzd2
Ldlrad4	1.76944465950357E-161	0.316739349138076	0.797	0.625	3.97576520543858E-157	Ascending	Ldlrad4
Rbms3	1.47409235399066E-159	0.264757776852607	0.906	0.762	3.31213811018162E-155	Ascending	Rbms3
Trio	2.22309971345617E-159	0.256012604363619	0.833	0.653	4.99508274616468E-155	Ascending	Trio
Gm26632	3.5720127449817E-159	0.260597031438056	0.612	0.417	8.02595543669938E-155	Ascending	Gm26632
Foxn3	2.55674594232334E-157	0.259216643128636	0.916	0.789	5.74475245780631E-153	Ascending	Foxn3
9530026P05Rik	2.27479243745259E-156	0.26198876740683	0.438	0.265	5.11123112771222E-152	Ascending	9530026P05Rik
Airn	4.96119235302376E-156	0.303806280385971	0.48	0.306	1.11473030980091E-151	Ascending	Airn
Samd4	2.02349587106783E-154	0.256582640976104	0.975	0.922	4.5465928727023E-150	Ascending	Samd4
Pcdh9	1.39601102518565E-153	0.312410096706919	0.295	0.152	3.13669717248965E-149	Ascending	Pcdh9
Sparcl1	1.07405456149883E-152	0.41198881542253	0.882	0.78	2.41329319423173E-148	Ascending	Sparcl1
Col3a1	1.37871331664651E-152	0.29889438010607	0.992	0.982	3.09783095117304E-148	Ascending	Col3a1
Gxylt2	2.09431918728024E-152	0.305599583049516	0.726	0.55	4.70572578189997E-148	Ascending	Gxylt2
Rcan2	1.7024908999564E-151	0.265737761084956	0.986	0.96	3.82532680311203E-147	Ascending	Rcan2
Serping1	5.19284662174211E-151	0.266082941340293	0.742	0.567	1.16678070743924E-146	Ascending	Serping1
Pde3a	6.08855825092164E-150	0.272008087823513	0.965	0.898	1.36803815339958E-145	Ascending	Pde3a
Ext1	9.62452362728115E-148	0.273057855486553	0.916	0.816	2.1625342138138E-143	Ascending	Ext1
Rasl12	1.44475953638579E-146	0.256855485350606	0.893	0.766	3.24623020230523E-142	Ascending	Rasl12
Fchsd2	2.21468627602415E-146	0.261282152358445	0.705	0.516	4.97617859359867E-142	Ascending	Fchsd2
Ano1	3.91368393619892E-146	0.253755671800799	0.557	0.379	8.79365643624535E-142	Ascending	Ano1
Kcnab1	3.62827575961326E-142	0.290583762750082	0.924	0.846	8.15237280427503E-138	Ascending	Kcnab1
Pde4b	5.59235282856013E-142	0.37185895909158	0.88	0.753	1.25654575704918E-137	Ascending	Pde4b
Hspa1b	2.38381782434845E-141	0.580340529116553	0.72	0.56	5.35620026952854E-137	Ascending	Hspa1b
Pkig	3.46250967637677E-137	0.255751232607106	0.885	0.768	7.77991299185096E-133	Ascending	Pkig
Hspb6	3.84519563216245E-135	0.26196735748018	0.891	0.763	8.6397700659058E-131	Ascending	Hspb6
Pbx1	4.91136702315775E-135	0.253629513519846	0.892	0.755	1.10353505643331E-130	Ascending	Pbx1
Crim1	5.99470790218648E-131	0.270217134227401	0.806	0.652	1.34695091854228E-126	Ascending	Crim1
Unc5c	3.31642881655636E-129	0.347916050150579	0.726	0.577	7.45168390792048E-125	Ascending	Unc5c
Col4a6	1.34841387687772E-128	0.311100194013483	0.842	0.703	3.02975113995654E-124	Ascending	Col4a6
Nfkbiz	2.71240993854372E-127	0.281453331709046	0.744	0.579	6.09451389091389E-123	Ascending	Nfkbiz
Kcnma1	6.54409213222931E-123	0.255960333987661	0.81	0.652	1.4703920611906E-118	Ascending	Kcnma1
Aopep	3.16795338457086E-121	0.2681894348376	0.969	0.928	7.11807445979228E-117	Ascending	Aopep
Igfbp4	1.22008648941454E-120	0.363642968450844	0.668	0.489	2.74141233306553E-116	Ascending	Igfbp4
Polr2a	2.84597567580718E-119	0.273570932503521	0.694	0.531	6.39462274597115E-115	Ascending	Polr2a
Kctd16	2.24530707281281E-115	0.330800268358734	0.35	0.217	5.04498046190311E-111	Ascending	Kctd16
Nox4	2.39017646313832E-113	0.272872647149034	0.95	0.911	5.3704874950255E-109	Ascending	Nox4
Sbno2	3.13378138401136E-105	0.251722462939496	0.501	0.352	7.04129339173512E-101	Ascending	Sbno2
Tent5a	2.23414369239572E-96	0.262115470413764	0.752	0.611	5.01989746244394E-92	Ascending	Tent5a
Socs3	2.29287038146677E-87	0.397452863117626	0.645	0.521	5.15185046011769E-83	Ascending	Socs3
Gclc	3.35297077059569E-86	0.293675037909673	0.503	0.364	7.53379002445145E-82	Ascending	Gclc
Mfap4	3.20485795360811E-80	0.322244236327487	0.892	0.859	7.20099533596207E-76	Ascending	Mfap4
Gem	7.46443507960769E-76	0.327186809088587	0.875	0.802	1.67718391803705E-71	Ascending	Gem
Tafa1	1.16005572769274E-67	0.368485428426016	0.397	0.298	2.60652921455281E-63	Ascending	Tafa1
Wif1	3.35183014672362E-53	0.251783603725357	0.594	0.496	7.53122715667329E-49	Ascending	Wif1
Apoe	1.85650333411272E-30	0.374895934833159	0.726	0.584	4.17137734141787E-26	Ascending	Apoe
Hspb1	4.91503507282586E-27	0.27841498017472	0.995	0.991	1.10435923051324E-22	Ascending	Hspb1
Hspa1a	2.14596033782192E-26	0.28288355620047	0.865	0.796	4.82175828305207E-22	Ascending	Hspa1a
Cfh	0	0.730435794387935	0.939	0.663	0	Carotid	Cfh
Klf4	0	0.681986715690072	0.875	0.771	0	Carotid	Klf4
Id1	0	0.676255093087687	0.923	0.858	0	Carotid	Id1
Fosb	0	0.634990253246728	0.941	0.878	0	Carotid	Fosb
Fabp4	0	0.599646541935375	0.869	0.697	0	Carotid	Fabp4
Atf3	0	0.584338478581463	0.953	0.889	0	Carotid	Atf3
Egr1	0	0.561193250160602	0.969	0.932	0	Carotid	Egr1
Ckb	0	0.554353314763712	0.95	0.865	0	Carotid	Ckb
Jun	0	0.5406676569084	0.99	0.984	0	Carotid	Jun
Gsn	0	0.511104990556608	0.994	0.977	0	Carotid	Gsn
Ftl1	0	0.495024010521858	0.981	0.966	0	Carotid	Ftl1
Smoc1	0	0.449041693812452	0.808	0.618	0	Carotid	Smoc1
Tpt1	0	0.33454962548482	0.995	0.996	0	Carotid	Tpt1
Id3	4.4299068480445E-304	0.499183026314971	0.991	0.983	9.95355769687119E-300	Carotid	Id3
S100a10	9.49936533615733E-301	0.45040007229739	0.844	0.731	2.13441239738119E-296	Carotid	S100a10
Nr4a1	9.60500777944679E-298	0.473608464924821	0.938	0.832	2.1581491979639E-293	Carotid	Nr4a1
Igfbp5	4.31359289892324E-282	0.427598006730305	0.393	0.197	9.69221188459064E-278	Carotid	Igfbp5
Fos	6.04270409192174E-274	0.433779519630108	0.983	0.967	1.3577351824139E-269	Carotid	Fos
Ddx5	1.62383777275555E-269	0.273331763999919	0.998	0.997	3.64860109160445E-265	Carotid	Ddx5
Gm42418	8.91116616455579E-267	0.643816174600462	0.996	0.993	2.00224992551404E-262	Carotid	Gm42418
Tppp3	4.3180072977589E-265	0.462948937306388	0.698	0.539	9.70213059733448E-261	Carotid	Tppp3
Lgals3	7.30794163219956E-264	0.437855134604584	0.468	0.275	1.64202140533892E-259	Carotid	Lgals3
Ubc	2.57980689962015E-261	0.354121755956151	0.999	0.999	5.79656812275652E-257	Carotid	Ubc
Btg2	2.99988540535838E-259	0.461316853268742	0.975	0.957	6.74044251729975E-255	Carotid	Btg2
Ier2	2.47044885742801E-248	0.467297555237109	0.938	0.878	5.550851537755E-244	Carotid	Ier2
Klf2	1.21590034727457E-245	0.566204155875815	0.902	0.845	2.73200649029123E-241	Carotid	Klf2
S100a4	1.57629874285978E-236	0.476929877778733	0.898	0.814	3.54178564533165E-232	Carotid	S100a4
AY036118	1.12070924005657E-235	0.692605531922247	0.74	0.616	2.51812159148311E-231	Carotid	AY036118
Nkx6-1	1.27971635311287E-230	0.268726331648824	0.297	0.133	2.87539467380931E-226	Carotid	Nkx6-1
Ifrd1	1.61544053672064E-221	0.396004200831047	0.96	0.918	3.62973334195761E-217	Carotid	Ifrd1
Gstm1	2.78088332479502E-221	0.297940029288206	0.981	0.978	6.24836674248193E-217	Carotid	Gstm1
Ppp1r15a	3.57458413411521E-210	0.389214115869813	0.878	0.804	8.03173309094346E-206	Carotid	Ppp1r15a
Enpp2	1.37914281519613E-208	0.307530517198701	0.325	0.166	3.09879599146419E-204	Carotid	Enpp2
Sertad1	6.78141019356164E-203	0.355272363551764	0.838	0.751	1.52371505639136E-198	Carotid	Sertad1
Cebpb	1.75946152595203E-199	0.463821476855158	0.904	0.859	3.95333410266162E-195	Carotid	Cebpb
Junb	6.77264993729053E-189	0.384582487366817	0.954	0.903	1.52174671440981E-184	Carotid	Junb
Mt1	2.41747493377349E-186	0.510336617659953	0.973	0.961	5.43182442869565E-182	Carotid	Mt1
Rack1	8.49790245935719E-180	0.336209959740867	0.982	0.98	1.90939370359297E-175	Carotid	Rack1
Rpl12	6.19157728990151E-177	0.351479152311583	0.978	0.979	1.39118550126797E-172	Carotid	Rpl12
Klf6	2.98425101216685E-176	0.3911801364076	0.958	0.945	6.70531359923771E-172	Carotid	Klf6
Mcl1	2.02872712245369E-175	0.322756432447338	0.926	0.899	4.55834697144119E-171	Carotid	Mcl1
Csrnp1	2.3752157653607E-174	0.339629130174563	0.706	0.574	5.33687230318896E-170	Carotid	Csrnp1
Ccnl1	3.78584556160574E-174	0.328751604477035	0.839	0.772	8.50641639237193E-170	Carotid	Ccnl1
Apoe1	4.61660201767161E-174	0.268216493873379	0.71	0.58	1.03730430735063E-169	Carotid	Apoe
Atf4	1.45352214195345E-167	0.309163352841477	0.848	0.79	3.2659189007552E-163	Carotid	Atf4
Sncg	6.95279340810926E-163	0.510989407268548	0.462	0.308	1.56222315086807E-158	Carotid	Sncg
Cdkn1a	1.29238381547919E-155	0.392416622551571	0.787	0.694	2.9038571950002E-151	Carotid	Cdkn1a
Rpl13a	5.3863351937331E-151	0.351369033215017	0.978	0.979	1.21025565467989E-146	Carotid	Rpl13a
Rpl5	5.12079077776637E-144	0.350753558148337	0.975	0.973	1.15059047985633E-139	Carotid	Rpl5
Gm17056	5.19324946081498E-144	0.423244759030166	0.609	0.493	1.16687122135052E-139	Carotid	Gm17056
Nfkbia	6.61398559229863E-135	0.454103203867537	0.886	0.852	1.48609642273358E-130	Carotid	Nfkbia
Gadd45b	4.04319677589499E-132	0.408798013383574	0.9	0.859	9.08465883575845E-128	Carotid	Gadd45b
Rps14	5.32038777533772E-132	0.250517302518252	0.986	0.987	1.19543792924063E-127	Carotid	Rps14
Neat1	1.47934754114028E-128	0.400109978634442	0.829	0.751	3.3239459901881E-124	Carotid	Neat1
Sgk1	1.63345238384118E-128	0.340926096413157	0.859	0.79	3.67020416125276E-124	Carotid	Sgk1
Dusp1	8.50698869406374E-127	0.316497913538847	0.969	0.957	1.91143528966918E-122	Carotid	Dusp1
Maff	1.11024729259167E-126	0.347930458038628	0.592	0.481	2.49461464172422E-122	Carotid	Maff
Sfrp2	9.67176900031487E-123	0.258519858957195	0.658	0.515	2.17314977668075E-118	Carotid	Sfrp2
Mt2	3.28328944432597E-121	0.438060501444416	0.678	0.599	7.37722305245603E-117	Carotid	Mt2
Errfi1	3.86898387272561E-117	0.337226313403295	0.871	0.813	8.69321986362717E-113	Carotid	Errfi1
Plpp3	1.22299531285897E-113	0.256543549723158	0.828	0.775	2.74794816846281E-109	Carotid	Plpp3
Mgp	6.34355408491344E-113	0.270635888213214	0.998	0.998	1.4253331673392E-108	Carotid	Mgp
Cebpd	9.92882861224211E-112	0.36515049134454	0.752	0.681	2.23090850088468E-107	Carotid	Cebpd
Lars2	6.2308607088261E-108	0.305767219256212	0.785	0.683	1.40001209266614E-103	Carotid	Lars2
Hbegf	4.71427923866468E-100	0.459043038604227	0.776	0.729	1.05925140213557E-95	Carotid	Hbegf
Rpl23a	6.20861865326463E-97	0.27819697247358	0.96	0.955	1.39501452520203E-92	Carotid	Rpl23a
Smad7	4.56373827260613E-91	0.291547711262728	0.78	0.732	1.02542635247187E-86	Carotid	Smad7
Irs2	6.00281361171025E-91	0.281620984190879	0.71	0.632	1.34877219041518E-86	Carotid	Irs2
Pim1	1.24962776626728E-86	0.286419831100865	0.503	0.412	2.80778862802596E-82	Carotid	Pim1
Nr4a2	4.26051570330189E-86	0.308344696555587	0.663	0.575	9.57295273374902E-82	Carotid	Nr4a2
Ier5	1.1867942737894E-85	0.279004844041791	0.777	0.717	2.6666080537774E-81	Carotid	Ier5
Rps15	1.50679624666236E-85	0.251619013680701	0.97	0.963	3.38562048662565E-81	Carotid	Rps15
Trib1	1.03400628235436E-84	0.253510190548762	0.414	0.318	2.32330871582201E-80	Carotid	Trib1
Id2	2.08437136619873E-77	0.311905203269478	0.903	0.89	4.68337402271193E-73	Carotid	Id2
Rgs2	2.84652001504193E-62	0.367009701955598	0.399	0.319	6.39584582179771E-58	Carotid	Rgs2
Meg3	3.35377841759778E-62	0.47927799116685	0.571	0.494	7.53560472650045E-58	Carotid	Meg3
Rian	1.59727402634049E-34	0.344824057505619	0.248	0.191	3.58891500978446E-30	Carotid	Rian
Rgs5	0	1.73263154098709	0.55	0.251	0	Descending	Rgs5
Ccdc3	0	0.8479423168865	0.806	0.622	0	Descending	Ccdc3
Slc22a1	0	0.709791905345205	0.461	0.196	0	Descending	Slc22a1
Hoxa7	0	0.564796351648363	0.273	0.002	0	Descending	Hoxa7
Hoxb7	0	0.271502802566753	0.175	0	0	Descending	Hoxb7
Fibin	2.44944479743632E-307	0.575369806661675	0.821	0.698	5.50365751535967E-303	Descending	Fibin
Htra1	8.89075489796357E-299	0.341918225841018	0.988	0.974	1.99766371802344E-294	Descending	Htra1
Fn1	4.74356751722735E-291	0.561351158681012	0.921	0.839	1.06583218544581E-286	Descending	Fn1
mt-Nd1	1.96935570044076E-270	0.377332240783407	0.998	0.997	4.42494532332034E-266	Descending	mt-Nd1
mt-Nd2	1.16621336144003E-268	0.41189210886978	0.999	0.998	2.62036480181959E-264	Descending	mt-Nd2
Tceal6	3.10338742936456E-262	0.35558402126123	0.273	0.11	6.97300121503922E-258	Descending	Tceal6
mt-Co3	9.11574796092592E-246	0.346457597483044	0.999	0.999	2.04821740934044E-241	Descending	mt-Co3
Gpsm2	3.42815914477924E-243	0.344847259917997	0.459	0.286	7.70273078240448E-239	Descending	Gpsm2
Art3	6.19602452479405E-231	0.449644179515624	0.387	0.213	1.39218475047598E-226	Descending	Art3
Serpine2	3.60899706630843E-221	0.275362674922674	0.992	0.983	8.10905550828841E-217	Descending	Serpine2
Wtip	9.11633462176921E-214	0.364949387510592	0.926	0.88	2.04834922616532E-209	Descending	Wtip
Sparc	4.71609812165911E-212	0.298833893911246	0.998	0.997	1.05966008695559E-207	Descending	Sparc
Ramp1	7.11560036125609E-208	0.281154020945781	0.986	0.98	1.59880424517063E-203	Descending	Ramp1
Ccn5	4.71582068535801E-201	0.369519468811091	0.488	0.316	1.05959774979309E-196	Descending	Ccn5
Vcan	2.77573485666196E-143	0.371664323292182	0.604	0.472	6.23679864943377E-139	Descending	Vcan
Rgs7bp	6.46994068605386E-142	0.307220361523654	0.659	0.549	1.45373097274944E-137	Descending	Rgs7bp
Sh3bgr	4.04227209074861E-141	0.256891632388658	0.965	0.962	9.08258116070305E-137	Descending	Sh3bgr
Abcc9	2.61207788771632E-123	0.253317358875065	0.729	0.619	5.86907780590979E-119	Descending	Abcc9
Ogn	1.33160559017494E-120	0.270267071583187	0.985	0.976	2.99198460056408E-116	Descending	Ogn
1190005I06Rik	2.25578404134849E-109	0.264992009329054	0.888	0.858	5.06852116250593E-105	Descending	1190005I06Rik
Hist1h1e	1.01382792305165E-95	0.257209446529143	0.507	0.389	2.27796996030476E-91	Descending	Hist1h1e
Net1	6.7971350751843E-85	0.25090720649423	0.688	0.617	1.52724828004316E-80	Descending	Net1
Ccdc42	2.07163911384252E-72	0.326277307918279	0.585	0.499	4.65476592489275E-68	Descending	Ccdc42
