## Supplemental Table 11 for "The epigenomic landscape of single vascular cells reflects developmental origin and identifies disease risk loci"

	p_val	avg_diff	pct.1	pct.2	p_val_adj	motif.name
MA0816.1	0	1.72527345186529	0.891	0.608	0	Ascl2
MA1100.2	0	1.50676318351912	0.791	0.418	0	ASCL1
MA0500.2	2.29661330612707E-299	1.63212176377292	0.903	0.644	1.71327352637079E-296	MYOG
MA0521.1	1.29516650750706E-298	1.83418692386766	0.925	0.734	9.66194214600263E-296	Tcf12
MA1635.1	2.43206816475652E-262	1.41533567862592	0.902	0.674	1.81432285090836E-259	BHLHE22(var.2)
MA0832.1	1.00085304461828E-258	1.61919336913767	0.932	0.778	7.46636371285236E-256	Tcf21
MA0048.2	6.81308200122757E-257	1.260776638809	0.823	0.524	5.08255917291576E-254	NHLH1
MA1641.1	4.50772655751215E-254	1.8396714197021	0.937	0.789	3.36276401190407E-251	MYF5
MA1472.1	6.85078335573368E-241	1.82094347421205	0.948	0.811	5.11068438337732E-238	BHLHA15(var.2)
MA0665.1	1.62474449425303E-232	1.32048348262679	0.887	0.686	1.21205939271276E-229	MSC
MA1619.1	1.61669818002896E-231	1.76715356213414	0.944	0.819	1.20605684230161E-228	Ptf1a(var.2)
MA1467.1	7.83011499440935E-219	1.5100491856011	0.95	0.834	5.84126578582938E-216	ATOH1(var.2)
MA0499.2	1.2145147523037E-217	1.1099873117669	0.417	0.129	9.06028005218559E-215	MYOD1
MA1529.1	1.14882653234962E-136	0.765012400998236	0.69	0.449	8.57024593132815E-134	NHLH2
MA0667.1	2.91592703942446E-134	0.936965763628798	0.905	0.785	2.17528157141064E-131	MYF6
MA1485.1	2.31134601074753E-124	0.796733018207663	0.79	0.585	1.72426412401766E-121	FERD3L
MA0691.1	3.88541771007222E-123	1.0519767475902	0.904	0.816	2.89852161171388E-120	TFAP4
MA0796.1	3.63483682724468E-106	0.680869782765976	0.584	0.346	2.71158827312453E-103	TGIF1
MA1628.1	2.34855308011913E-101	0.58990039942712	0.393	0.183	1.75202059776887E-98	Zic1::Zic2
MA0783.1	1.8725341974091E-96	0.691422002779027	0.484	0.265	1.39691051126719E-93	PKNOX2
MA0036.3	1.36997767214828E-89	0.780220820499937	0.798	0.66	1.02200334342262E-86	GATA2
MA0091.1	8.40890195897776E-83	0.95082106363807	0.954	0.911	6.27304086139741E-80	TAL1::TCF3
MA1629.1	2.57336012574651E-77	0.468764348391886	0.552	0.359	1.9197266538069E-74	Zic2
MA1571.1	4.68438230584046E-74	0.572950868769736	0.612	0.423	3.49454920015698E-71	TGIF2LX
MA0523.1	6.35114974667909E-72	0.717057468005993	0.544	0.364	4.7379577110226E-69	TCF7L2
MA1109.1	4.33796898790235E-71	0.707200446020736	0.895	0.815	3.23612486497515E-68	NEUROD1
MA0037.3	1.52127958484166E-68	0.654170504417272	0.736	0.603	1.13487457029187E-65	GATA3
MA1646.1	4.72072084878597E-67	0.525317706446617	0.662	0.503	3.52165775319433E-64	OSR2
MA1104.2	4.01294199775139E-64	0.601827171269048	0.708	0.566	2.99365473032254E-61	GATA6
MA0797.1	4.8570004950168E-62	0.514326670212668	0.514	0.342	3.62332236928253E-59	TGIF2
MA1572.1	1.03692886816227E-61	0.508990239497789	0.597	0.433	7.73548935649051E-59	TGIF2LY
MA1655.1	2.24203570535155E-61	0.505430896024494	0.86	0.761	1.67255863619226E-58	ZNF341
MA0513.1	1.78647461458364E-57	0.532515007463981	0.574	0.402	1.33271006247939E-54	SMAD2::SMAD3::SMAD4
MA0766.2	3.48699789605155E-57	0.574625691220052	0.763	0.652	2.60130043045446E-54	GATA5
MA0768.1	9.61441363514863E-57	0.569380900260679	0.497	0.323	7.17235257182088E-54	LEF1
MA0820.1	1.18137058030631E-55	0.585165326890097	0.139	0.056	8.81302452908511E-53	FIGLA
MA0482.2	6.12910247982298E-55	0.592499975515315	0.777	0.667	4.57231044994794E-52	GATA4
MA1527.1	2.48008255062501E-54	0.805655913394874	0.385	0.193	1.85014158276625E-51	NFIC(var.2)
MA0609.2	4.32978698332205E-54	0.660283723348987	0.703	0.546	3.23002108955825E-51	CREM
MA0119.1	1.39061390831875E-52	0.725905837095407	0.426	0.243	1.03739797560579E-49	NFIC::TLX1
MA0739.1	2.42901700687324E-52	0.792059003958833	0.222	0.048	1.81204668712744E-49	Hic1
MA1643.1	4.09822515950191E-49	0.826662724244472	0.448	0.257	3.05727596898842E-46	NFIB
MA0035.4	4.40951798967009E-48	0.427406575849692	0.621	0.474	3.28950042029388E-45	GATA1
MA1647.1	5.53631768421415E-48	0.421391635095268	0.785	0.665	4.13009299242376E-45	PRDM4
MA0775.1	2.86277726281304E-45	0.400306493791655	0.665	0.528	2.13563183805853E-42	MEIS3
MA1528.1	3.86706197833583E-45	0.746296286533434	0.393	0.216	2.88482823583853E-42	NFIX(var.2)
MA0774.1	1.38365375223662E-41	0.392931965168735	0.712	0.595	1.03220569916852E-38	MEIS2
MA0671.1	5.07175330762591E-41	0.617947308606772	0.576	0.436	3.78352796748893E-38	NFIX
MA1133.1	1.40108058569986E-39	0.610923267767266	0.723	0.604	1.0452061169321E-36	JUN::JUNB(var.2)
MA0769.2	2.87628711880783E-39	0.495312705141787	0.495	0.372	2.14571019063064E-36	TCF7
MA1140.2	6.176390788574E-39	0.577276926212628	0.68	0.554	4.60758752827621E-36	JUNB(var.2)
MA1638.1	7.58515639734116E-39	0.605048339656709	0.951	0.933	5.65852667241651E-36	HAND2
MA0498.2	9.79237197365274E-39	0.372145401522641	0.702	0.601	7.30510949234495E-36	MEIS1
MA0738.1	8.70452325336524E-38	0.527388537192163	0.161	0.042	6.49357434701047E-35	HIC2
MA1127.1	1.73026600040193E-37	0.631738808458838	0.73	0.63	1.29077843629984E-34	FOSB::JUN
MA1542.1	4.57465794926429E-37	0.366259127905441	0.446	0.31	3.41269483015116E-34	OSR1
MA1585.1	5.09019437318338E-37	0.353591728696513	0.23	0.138	3.7972850023948E-34	ZKSCAN1
MA1642.1	6.30817332123178E-37	0.524949210606017	0.913	0.868	4.70589729763891E-34	NEUROG2(var.2)
MA0503.1	5.20857622102188E-35	0.335228032630266	0.447	0.318	3.88559786088232E-32	Nkx2-5(var.2)
MA1131.1	2.2302963154796E-34	0.618313687804356	0.74	0.643	1.66380105134778E-31	FOSL2::JUN(var.2)
MA1139.1	1.68033557441384E-33	0.539159043946253	0.696	0.572	1.25353033851272E-30	FOSL2::JUNB(var.2)
MA0161.2	2.05029192789098E-32	0.596792427452085	0.649	0.56	1.52951777820667E-29	NFIC
MA0597.1	3.00677297755514E-32	0.364255010962901	0.431	0.29	2.24305264125613E-29	THAP1
MA0834.1	3.66392986262708E-32	0.511911930606928	0.678	0.557	2.73329167751981E-29	ATF7
MA1129.1	7.43825522300065E-32	0.528002697995989	0.692	0.574	5.54893839635849E-29	FOSL1::JUN(var.2)
MA0744.2	9.50699823345663E-32	0.324998562606856	0.225	0.139	7.09222068215865E-29	SCRT2
MA1136.1	3.07864913376036E-31	0.519315349423217	0.691	0.574	2.29667225378522E-28	FOSB::JUNB(var.2)
MA0698.1	7.11821329173537E-31	0.674857628029118	0.974	0.959	5.31018711563459E-28	ZBTB18
MA1632.1	4.77152997577623E-30	0.654406609939039	0.744	0.648	3.55956136192907E-27	ATF2
MA1143.1	4.41360872526364E-29	0.422493226943705	0.684	0.569	3.29255210904667E-26	FOSL1::JUND(var.2)
MA1618.1	4.95913295851621E-29	0.585547804094052	0.968	0.96	3.69951318705309E-26	Ptf1a
MA1593.1	2.53419095129464E-27	0.330706341028423	0.801	0.731	1.8905064496658E-24	ZNF317
MA0656.1	3.33190395683762E-27	0.502090224392665	0.736	0.64	2.48560035180086E-24	JDP2(var.2)
MA1145.1	4.41235878568078E-27	0.524912205801121	0.721	0.624	3.29161965411786E-24	FOSL2::JUND(var.2)
MA0761.2	1.53598428994775E-26	0.448445409004765	0.78	0.67	1.14584428030102E-23	ETV1
MA0140.2	2.26299608912051E-26	0.337690105292243	0.751	0.678	1.6881950824839E-23	GATA1::TAL1
MA0488.1	3.87192199444322E-26	0.620729165063943	0.78	0.707	2.88845380785464E-23	JUN
MA0764.2	3.6760690630829E-25	0.404148004108703	0.705	0.588	2.74234752105985E-22	ETV4
MA0670.1	3.71042518108811E-25	0.418822102334933	0.583	0.492	2.76797718509173E-22	NFIA
MA0018.4	6.41477889128023E-25	0.498570006189787	0.758	0.681	4.78542505289505E-22	CREB1
MA0605.2	1.12229204143447E-24	0.462473766732608	0.736	0.648	8.37229862910113E-22	ATF3
MA1126.1	1.29050302291142E-24	0.506874376356589	0.743	0.66	9.62715255091921E-22	FOS::JUN(var.2)
MA1114.1	2.00962848310682E-23	0.343379220439583	0.487	0.381	1.49918284839769E-20	PBX3
MA1105.2	2.21541579907483E-22	0.261209642345133	0.219	0.147	1.65270018610982E-19	GRHL2
MA0062.3	3.03808286434646E-22	0.408310254266867	0.752	0.641	2.26640981680246E-19	GABPA
MA0492.1	5.46266491437088E-22	0.50871409332323	0.745	0.67	4.07514802612067E-19	JUND(var.2)
MA0840.1	7.16251579744398E-22	0.40844914492958	0.733	0.668	5.34323678489321E-19	Creb5
MA1568.1	1.04309476183544E-20	0.283171995661919	0.352	0.267	7.78148692329235E-18	TCF21(var.2)
MA1475.1	1.40644693037158E-20	0.354279807385131	0.61	0.52	1.0492094100572E-17	CREB3L4(var.2)
MA0782.2	3.67708368096484E-19	0.296961050999824	0.519	0.433	2.74310442599977E-16	PKNOX1
MA0805.1	4.33805021475394E-18	0.252988464231845	0.233	0.158	3.23618546020644E-15	TBX1
MA1508.1	1.48924570118473E-16	0.317852956807306	0.74	0.652	1.11097729308381E-13	IKZF1
MA1468.1	1.69329704473133E-16	0.322025540490128	0.883	0.84	1.26319959536957E-13	ATOH7
MA0807.1	3.0926356870588E-16	0.264169411347503	0.122	0.075	2.30710622254586E-13	TBX5
MA0762.1	1.62973718214275E-15	0.296224113010138	0.737	0.665	1.2157839378785E-12	ETV2
MA0099.3	1.48375159810401E-14	0.970301674087855	0.709	0.638	1.10687869218559E-11	FOS::JUN
MA1142.1	5.47198621846865E-14	0.903233993035859	0.718	0.653	4.08210171897761E-11	FOSL1::JUND
MA1144.1	2.29112079745071E-13	0.884890865377534	0.711	0.646	1.70917611489823E-10	FOSL2::JUND
MA1135.1	2.96181162707006E-13	0.888907108524866	0.701	0.639	2.20951147379426E-10	FOSB::JUNB
MA0655.1	3.35237868159363E-13	0.756889027712969	0.711	0.645	2.50087449646885E-10	JDP2
MA1134.1	1.06762320715573E-12	0.8554737147661	0.71	0.642	7.96446912538174E-10	FOS::JUNB
MA1137.1	1.40342529130309E-12	0.848948206785	0.707	0.646	1.04695526731211E-09	FOSL1::JUNB
MA1138.1	1.84746391991049E-12	0.837366460802031	0.705	0.644	1.37820808425323E-09	FOSL2::JUNB
MA1141.1	4.04561194532586E-12	0.922129640971098	0.713	0.652	3.01802651121309E-09	FOS::JUND
MA1128.1	5.48665075841322E-12	0.878717367445689	0.714	0.652	4.09304146577626E-09	FOSL1::JUN
MA1132.1	5.64896410634007E-12	0.691240534499267	0.715	0.653	4.21412722332969E-09	JUN::JUNB
MA1130.1	5.68073347883409E-12	0.856940368077042	0.71	0.647	4.23782717521023E-09	FOSL2::JUN
MA0477.2	7.30409801890123E-12	0.854281500545014	0.715	0.657	5.44885712210032E-09	FOSL1
MA0478.1	1.27895278156186E-11	0.926519044770024	0.708	0.649	9.54098775045147E-09	FOSL2
MA1634.1	1.83786621010357E-11	0.870761915119677	0.716	0.655	1.37104819273726E-08	BATF
MA0462.2	1.93863540199685E-11	0.871683326421532	0.715	0.655	1.44622200988965E-08	BATF::JUN
MA1101.2	7.30261476325384E-11	0.681040700620038	0.715	0.652	5.44775061338737E-08	BACH2
MA0490.2	1.14838717515894E-10	0.722811100833821	0.721	0.67	8.56696832668572E-08	JUNB
MA0489.1	2.05957417636145E-10	0.813412062917717	0.718	0.662	1.53644233556564E-07	JUN(var.2)
MA0002.2	6.87039495994979E-10	0.312574168153516	0.738	0.708	5.12531464012254E-07	RUNX1
MA1622.1	9.87431232397693E-10	0.832421916045482	0.719	0.661	7.36623699368679E-07	Smad2::Smad3
MA1633.1	1.13484576711678E-09	0.656603863579824	0.717	0.666	8.4659494226912E-07	BACH1
MA0476.1	1.36209240963379E-09	0.775072264638449	0.714	0.653	1.01612093758681E-06	FOS
MA0835.2	2.71892595561667E-09	0.741164490106622	0.719	0.666	2.02831876289003E-06	BATF3
MA0841.1	4.01130739907795E-09	0.587809781371646	0.716	0.668	2.99243531971215E-06	NFE2
MA0491.2	4.41463116299246E-09	0.638801456693202	0.715	0.667	3.29331484759238E-06	JUND
MA0591.1	2.28567559271688E-08	0.398573543363244	0.72	0.673	1.7051139921668E-05	Bach1::Mafk
MA0496.3	4.88951521978899E-07	0.407559081673239	0.718	0.675	0.000364757835396259	MAFK
MA0150.2	1.60747810042392E-06	0.341845266911414	0.736	0.691	0.00119917866291624	Nfe2l2
MA0089.2	6.13414307759948E-06	0.353689504722681	0.73	0.687	0.00457607073588921	NFE2L1
MA0501.1	1.43986330373981E-05	0.311274418387886	0.719	0.677	0.010741380245899	MAF::NFE2
