## Supplemental Table 12 for "The epigenomic landscape of single vascular cells reflects developmental origin and identifies disease risk loci"

	p_val	avg_diff	pct.1	pct.2	p_val_adj	motif.name
MA1639.1	0	1.72144293209196	0.848	0.378	0	MEIS1(var.2)
MA1640.1	0	1.64548881023489	0.782	0.284	0	MEIS2(var.2)
MA1113.2	0	1.59936598846941	0.768	0.271	0	PBX2
MA0650.2	2.33725426894578E-141	0.666017706775306	0.626	0.36	1.74359168463355E-138	HOXA13
MA0070.1	1.30801711971224E-139	0.729346609515727	0.565	0.315	9.75780771305328E-137	PBX1
MA1537.1	1.29758413051952E-127	0.783565228009498	0.665	0.426	9.67997761367565E-125	NR2F1(var.2)
MA0079.4	1.93423011254601E-127	0.932414073878453	0.653	0.405	1.44293566395933E-124	SP1
MA0504.1	9.67432637960156E-127	0.703930917493599	0.601	0.351	7.21704747918276E-124	NR2C2
MA0677.1	1.4967357686318E-126	0.810043196157217	0.606	0.35	1.11656488339932E-123	Nr2f6
MA1574.1	3.39825775196227E-125	0.767989912245212	0.649	0.404	2.53510028296386E-122	THRB
MA0856.1	3.98645171284427E-123	0.748292759340802	0.639	0.398	2.97389297778182E-120	RXRG
MA1550.1	6.62896911740976E-114	0.724169351127605	0.658	0.426	4.94521096158768E-111	PPARD
MA0685.1	4.00823225188058E-111	0.824385210943146	0.534	0.334	2.99014125990291E-108	SP4
MA0855.1	2.46640190564091E-109	0.712972629904004	0.614	0.383	1.83993582160812E-106	RXRB
MA0512.2	1.3124280710795E-105	0.699702951894204	0.636	0.412	9.79071341025309E-103	Rxra
MA1516.1	5.43275631042045E-105	0.769592967616906	0.661	0.429	4.05283620757365E-102	KLF3
MA0742.1	6.01961362598204E-104	0.957019996373237	0.714	0.485	4.4906317649826E-101	Klf12
MA0599.1	7.3063034165533E-101	0.681362533934488	0.838	0.616	5.45050234874876E-98	KLF5
MA0746.2	4.31172661934689E-97	0.721796362197995	0.618	0.415	3.21654805803278E-94	SP3
MA1515.1	1.1655459501925E-96	0.868684464112788	0.772	0.545	8.69497278843609E-94	KLF2
MA0791.1	1.71987590190747E-93	0.568403338076108	0.597	0.373	1.28302742282297E-90	POU4F3
MA0115.1	5.44868782499817E-90	0.605521446606572	0.607	0.403	4.06472111744863E-87	NR1H2::RXRA
MA1517.1	3.88355160990746E-83	0.822407879613786	0.716	0.514	2.89712950099097E-80	KLF6
MA0868.2	4.40875973230064E-82	0.618849168605845	0.739	0.539	3.28893476029628E-79	SOX8
MA0878.2	3.41408205362897E-78	0.484278211290047	0.472	0.289	2.54690521200721E-75	CDX1
MA0039.4	2.04191381209697E-77	0.633474403556336	0.854	0.655	1.52326770382434E-74	KLF4
MA0779.1	5.13247655948366E-77	0.516268343103406	0.706	0.519	3.82882751337481E-74	PAX1
MA1564.1	1.95605834965948E-75	0.568979371938046	0.506	0.325	1.45921952884597E-72	SP9
MA0909.2	1.67960516179576E-74	0.484812781239802	0.578	0.391	1.25298545069964E-71	HOXD13
MA0790.1	5.4164771064664E-74	0.503044265512154	0.523	0.344	4.04069192142393E-71	POU4F1
MA0905.1	3.14140153687364E-73	0.496688096443608	0.753	0.577	2.34348554650773E-70	HOXC10
MA0493.1	3.35023880253214E-73	1.03314430729367	0.826	0.625	2.49927814668897E-70	Klf1
MA1148.1	1.63745004223428E-71	0.514249135156863	0.569	0.395	1.22153773150678E-68	PPARA::RXRA
MA0879.1	3.94852450232138E-71	0.503628608195547	0.777	0.609	2.94559927873175E-68	Dlx1
MA0657.1	3.57670860525652E-70	0.544284629170577	0.571	0.386	2.66822461952137E-67	KLF13
MA0740.1	1.52894235279901E-69	0.612323548468544	0.489	0.324	1.14059099518806E-66	KLF14
MA1473.1	4.99728787761335E-69	0.458065380428248	0.543	0.367	3.72797675669956E-66	CDX4
MA1511.1	2.80062075518556E-65	0.671610404074598	0.676	0.5	2.08926308336842E-62	KLF10
MA0913.2	3.40067981724239E-65	0.455268172572846	0.63	0.472	2.53690714366282E-62	HOXD9
MA1513.1	5.11169243364706E-65	0.480528412807932	0.608	0.434	3.8133225555007E-62	KLF15
MA0465.2	9.88795769131593E-65	0.43233750236808	0.52	0.342	7.37641643772168E-62	CDX2
MA0897.1	2.27083393413901E-62	0.471569827468235	0.669	0.511	1.6940421148677E-59	Hmx2
MA0859.1	4.48311042690288E-62	0.466267540722393	0.563	0.384	3.34440037846955E-59	Rarg
MA0651.1	1.88821771125337E-60	0.432220573152663	0.619	0.451	1.40861041259502E-57	HOXC11
MA0017.2	4.11015798842038E-60	0.590200043732687	0.656	0.496	3.06617785936161E-57	NR2F1
MA0485.2	4.24668187203119E-58	0.417344968993728	0.631	0.458	3.16802467653527E-55	HOXC9
MA1503.1	5.76458721488896E-58	0.412415026755646	0.629	0.458	4.30038206230717E-55	HOXB9
MA1653.1	2.56295708677856E-57	0.368635934943639	0.59	0.435	1.91196598673681E-54	ZNF148
MA1506.1	1.00028812690005E-56	0.411089683153904	0.63	0.465	7.46214942667435E-54	HOXD10
MA0084.1	5.82571731573787E-56	0.425770127269923	0.658	0.492	4.34598511754045E-53	SRY
MA1512.1	4.77483894348288E-55	0.525314314664705	0.612	0.462	3.56202985183823E-52	KLF11
MA1530.1	6.26433190737719E-54	0.457806484521717	0.829	0.706	4.67319160290338E-51	NKX6-3
MA0899.1	9.5698601121475E-54	0.38959679700678	0.619	0.456	7.13911564366203E-51	HOXA10
MA1111.1	9.81351229810667E-54	0.55776946167686	0.57	0.407	7.32088017438757E-51	NR2F2
MA1522.1	1.28136470662469E-52	0.394315383418974	0.712	0.569	9.55898071142016E-50	MAZ
MA0683.1	2.32629399672927E-52	0.42393935043599	0.603	0.449	1.73541532156003E-49	POU4F2
MA1494.1	9.27050606932028E-52	0.421443974933475	0.619	0.46	6.91579752771293E-49	HNF4A(var.2)
MA0141.3	3.09113879154722E-51	0.447073350461004	0.454	0.297	2.30598953849423E-48	ESRRB
MA0781.1	5.50976069978052E-51	0.399190372769897	0.639	0.477	4.11028148203627E-48	PAX9
MA0911.1	7.41086930784873E-51	0.410381676291111	0.715	0.566	5.52850850365515E-48	Hoxa11
MA0747.1	4.79188090289982E-49	0.473837837987257	0.474	0.329	3.57474315356327E-46	SP8
MA0643.1	1.11332163893295E-48	0.458372920973013	0.409	0.264	8.30537942643981E-46	Esrrg
MA0741.1	6.16804079379585E-48	0.435768235647693	0.491	0.348	4.60135843217171E-45	KLF16
MA0077.1	1.100652432928E-47	0.446042714039394	0.755	0.606	8.21086714964291E-45	SOX9
MA1505.1	7.27003794571463E-47	0.422533506743134	0.822	0.697	5.42344830750311E-44	HOXC8
MA0679.2	1.92550563462901E-46	0.42026423802942	0.404	0.274	1.43642720343324E-43	ONECUT1
MA0896.1	2.28053974999054E-46	0.399471090159718	0.716	0.577	1.70128265349295E-43	Hmx1
MA0873.1	2.83631798302483E-46	0.375145567523089	0.569	0.423	2.11589321533652E-43	HOXD12
MA0516.2	8.81293949825543E-46	0.444152282319262	0.551	0.416	6.57445286569855E-43	SP2
MA0621.1	9.07340261850977E-46	0.3974908251559	0.814	0.682	6.76875835340829E-43	mix-a
MA0601.1	1.30488981491735E-45	0.388952589853652	0.661	0.508	9.73447801928345E-43	Arid3b
MA1476.1	3.72413658074847E-44	0.392471743513194	0.738	0.598	2.77820588923836E-41	DLX5
MA0069.1	4.20514208260153E-44	0.373276096284428	0.634	0.497	3.13703599362074E-41	PAX6
MA0151.1	2.73162546949908E-43	0.347914504617126	0.511	0.366	2.03779260024632E-40	Arid3a
MA1519.1	3.23165158024136E-43	0.402738164132057	0.866	0.764	2.41081207886006E-40	LHX5
MA0908.1	1.26163714044382E-42	0.352342648608441	0.619	0.47	9.4118130677109E-40	HOXD11
MA1549.1	5.07715562497261E-42	0.400813991255148	0.826	0.711	3.78755809622957E-39	POU6F1(var.2)
MA0706.1	1.24280551607886E-41	0.387016217943907	0.788	0.669	9.27132914994833E-39	MEOX2
MA1122.1	1.84740637550711E-41	0.3911944144217	0.559	0.422	1.37816515612831E-38	TFDP1
MA0135.1	1.66726831213854E-40	0.367440503416943	0.638	0.499	1.24378216085535E-37	Lhx3
MA0611.1	6.29350923122529E-40	0.390724180438498	0.651	0.516	4.69495788649407E-37	Dux
MA1501.1	7.80659150922488E-40	0.401395712662827	0.813	0.691	5.82371726588176E-37	HOXB7
MA0592.3	3.09396556092542E-39	0.38140692815118	0.426	0.288	2.30809830845036E-36	ESRRA
MA0898.1	6.88076084753084E-39	0.365580078346312	0.653	0.529	5.13304759225801E-36	Hmx3
MA0674.1	1.27543460694792E-38	0.364822644051554	0.838	0.727	9.51474216783146E-36	NKX6-1
MA0675.1	1.27543460694792E-38	0.364822644051554	0.838	0.727	9.51474216783146E-36	NKX6-2
MA0471.2	1.48578930964681E-38	0.302436036409637	0.687	0.556	1.10839882499652E-35	E2F6
MA0594.2	5.56015037052457E-38	0.34678205899146	0.558	0.432	4.14787217641133E-35	HOXA9
MA0628.1	5.01159698260379E-37	0.360778208366677	0.765	0.631	3.73865134902243E-34	POU6F1
MA0758.1	9.77243665715286E-37	0.372665668104393	0.658	0.535	7.29023774623604E-34	E2F7
MA0728.1	1.15648054724308E-36	0.351112923817634	0.518	0.374	8.62734488243338E-34	Nr2f6(var.2)
MA0892.1	2.87859593154306E-36	0.360814777870053	0.808	0.719	2.14743256493112E-33	GSX1
MA1534.1	4.92717135117341E-36	0.323936118593497	0.641	0.528	3.67566982797536E-33	NR1I3
MA0528.2	1.52927306861204E-35	0.308074471717588	0.823	0.728	1.14083770918458E-32	ZNF263
MA0703.2	2.96114340899772E-35	0.356697531763016	0.794	0.686	2.2090129831123E-32	LMX1B
MA0648.1	9.21171457777901E-33	0.307775511948917	0.601	0.473	6.87193907502314E-30	GSC
MA0065.2	1.46724875727844E-32	0.339745065624878	0.623	0.501	1.09456757292972E-29	Pparg::Rxra
MA0722.1	2.02894998866182E-32	0.350094797234322	0.819	0.719	1.51359669154172E-29	VAX1
MA0723.1	2.02894998866182E-32	0.350094797234322	0.819	0.719	1.51359669154172E-29	VAX2
MA1481.1	2.02894998866182E-32	0.350094797234322	0.819	0.719	1.51359669154172E-29	DRGX
MA0893.2	2.02894998866182E-32	0.350094797234322	0.819	0.719	1.51359669154172E-29	GSX2
MA0702.2	5.96604446500427E-32	0.325829743664945	0.785	0.674	4.45066917089319E-29	LMX1A
MA0857.1	9.71484680108406E-32	0.331380511845075	0.505	0.382	7.24727571360871E-29	Rarb
MA0519.1	1.61514731444773E-31	0.500152189444068	0.894	0.801	1.204899896578E-28	Stat5a::Stat5b
MA0793.1	5.3170491212347E-31	0.354361884509831	0.853	0.766	3.96651864444109E-28	POU6F2
MA1562.1	7.05777527408398E-31	0.35067447759897	0.774	0.666	5.26510035446665E-28	SOX14
MA1471.1	6.66498838506911E-30	0.311078393318952	0.649	0.539	4.97208133526156E-27	BARX2
MA1497.1	2.40720837062952E-29	0.321469818053953	0.764	0.664	1.79577744448962E-26	HOXA6
MA0634.1	2.66570339343695E-28	0.302697057347698	0.762	0.661	1.98861473150396E-25	ALX3
MA1463.1	2.67736439276382E-28	0.303409912969049	0.823	0.749	1.99731383700181E-25	ARGFX
MA0907.1	4.56291121021469E-27	0.303904216081179	0.714	0.612	3.40393176282016E-24	HOXC13
MA0729.1	6.39403015789415E-27	0.295263831061044	0.417	0.315	4.76994649778903E-24	RARA
MA0602.1	1.62100008509569E-26	0.296797219895426	0.583	0.478	1.20926606348139E-23	Arid5a
MA0712.2	2.09880051000664E-26	0.300335756722779	0.271	0.195	1.56570518046495E-23	OTX2
MA0153.2	2.40394112084377E-26	0.281587802776029	0.649	0.544	1.79334007614945E-23	HNF1B
MA0707.1	5.50176417604608E-26	0.294852919067681	0.774	0.686	4.10431607533038E-23	MNX1
MA1504.1	8.91595133413285E-26	0.330648975702732	0.843	0.75	6.6512996952631E-23	HOXC4
MA1553.1	2.72512904803924E-25	0.299865884654211	0.608	0.496	2.03294626983727E-22	RARG(var.3)
MA0891.1	4.80654685075988E-24	0.263918330856798	0.631	0.519	3.58568395066687E-21	GSC2
MA0618.1	7.72700929731724E-24	0.268288929262036	0.774	0.69	5.76434893579866E-21	LBX1
MA0074.1	2.01785315518634E-23	0.255058007331757	0.594	0.493	1.50531845376901E-20	RXRA::VDR
MA0901.2	3.73082398320658E-23	0.267617721263759	0.479	0.378	2.78319469147211E-20	HOXB13
MA0680.1	4.26974382421888E-23	0.280115763501623	0.724	0.632	3.18522889286729E-20	PAX7
MA0854.1	1.00324660970539E-22	0.276459145054975	0.81	0.722	7.48421970840222E-20	Alx1
MA1498.1	5.18252177460689E-22	0.284994980064984	0.77	0.688	3.86616124385674E-19	HOXA7
MA0910.2	5.18252177460689E-22	0.284994980064984	0.77	0.688	3.86616124385674E-19	HOXD8
MA1624.1	2.2960737288163E-21	0.401160002789669	0.899	0.845	1.71287100169696E-18	Stat5a
MA0756.1	4.46948449609771E-21	0.251201142434688	0.578	0.475	3.33423543408889E-18	ONECUT2
MA0874.1	1.1002173215263E-20	0.26975744471207	0.786	0.703	8.20762121858619E-18	Arx
MA0865.1	4.39605905796579E-20	0.260023243192449	0.712	0.621	3.27946005724248E-17	E2F8
MA0903.1	6.30253489821948E-20	0.274316512348863	0.858	0.796	4.70169103407173E-17	HOXB3
MA1107.2	8.81919792053476E-20	0.304544500807067	0.56	0.471	6.57912164871893E-17	KLF9
MA1625.1	8.91320060303752E-20	0.345172097513577	0.837	0.75	6.64924764986599E-17	Stat5b
MA0809.2	2.19019579882826E-19	0.459624244030487	0.488	0.398	1.63388606592588E-16	TEAD4
MA0757.1	3.31833488639123E-19	0.266395186306646	0.405	0.326	2.47547782524786E-16	ONECUT3
MA0753.2	6.69685434001793E-19	0.287383813884871	0.466	0.384	4.99585333765338E-16	ZNF740
MA1552.1	1.57591847162979E-18	0.256303358032585	0.62	0.519	1.17563517983582E-15	RARB(var.3)
MA0661.1	3.86421527637171E-18	0.260576887781941	0.839	0.779	2.88270459617329E-15	MEOX1
MA0137.3	4.74451357921408E-18	0.407611624913998	0.87	0.8	3.53940713009371E-15	STAT1
MA0847.2	4.2262435479351E-14	0.29372744574346	0.247	0.186	3.15277768675959E-11	FOXD2
MA0808.1	1.00479282686546E-10	0.362591468440989	0.407	0.369	7.49575448841633E-08	TEAD3
MA1636.1	1.47633004241698E-10	0.294396981785752	0.965	0.912	1.10134221164306E-07	CEBPG(var.2)
MA0090.3	2.00726796557036E-09	0.28658493946557	0.4	0.364	1.49742190231549E-06	TEAD1
MA0833.2	3.81743006997595E-09	0.263037075336894	0.927	0.865	2.84780283220206E-06	ATF4
MA1121.1	5.45318756805849E-09	0.302712919259706	0.372	0.345	4.06807792577163E-06	TEAD2
