## Supplemental Table 13 for "The epigenomic landscape of single vascular cells reflects developmental origin and identifies disease risk loci"

	p_val	avg_diff	pct.1	pct.2	p_val_adj	motif.name
MA0706.1	2.30953696806525E-274	1.17788199082134	0.921	0.716	1.72291457817667E-271	MEOX2
MA0722.1	6.03066168922913E-257	1.16820138807356	0.925	0.759	4.49887362016493E-254	VAX1
MA0723.1	6.03066168922913E-257	1.16820138807356	0.925	0.759	4.49887362016493E-254	VAX2
MA1481.1	6.03066168922913E-257	1.16820138807356	0.925	0.759	4.49887362016493E-254	DRGX
MA0893.2	6.03066168922913E-257	1.16820138807356	0.925	0.759	4.49887362016493E-254	GSX2
MA1519.1	3.30567337000728E-250	1.14749887501644	0.953	0.804	2.46603233402543E-247	LHX5
MA0793.1	6.61930016893326E-245	1.11550796540355	0.946	0.801	4.93799792602421E-242	POU6F2
MA1501.1	2.83670612844095E-243	1.14804488968937	0.933	0.74	2.11618277181695E-240	HOXB7
MA0661.1	2.33418002933444E-229	1.13026744250489	0.937	0.803	1.74129830188349E-226	MEOX1
MA0674.1	6.64293835073983E-229	1.04404314559815	0.937	0.771	4.95563200965192E-226	NKX6-1
MA0675.1	6.64293835073983E-229	1.04404314559815	0.937	0.771	4.95563200965192E-226	NKX6-2
MA0903.1	1.71455940294084E-228	1.08343565501172	0.95	0.821	1.27906131459386E-225	HOXB3
MA1549.1	9.08026469082588E-223	1.03983219967771	0.925	0.757	6.77387745935611E-220	POU6F1(var.2)
MA0705.1	3.1012329931772E-220	1.0782658082187	0.949	0.815	2.31351981291019E-217	Lhx8
MA1497.1	1.00077575435453E-216	1.0067976647203	0.906	0.703	7.46578712748481E-214	HOXA6
MA1505.1	1.66206678795501E-211	1.00182037855611	0.924	0.746	1.23990182381444E-208	HOXC8
MA1476.1	6.37964357131122E-203	0.931328370200497	0.882	0.653	4.75921410419817E-200	DLX5
MA0628.1	8.30307563384388E-203	0.962563176084064	0.891	0.684	6.19409442284753E-200	POU6F1
MA0658.1	5.94892084423762E-202	0.993306567127709	0.941	0.799	4.43789494980126E-199	LHX6
MA0886.1	4.95581292325697E-200	1.03665828408165	0.949	0.824	3.6970364407497E-197	EMX2
MA1495.1	6.46877265414285E-196	0.977192686441442	0.926	0.773	4.82570439999057E-193	HOXA1
MA0158.2	6.46877265414285E-196	0.977192686441442	0.926	0.773	4.82570439999057E-193	HOXA5
MA0904.2	6.46877265414285E-196	0.977192686441442	0.926	0.773	4.82570439999057E-193	HOXB5
MA0888.1	1.75414749220751E-194	0.949055258706943	0.925	0.78	1.3085940291868E-191	EVX2
MA0621.1	1.7303923397985E-191	0.894948478054008	0.915	0.734	1.29087268548968E-188	mix-a
MA0710.1	3.88968490769026E-187	0.939163324047923	0.944	0.829	2.90170494113693E-184	NOTO
MA0887.1	8.52151481342766E-181	0.881717625052845	0.924	0.778	6.35705005081704E-178	EVX1
MA0879.1	8.37210982378856E-178	0.859411073239963	0.87	0.676	6.24559392854627E-175	Dlx1
MA0707.1	1.30317213445718E-175	0.846913299827236	0.891	0.721	9.72166412305057E-173	MNX1
MA0132.2	5.39998683017163E-174	0.887587632947261	0.918	0.772	4.02839017530803E-171	PDX1
MA0612.2	5.39998683017163E-174	0.887587632947261	0.918	0.772	4.02839017530803E-171	EMX1
MA0900.2	5.39998683017163E-174	0.887587632947261	0.918	0.772	4.02839017530803E-171	HOXA2
MA0902.2	5.39998683017163E-174	0.887587632947261	0.918	0.772	4.02839017530803E-171	HOXB2
MA0912.2	5.39998683017163E-174	0.887587632947261	0.918	0.772	4.02839017530803E-171	HOXD3
MA1499.1	1.00179839728953E-166	0.899593164081118	0.928	0.81	7.47341604377991E-164	HOXB4
MA1507.1	1.00179839728953E-166	0.899593164081118	0.928	0.81	7.47341604377991E-164	HOXD4
MA0892.1	3.29523570654633E-166	0.832153903387248	0.911	0.754	2.45824583708356E-163	GSX1
MA1504.1	1.79964504501178E-165	0.906664053779635	0.921	0.787	1.34253520357879E-162	HOXC4
MA1500.1	2.92982659535966E-163	0.836450815423784	0.924	0.755	2.1856506401383E-160	HOXB6
MA1530.1	8.0989215413143E-162	0.858147440387837	0.915	0.755	6.04179546982047E-159	NKX6-3
MA0601.1	1.26939267110826E-161	0.777796545395203	0.806	0.569	9.46966932646764E-159	Arid3b
MA0703.2	9.08503692067333E-161	0.810853752713098	0.898	0.729	6.77743754282231E-158	LMX1B
MA0618.1	2.35771943991591E-158	0.766694427234582	0.898	0.723	1.75885870217727E-155	LBX1
MA0882.1	3.00176521298363E-157	0.794159401767985	0.891	0.724	2.23931684888579E-154	DLX6
MA0702.2	3.15794324267506E-157	0.800358456946058	0.888	0.718	2.3558256590356E-154	LMX1A
MA0854.1	2.34827161066559E-153	0.820600569209892	0.906	0.757	1.75181062155653E-150	Alx1
MA0875.1	9.36814302979181E-150	0.819268146130393	0.889	0.728	6.98863470022469E-147	BARX1
MA0683.1	1.19332851636688E-144	0.711905560936635	0.749	0.51	8.90223073209692E-142	POU4F2
MA0519.1	2.81580220742987E-144	1.36472888504522	0.933	0.838	2.10058844674269E-141	Stat5a::Stat5b
MA0068.2	8.40733117109681E-141	0.763995247361239	0.92	0.78	6.27186905363822E-138	PAX4
MA1577.1	8.40733117109681E-141	0.763995247361239	0.92	0.78	6.27186905363822E-138	TLX2
MA0701.2	8.40733117109681E-141	0.763995247361239	0.92	0.78	6.27186905363822E-138	LHX9
MA0075.3	8.40733117109681E-141	0.763995247361239	0.92	0.78	6.27186905363822E-138	PRRX2
MA1463.1	1.94208214244456E-140	0.765829528278038	0.916	0.778	1.44879327826364E-137	ARGFX
MA1639.1	4.81789769037925E-139	0.957064838320014	0.819	0.564	3.59415167702292E-136	MEIS1(var.2)
MA0721.1	9.38124437252313E-138	0.768137551961069	0.922	0.787	6.99840830190226E-135	UNCX
MA1625.1	2.5880014374984E-135	1.15184025997109	0.899	0.784	1.9306490723738E-132	Stat5b
MA0890.1	3.0193479069666E-135	0.750130637142822	0.898	0.769	2.25243353859708E-132	GBX2
MA1636.1	8.3485986876586E-135	1.94839709660591	0.982	0.933	6.22805462099332E-132	CEBPG(var.2)
MA0853.1	1.81979108929027E-133	0.740342683282979	0.912	0.786	1.35756415261054E-130	Alx4
MA0704.1	2.69158179428324E-129	0.719951776166103	0.886	0.746	2.00792001853529E-126	Lhx4
MA0889.1	6.72441871370789E-128	0.733633074412974	0.905	0.776	5.01641636042609E-125	GBX1
MA0874.1	2.52252686834615E-124	0.714889333713328	0.883	0.736	1.88180504378623E-121	Arx
MA1502.1	5.74166254252466E-124	0.722461549319538	0.915	0.772	4.2832802567234E-121	HOXB8
MA0135.1	2.01272785951164E-122	0.648690493999987	0.773	0.554	1.50149498319568E-119	Lhx3
MA1496.1	1.83423149587712E-121	0.746893520485708	0.891	0.763	1.36833669592433E-118	HOXA4
MA0644.1	1.79213288160297E-119	0.68837387019463	0.885	0.754	1.33693112967581E-116	ESX1
MA1624.1	2.89164595583347E-119	1.15320797686892	0.938	0.867	2.15716788305177E-116	Stat5a
MA1498.1	9.78696015138904E-119	0.674622375126133	0.882	0.721	7.30107227293623E-116	HOXA7
MA0910.2	9.78696015138904E-119	0.674622375126133	0.882	0.721	7.30107227293623E-116	HOXD8
MA0833.2	1.38386414570838E-116	1.48125871578625	0.958	0.889	1.03236265269845E-113	ATF4
MA0713.1	1.44491146011225E-116	0.6640363620285	0.828	0.657	1.07790394924374E-113	PHOX2A
MA0634.1	4.44387009314949E-114	0.630065838540697	0.87	0.701	3.31512708948952E-111	ALX3
MA0137.3	7.16502727258841E-112	1.32618187726437	0.903	0.828	5.34511034535096E-109	STAT1
MA0885.1	4.12140191779196E-111	0.639230096056182	0.868	0.723	3.0745658306728E-108	Dlx2
MA0518.1	2.21009253503879E-106	1.21802060198579	0.898	0.819	1.64872903113894E-103	Stat4
MA1562.1	1.68718947769298E-105	0.689870251055894	0.861	0.709	1.25864335035896E-102	SOX14
MA0125.1	1.69320333954832E-104	0.582720819730962	0.796	0.629	1.26312969130305E-101	Nobox
MA0466.2	7.24049188016093E-102	1.57428107856133	0.97	0.925	5.40140694260005E-99	CEBPB
MA0838.1	7.65048547586333E-102	1.49451389222924	0.975	0.924	5.70726216499405E-99	CEBPG
MA0153.2	1.68797876768366E-101	0.571057413077207	0.776	0.586	1.25923216069201E-98	HNF1B
MA0837.1	5.01146690559693E-101	1.5347106233785	0.969	0.917	3.73855431157531E-98	CEBPE
MA0896.1	2.55257028883234E-100	0.614784619257325	0.803	0.632	1.90421743546892E-97	Hmx1
MA0642.1	3.41208660153316E-100	0.621331427459256	0.866	0.731	2.54541660474374E-97	EN2
MA0868.2	5.00116838802252E-99	0.660374617122865	0.795	0.618	3.7308716174648E-96	SOX8
MA0680.1	1.27251204018327E-96	0.600033326766312	0.837	0.669	9.49293981976721E-94	PAX7
MA0144.2	6.55017803368304E-96	1.11682766339242	0.906	0.857	4.88643281312755E-93	STAT3
MA0662.1	1.42444819635281E-94	0.598623477176217	0.885	0.758	1.0626383544792E-91	MIXL1
MA0894.1	2.33317991594552E-94	0.585458565430237	0.862	0.73	1.74055221729535E-91	HESX1
MA1120.1	2.61444907412968E-94	0.624075310816546	0.782	0.611	1.95037900930074E-91	SOX13
MA0077.1	1.68913290323332E-93	0.620063352521507	0.825	0.665	1.26009314581206E-90	SOX9
MA0630.1	1.82502592953877E-93	0.577501730344834	0.893	0.762	1.36146934343593E-90	SHOX
MA0654.1	1.82502592953877E-93	0.577501730344834	0.893	0.762	1.36146934343593E-90	ISX
MA0716.1	1.82502592953877E-93	0.577501730344834	0.893	0.762	1.36146934343593E-90	PRRX1
MA0717.1	1.82502592953877E-93	0.577501730344834	0.893	0.762	1.36146934343593E-90	RAX2
MA0720.1	1.82502592953877E-93	0.577501730344834	0.893	0.762	1.36146934343593E-90	Shox2
MA0884.1	6.24886888918514E-93	0.579193825546882	0.879	0.757	4.66165619133212E-90	DUXA
MA0501.1	5.05663759252616E-92	1.90725014182318	0.808	0.702	3.77225164402451E-89	MAF::NFE2
MA0791.1	4.09905110010575E-88	0.551031109574897	0.652	0.462	3.05789212067889E-85	POU4F3
MA0898.1	5.9612185896309E-88	0.559568815532857	0.758	0.578	4.44706906786465E-85	Hmx3
MA0715.1	1.60772878516245E-87	0.549403991267921	0.673	0.484	1.19936567373119E-84	PROP1
MA0725.1	1.62625161461638E-87	0.528763446069122	0.796	0.636	1.21318370450382E-84	VSX1
MA0726.1	1.62625161461638E-87	0.528763446069122	0.796	0.636	1.21318370450382E-84	VSX2
MA0089.2	9.37431097796525E-87	1.99766211400082	0.809	0.713	6.99323598956208E-84	NFE2L1
MA0143.4	2.04391485803012E-85	0.569533687082588	0.781	0.613	1.52476048409047E-82	SOX2
MA0490.2	7.71748016186084E-85	2.50564789393243	0.813	0.701	5.75724020074819E-82	JUNB
MA0150.2	1.20423721826889E-84	1.79052942816049	0.808	0.718	8.98360964828595E-82	Nfe2l2
MA0881.1	4.40376593232587E-84	0.537541076154733	0.828	0.679	3.2852093855151E-81	Dlx4
MA1518.1	4.40376593232587E-84	0.537541076154733	0.828	0.679	3.2852093855151E-81	LHX1
MA0897.1	5.88265614911392E-84	0.54944816523905	0.752	0.574	4.38846148723898E-81	Hmx2
MA0699.1	2.61873315335111E-83	0.540021397906387	0.869	0.741	1.95357493239993E-80	LBX2
MA0102.4	6.75671698456883E-83	1.58876327682031	0.969	0.903	5.04051087048835E-80	CEBPA
MA0056.2	9.9427501593871E-81	0.596510796836879	0.846	0.717	7.41729161890278E-78	MZF1
MA0780.1	2.2709208230397E-80	0.546234322819195	0.826	0.68	1.69410693398762E-77	PAX3
MA1520.1	2.66469151937357E-80	0.729680102593584	0.755	0.611	1.98785987345268E-77	MAF
MA0491.2	3.81823828731187E-80	2.38422582743123	0.811	0.696	2.84840576233465E-77	JUND
MA0496.3	4.63048171857234E-80	1.83835239168726	0.797	0.701	3.45433936205496E-77	MAFK
MA0835.2	4.29398452446925E-79	2.67297681309637	0.802	0.698	3.20331245525406E-76	BATF3
MA1142.1	1.6541992310495E-78	2.46826440708461	0.807	0.692	1.23403262636293E-75	FOSL1::JUND
MA0489.1	6.97461222696261E-75	2.66645621992237	0.802	0.696	5.20306072131411E-72	JUN(var.2)
MA1633.1	7.64778783093352E-73	2.19233173681185	0.792	0.697	5.7052497218764E-70	BACH1
MA0591.1	1.87892445463346E-72	1.53126446500044	0.797	0.701	1.40167764315656E-69	Bach1::Mafk
MA0652.1	1.88999266267562E-72	0.800165381377741	0.89	0.787	1.40993452635601E-69	IRF8
MA0462.2	1.34019575158913E-71	2.5789479075539	0.792	0.691	9.99786030685489E-69	BATF::JUN
MA1634.1	1.48867180843227E-71	2.57911374536593	0.794	0.692	1.11054916909047E-68	BATF
MA0836.2	1.6164745329848E-71	1.51705202401951	0.968	0.916	1.20589000160666E-68	CEBPD
MA0488.1	3.23920569001507E-71	1.58088159557888	0.873	0.751	2.41644744475124E-68	JUN
MA1137.1	7.51400806580478E-71	2.37818528542422	0.794	0.683	5.60545001709037E-68	FOSL1::JUNB
MA1141.1	1.02662315086722E-70	2.62347801918085	0.798	0.689	7.65860870546945E-68	FOS::JUND
MA1130.1	3.27206694208101E-69	2.47716960683341	0.795	0.685	2.44096193879243E-66	FOSL2::JUN
MA1128.1	4.41696312470555E-69	2.52275979087313	0.798	0.69	3.29505449103034E-66	FOSL1::JUN
MA0477.2	7.18149370691704E-69	2.44958348834184	0.801	0.692	5.35739430536011E-66	FOSL1
MA0067.1	8.81974423267343E-69	0.559960490813314	0.725	0.585	6.57952919757438E-66	Pax2
MA1622.1	1.47009028650816E-68	2.64377448671864	0.797	0.696	1.09668735373509E-65	Smad2::Smad3
MA1521.1	1.09658799240395E-67	0.678546863410784	0.749	0.615	8.18054642333349E-65	MAFA
MA1132.1	1.16416869953862E-67	1.92027404923762	0.801	0.691	8.68469849855813E-65	JUN::JUNB
MA1608.1	1.30715598735319E-67	0.455547839547434	0.687	0.514	9.7513836656548E-65	Isl1
MA0476.1	1.57448165611033E-67	2.54289835425127	0.792	0.69	1.17456331545831E-64	FOS
MA0841.1	3.34428567169717E-67	2.04028007703338	0.803	0.697	2.49483711108609E-64	NFE2
MA0655.1	6.48266366467212E-67	2.00857918267519	0.801	0.685	4.8360670938454E-64	JDP2
MA1144.1	1.02494481334345E-66	2.32170144137781	0.794	0.685	7.6460883075421E-64	FOSL2::JUND
MA1134.1	1.10580241973667E-66	2.33295209410409	0.793	0.683	8.24928605123554E-64	FOS::JUNB
MA1135.1	1.26147471299471E-66	2.31180079614482	0.789	0.677	9.41060135894054E-64	FOSB::JUNB
MA0099.3	3.35737597149464E-65	2.30416666049677	0.79	0.681	2.504602474735E-62	FOS::JUN
MA1138.1	3.58068578033429E-65	2.23083194735308	0.795	0.681	2.67119159212938E-62	FOSL2::JUNB
MA1471.1	7.6285033882235E-64	0.460372347649145	0.727	0.583	5.69086352761473E-61	BARX2
MA0492.1	1.00907796324429E-63	1.48874176149414	0.851	0.715	7.52772160580238E-61	JUND(var.2)
MA1546.1	3.67957470394673E-62	0.42493513890541	0.68	0.524	2.74496272914426E-59	PAX3(var.2)
MA0478.1	5.71364069440127E-62	2.4955303881849	0.785	0.685	4.26237595802335E-59	FOSL2
MA1101.2	3.71453968350131E-61	1.9210884185367	0.795	0.69	2.77104660389198E-58	BACH2
MA0778.1	6.95262843495983E-61	0.859974577379317	0.881	0.809	5.18666081248004E-58	NFKB2
MA1480.1	3.95117503101468E-60	0.458484378904636	0.715	0.563	2.94757657313695E-57	DPRX
MA0105.4	4.45648839161782E-60	0.7703052599067	0.873	0.793	3.3245403401469E-57	NFKB1
MA0101.1	6.47831984617664E-59	1.25440454988976	0.92	0.879	4.83282660524778E-56	REL
MA0107.1	8.5903925401363E-59	1.27200434274174	0.925	0.876	6.40843283494168E-56	RELA
MA0659.2	1.34192967314207E-58	0.536735025027768	0.812	0.703	1.00107953616398E-55	MAFG
MA0468.1	3.10891085589908E-58	0.437122514755312	0.804	0.69	2.31924749850071E-55	DUX4
MA0025.2	5.69171487651836E-58	0.776612700713699	0.971	0.936	4.2460192978827E-55	NFIL3
MA0718.1	5.27513600132906E-57	0.449441740328837	0.81	0.692	3.93525145699148E-54	RAX
MA1419.1	7.97811993164281E-57	0.681427947203841	0.88	0.785	5.95167746900553E-54	IRF4
MA0520.1	7.71601972251568E-56	0.469951749239832	0.839	0.752	5.7561507129967E-53	Stat6
MA0493.1	1.27340138197749E-55	1.04122033039827	0.835	0.705	9.49957430955205E-53	Klf1
MA0876.1	9.26496442373081E-54	0.397197199588257	0.818	0.705	6.91166346010319E-51	BSX
MA0596.1	6.5149761794611E-52	0.492021396863526	0.735	0.611	4.86017222987798E-49	SREBF2
MA1124.1	6.75527481209517E-52	0.434332610076994	0.675	0.53	5.03943500982299E-49	ZNF24
MA0653.1	9.32650712690413E-50	0.625252448175456	0.853	0.76	6.95757431667048E-47	IRF9
MA0790.1	1.14938961807045E-49	0.410107175970887	0.541	0.415	8.57444655080558E-47	POU4F1
MA0151.1	4.59941512995259E-49	0.381718522341975	0.567	0.424	3.43116368694463E-46	Arid3a
MA0027.2	5.76724891876756E-49	0.395709892771626	0.833	0.728	4.3023676934006E-46	EN1
MA0602.1	1.11891738887263E-48	0.367970186539486	0.683	0.519	8.34712372098982E-46	Arid5a
MA0051.1	8.69382159952082E-48	0.569394839160395	0.858	0.783	6.48559091324253E-45	IRF2
MA0078.1	2.14002072991957E-47	0.452924054859874	0.804	0.699	1.59645546452E-44	Sox17
MA0709.1	6.07157977904327E-46	0.392343880589272	0.852	0.747	4.52939851516628E-43	Msx3
MA1117.1	7.68457708551778E-46	0.500301522977571	0.857	0.792	5.73269450579626E-43	RELB
MA0905.1	1.14904879248525E-45	0.386181911520505	0.767	0.647	8.57190399193997E-43	HOXC10
MA1113.2	3.15858964163794E-44	0.433210929021552	0.622	0.468	2.35630787266191E-41	PBX2
MA1126.1	1.87255708336198E-43	1.00534403020942	0.818	0.71	1.39692758418803E-40	FOS::JUN(var.2)
MA0084.1	2.2748687407651E-43	0.365507519240319	0.692	0.558	1.69705208061077E-40	SRY
MA0087.1	1.72288995588488E-42	0.357877696463637	0.665	0.544	1.28527590709012E-39	Sox5
MA0656.1	5.65837848153139E-42	0.913950110708223	0.804	0.698	4.22115034722242E-39	JDP2(var.2)
MA0731.1	1.3496808298616E-41	0.363039976787014	0.458	0.327	1.00686189907675E-38	BCL6B
MA0840.1	1.16498609777692E-40	0.782650405127522	0.812	0.707	8.69079628941579E-38	Creb5
MA0043.3	3.04417758601055E-40	0.662613929785049	0.967	0.932	2.27095647916387E-37	HLF
MA0880.1	1.12040451675868E-39	0.336027176120413	0.764	0.651	8.35821769501975E-37	Dlx3
MA0754.1	3.41921781402938E-39	0.332201806180662	0.623	0.492	2.55073648926592E-36	CUX1
MA0605.2	5.78003550098601E-39	0.864026764926628	0.808	0.701	4.31190648373556E-36	ATF3
MA1420.1	6.58203953146693E-39	0.39474756513302	0.837	0.738	4.91020149047433E-36	IRF5
MA1640.1	9.04968402956384E-39	0.406585107446157	0.636	0.482	6.75106428605462E-36	MEIS2(var.2)
MA1470.1	2.84273257894307E-38	0.5470514624467	0.713	0.6	2.12067850389153E-35	BACH2(var.2)
MA1145.1	1.72782525265876E-37	0.936478519246213	0.787	0.683	1.28895763848344E-34	FOSL2::JUND(var.2)
MA0883.1	5.86485866696002E-37	0.324068277526495	0.754	0.639	4.37518456555217E-34	Dmbx1
MA0700.2	1.12326577428989E-36	0.346197131944629	0.813	0.728	8.37956267620257E-34	LHX2
MA0018.4	1.21086377593347E-36	1.01859551512942	0.82	0.728	9.0330437684637E-34	CREB1
MA0648.1	4.39084169536626E-36	0.316306111830505	0.652	0.524	3.27556790474323E-33	GSC
MA1131.1	3.21029704664944E-35	0.923481391951032	0.804	0.702	2.39488159680048E-32	FOSL2::JUN(var.2)
MA0019.1	4.15506221535919E-35	0.368673425044688	0.684	0.579	3.09967641265796E-32	Ddit3::Cebpa
MA0839.1	5.05412971494755E-35	0.34986159565194	0.7	0.613	3.77038076735087E-32	CREB3L1
MA0742.1	7.5407597687965E-35	0.604755994641206	0.677	0.576	5.62540678752219E-32	Klf12
MA0914.1	1.01102873486894E-34	0.320389188023021	0.67	0.559	7.54227436212227E-32	ISL2
MA1561.1	1.30443242023634E-34	0.310296563692249	0.622	0.507	9.73106585496307E-32	SOX12
MA0028.2	2.17137202328844E-34	0.444730542996272	0.642	0.519	1.61984352937318E-31	ELK1
MA0117.2	6.34623108813995E-33	0.367275829370506	0.722	0.64	4.7342883917524E-30	Mafb
MA1129.1	1.39261180257243E-32	0.755792599019631	0.749	0.645	1.03888840471903E-29	FOSL1::JUN(var.2)
MA0755.1	4.02115731608502E-32	0.30266568738886	0.601	0.484	2.99978335779943E-29	CUX2
MA0039.4	4.11411635541852E-32	0.480958438638356	0.819	0.734	3.06913080114222E-29	KLF4
MA0046.2	4.27239832160731E-32	0.329118944924308	0.567	0.465	3.18720914791905E-29	HNF1A
MA0759.1	1.97737032100575E-31	0.403011967331653	0.67	0.556	1.47511825947029E-28	ELK3
MA0891.1	3.24414346817711E-31	0.294947192242397	0.685	0.564	2.42013102726013E-28	GSC2
MA0495.3	3.61995096226353E-31	0.338554383139095	0.714	0.605	2.70048341784859E-28	MAFF
MA0719.1	1.05905932323192E-30	0.277508583957701	0.625	0.511	7.90058255131009E-28	RHOXF1
MA0911.1	4.95450845064241E-30	0.296580933031276	0.728	0.625	3.69606330417924E-27	Hoxa11
MA1143.1	2.1246933509193E-29	0.493993978002926	0.735	0.638	1.5850212397858E-26	FOSL1::JUND(var.2)
MA0069.1	2.52618420696725E-28	0.280212929758962	0.662	0.551	1.88453341839757E-25	PAX6
MA0756.1	2.66597876482239E-28	0.290765274000549	0.618	0.516	1.9888201585575E-25	ONECUT2
MA1632.1	4.01576747699601E-28	1.09214013882342	0.795	0.706	2.99576253783902E-25	ATF2
MA1127.1	4.6431771511619E-28	0.748473358079549	0.79	0.69	3.46381015476678E-25	FOSB::JUN
MA1136.1	5.49608059811167E-28	0.705674454230337	0.741	0.645	4.1000761261913E-25	FOSB::JUNB(var.2)
MA0843.1	2.18246039866449E-27	0.407934568787824	0.937	0.902	1.62811545740371E-24	TEF
MA1139.1	4.23332213707413E-27	0.689682506908066	0.742	0.647	3.1580583142573E-24	FOSL2::JUNB(var.2)
MA1483.1	4.58311228578502E-27	0.376988738057871	0.651	0.533	3.41900176519562E-24	ELF2
MA0463.2	1.16898955503947E-26	0.281040875283067	0.525	0.419	8.72066208059444E-24	BCL6
MA0907.1	2.10662444232019E-26	0.278215747342911	0.744	0.652	1.57154183397086E-23	HOXC13
MA0156.2	1.17856861305366E-25	0.344729908438363	0.673	0.561	8.7921218533803E-23	FEV
MA0724.1	2.3984763915808E-25	0.278620959503247	0.722	0.618	1.78926338811928E-22	VENTX
MA0651.1	4.53450682723132E-25	0.263296859710454	0.615	0.518	3.38274209311457E-22	HOXC11
MA0666.1	4.77042185635243E-25	0.258603557906217	0.783	0.686	3.55873470483892E-22	MSX1
MA0708.1	4.77042185635243E-25	0.258603557906217	0.783	0.686	3.55873470483892E-22	MSX2
MA0515.1	2.79944718583472E-23	0.271388428205441	0.733	0.631	2.0883876006327E-20	Sox6
MA0681.2	3.76003828652827E-22	0.274103355046328	0.48	0.386	2.80498856175009E-19	PHOX2B
MA1515.1	9.99955981361942E-22	0.484770818980971	0.709	0.635	7.45967162096009E-19	KLF2
MA0763.1	1.10499499440218E-21	0.312272168311883	0.659	0.576	8.24326265824025E-19	ETV3
MA0766.2	9.86119562697877E-21	0.253601022286727	0.793	0.719	7.35645193772616E-18	GATA5
MA1517.1	1.8216785364513E-20	0.467692488449319	0.66	0.594	1.35897218819267E-17	KLF6
MA1516.1	1.32935995158625E-19	0.371393533148447	0.598	0.521	9.91702523883346E-17	KLF3
MA1133.1	1.6494540928247E-19	0.615570093546157	0.745	0.676	1.23049275324723E-16	JUN::JUNB(var.2)
MA0734.2	7.80965295391395E-19	0.287080784083708	0.737	0.66	5.82600110361981E-16	GLI2
MA0834.1	8.27615342960946E-19	0.535629837846523	0.713	0.63	6.17401045848866E-16	ATF7
MA0641.1	2.0518072227789E-15	0.253612008770836	0.593	0.507	1.53064818819306E-12	ELF4
MA0772.1	1.62782616077458E-13	0.27984907569044	0.776	0.736	1.21435831593783E-10	IRF7
MA0599.1	2.6684715780557E-12	0.293691241890507	0.745	0.704	1.99067979722955E-09	KLF5
MA1140.2	1.57239727145943E-11	0.416118869702404	0.697	0.63	1.17300836450874E-08	JUNB(var.2)
MA0609.2	3.19165539795264E-10	0.394134166637437	0.692	0.641	2.38097492687267E-07	CREM
