## Supplemental Table 16 for "The epigenomic landscape of single vascular cells reflects developmental origin and identifies disease risk loci"

	p_val	avg_diff	pct.1	pct.2	p_val_adj	motif.name
MA0768.1	1.54679798504292E-20	0.936594227525882	0.763	0.465	1.15391129684202E-17	LEF1
MA0667.1	6.24594156720476E-18	0.840039723075002	0.557	0.244	4.65947240913475E-15	MYF6
MA1620.1	5.01493337623717E-14	0.78241864913405	0.656	0.382	3.74114029867293E-11	Ptf1a(var.3)
MA1467.1	4.2487990457893E-13	0.778086435996852	0.27	0.111	3.16960408815882E-10	ATOH1(var.2)
MA0769.2	1.07459271746811E-12	0.688985932329336	0.522	0.295	8.01646167231213E-10	TCF7
MA1525.1	1.58569065534805E-12	1.70682505843001	0.907	0.843	1.18292522888964E-09	NFATC4
MA1132.1	2.51483137121081E-12	2.18511635535239	0.196	0.078	1.87606420292326E-09	JUN::JUNB
MA0624.1	2.97803474151002E-12	1.62122699694975	0.9	0.843	2.22161391716648E-09	NFATC1
MA0691.1	5.76821876145421E-12	0.651326006408211	0.378	0.184	4.30309119604484E-09	TFAP4
MA0154.4	5.84260936804328E-12	0.779444788400974	0.256	0.092	4.35858658856028E-09	EBF1
MA0698.1	7.66532487834057E-12	0.761360077206779	0.191	0.074	5.71833235924207E-09	ZBTB18
MA1116.1	8.84507550244314E-12	0.727717676682995	0.629	0.401	6.59842632482258E-09	RBPJ
MA0523.1	9.97841909168486E-12	0.667815935458867	0.667	0.442	7.4439006423969E-09	TCF7L2
MA0625.1	1.36418412581255E-11	1.63801270033061	0.907	0.825	1.01768135785617E-08	NFATC3
MA0491.2	4.70005189407518E-11	2.2704471725173	0.196	0.078	3.50623871298008E-08	JUND
MA0606.1	5.59621872780355E-11	1.51132346746033	0.847	0.793	4.17477917094145E-08	NFAT5
MA0490.2	7.22876674107237E-11	2.28868846045179	0.189	0.074	5.39265998883998E-08	JUNB
MA0089.2	7.40660576208695E-11	1.6146736539968	0.158	0.074	5.52532789851686E-08	NFE2L1
MA0841.1	7.56571931041307E-11	2.25531420957747	0.201	0.092	5.64402660556815E-08	NFE2
MA1138.1	1.36225205961222E-10	2.47888943020795	0.196	0.083	1.01624003647071E-07	FOSL2::JUNB
MA0655.1	1.37867341605152E-10	2.1982618566655	0.194	0.078	1.02849036837443E-07	JDP2
MA1101.2	1.43768589058927E-10	2.16264204196953	0.189	0.088	1.07251367437959E-07	BACH2
MA1144.1	1.58199426960723E-10	2.48178446446258	0.191	0.083	1.18016772512699E-07	FOSL2::JUND
MA0489.1	2.05577524398132E-10	2.54534464695545	0.199	0.078	1.53360833201006E-07	JUN(var.2)
MA0117.2	2.07415933075726E-10	0.570129304522124	0.352	0.147	1.54732286074492E-07	Mafb
MA0477.2	2.92237659512539E-10	2.45297366813159	0.177	0.088	2.18009293996354E-07	FOSL1
MA1142.1	3.47544684842707E-10	2.23620939708839	0.206	0.088	2.59268334892659E-07	FOSL1::JUND
MA1619.1	3.65294251758006E-10	0.746318327726611	0.239	0.12	2.72509511811472E-07	Ptf1a(var.2)
MA1621.1	4.03488007434723E-10	0.648876119594729	0.667	0.498	3.01002053546303E-07	Rbpjl
MA0478.1	4.52109719802758E-10	2.56135619370965	0.179	0.078	3.37273850972857E-07	FOSL2
MA1141.1	5.27448220591154E-10	2.56396726858529	0.191	0.092	3.93476372561001E-07	FOS::JUND
MA0099.3	5.44554215140492E-10	2.47694591675826	0.189	0.074	4.06237444494807E-07	FOS::JUN
MA0476.1	5.97453539408794E-10	2.4409270699744	0.175	0.069	4.4570034039896E-07	FOS
MA0835.2	6.76495952841681E-10	2.24276859690062	0.165	0.074	5.04665980819894E-07	BATF3
MA1128.1	6.78450503485221E-10	2.45962516633299	0.189	0.088	5.06124075599975E-07	FOSL1::JUN
MA1618.1	9.1483913813539E-10	0.686379356999797	0.33	0.129	6.82469997049001E-07	Ptf1a
MA1130.1	9.71502408930516E-10	2.39304696432057	0.182	0.088	7.24740797062165E-07	FOSL2::JUN
MA1137.1	1.0494040749608E-09	2.31724437027187	0.182	0.078	7.82855439920758E-07	FOSL1::JUNB
MA1470.1	1.34796245231953E-09	0.601039459037335	0.732	0.521	1.00557998943037E-06	BACH2(var.2)
MA0130.1	1.61102628053073E-09	0.510450045594502	0.392	0.198	1.20182560527592E-06	ZNF354C
MA1135.1	1.65247439665754E-09	2.4205013698089	0.187	0.078	1.23274589990652E-06	FOSB::JUNB
MA1622.1	2.42087750309451E-09	2.46772281891029	0.184	0.078	1.8059746173085E-06	Smad2::Smad3
MA1124.1	2.44808063997961E-09	0.56312153351158	0.481	0.258	1.82626815742479E-06	ZNF24
MA1641.1	2.73701513649344E-09	0.678919758189	0.261	0.12	2.04181329182411E-06	MYF5
MA1134.1	2.76767181306671E-09	2.33346319351652	0.189	0.083	2.06468317254777E-06	FOS::JUNB
MA1572.1	3.40843172851656E-09	0.581087279816551	0.28	0.12	2.54269006947335E-06	TGIF2LY
MA0496.3	3.51380335389903E-09	1.43687394525669	0.132	0.069	2.62129730200868E-06	MAFK
MA1633.1	4.00087524971869E-09	1.7994537829024	0.172	0.069	2.98465293629014E-06	BACH1
MA0820.1	9.0174845395285E-09	0.596769049623243	0.641	0.465	6.72704346648826E-06	FIGLA
MA0462.2	1.54837224173598E-08	2.15216307687334	0.165	0.069	1.15508569233504E-05	BATF::JUN
MA1634.1	1.60699658720391E-08	2.14660843215136	0.167	0.069	1.19881945405412E-05	BATF
MA1571.1	1.91368037400713E-08	0.563391006272547	0.23	0.115	1.42760555900932E-05	TGIF2LX
MA0152.1	2.12645117800129E-08	1.15841335892012	0.868	0.783	1.58633257878896E-05	NFATC2
MA1512.1	2.21201929850027E-08	0.563266229555994	0.945	0.899	1.6501663966812E-05	KLF11
MA0501.1	2.31303905764844E-08	1.26952139651027	0.165	0.065	1.72552713700574E-05	MAF::NFE2
MA0797.1	2.54862394022621E-08	0.514398885594457	0.23	0.101	1.90127345940875E-05	TGIF2
MA0091.1	3.63163215880621E-08	0.525202022589157	0.356	0.198	2.70919759046944E-05	TAL1::TCF3
MA0591.1	3.64105039182271E-08	1.12377688426579	0.139	0.065	2.71622359229975E-05	Bach1::Mafk
MA1112.2	3.71725384008753E-08	0.525351412673284	0.634	0.452	2.7730713647053E-05	NR4A1
MA0150.2	5.20864244573695E-08	1.15462317442118	0.151	0.065	3.88564726451977E-05	Nfe2l2
MA1529.1	8.68124616788223E-08	0.493611934478173	0.376	0.221	6.47620964124014E-05	NHLH2
MA0796.1	1.34207392470001E-07	0.484540904440443	0.242	0.106	0.000100118714782621	TGIF1
MA0856.1	1.50808369325104E-07	0.58733133885845	0.818	0.765	0.000112503043516528	RXRG
MA0745.2	2.17095995666898E-07	0.535086935982761	0.651	0.452	0.000161953612767506	SNAI2
MA0499.2	2.20845209162035E-07	0.521131557910771	0.447	0.249	0.000164750526034878	MYOD1
MA1594.1	2.29091082885951E-07	0.422436023185067	0.502	0.304	0.000170901947832919	ZNF382
MA1511.1	2.5815284298034E-07	0.590923959232354	0.926	0.903	0.000192582020863334	KLF10
MA1550.1	2.72330667122591E-07	0.5825654778596	0.847	0.774	0.000203158677673453	PPARD
MA1638.1	2.90760552157028E-07	0.551997479768494	0.187	0.055	0.000216907371909143	HAND2
MA0774.1	3.6655159344313E-07	0.452365445216002	0.435	0.267	0.000273447488708575	MEIS2
MA0659.2	4.23253453789644E-07	0.498017836993677	0.266	0.088	0.000315747076527075	MAFG
MA0512.2	4.34528585763689E-07	0.576245787765138	0.797	0.714	0.000324158324979712	Rxra
MA1604.1	5.55159286533892E-07	0.640882081452093	0.213	0.074	0.000414148827754283	Ebf2
MA0669.1	7.06106472945775E-07	0.448129033215602	0.275	0.143	0.000526755428817548	NEUROG2
MA1647.1	8.29877468470032E-07	0.583279029321979	0.806	0.728	0.000619088591478644	PRDM4
MA1109.1	9.63170701140945E-07	0.500193976084248	0.244	0.101	0.000718525343051145	NEUROD1
MA1637.1	1.0230130141794E-06	0.583100261721645	0.23	0.101	0.000763167708577834	EBF3
MA1642.1	1.10158780589481E-06	0.483869881938216	0.225	0.092	0.000821784503197531	NEUROG2(var.2)
MA0506.1	1.36118797356571E-06	0.507654553417534	0.818	0.751	0.00101544622828002	NRF1
MA0855.1	1.69829125983116E-06	0.557820345309065	0.792	0.728	0.00126692527983405	RXRB
MA0080.5	1.98998089866717E-06	0.885077794400882	0.983	0.949	0.00148452575040571	SPI1
MA0829.2	2.05846783442574E-06	0.451893966742493	0.667	0.498	0.0015356170044816	SREBF1(var.2)
MA0828.1	2.27778122435746E-06	0.486430767518788	0.797	0.687	0.00169922479337066	SREBF2(var.2)
MA0798.2	2.51380928503579E-06	0.609088499366786	0.651	0.493	0.0018753017266367	RFX3
MA0107.1	3.64987334236167E-06	0.911453421373092	0.911	0.829	0.00272280551340181	RELA
MA0783.1	4.082760497334E-06	0.433329307885673	0.292	0.138	0.00304573933101117	PKNOX2
MA1554.1	5.45543868450562E-06	0.456732156290326	0.553	0.396	0.00406975725864119	RFX7
MA1148.1	5.59901045874727E-06	0.435732747943056	0.691	0.567	0.00417686180222547	PPARA::RXRA
MA0504.1	6.4140809983635E-06	0.431633534759501	0.739	0.608	0.00478490442477917	NR2C2
MA0079.4	7.34197505697825E-06	0.488798434546241	0.971	0.963	0.00547711339250577	SP1
MA1544.1	7.87792288232011E-06	0.40238293081638	0.658	0.484	0.0058769304702108	OVOL1
MA0677.1	8.30863582947179E-06	0.55478862650371	0.809	0.756	0.00619824232878595	Nr2f6
MA1508.1	9.82259324555739E-06	1.29437905190468	0.993	0.991	0.00732765456118582	IKZF1
MA1574.1	1.13812092867524E-05	0.475551928636474	0.835	0.76	0.00849038212791732	THRB
MA0842.2	1.24788861014193E-05	0.398207133164659	0.344	0.207	0.00930924903165878	NRL
MA0696.1	1.39934290482137E-05	0.326748589967799	0.639	0.484	0.0104390980699674	ZIC1
MA1472.1	1.49227421067684E-05	0.484360419893947	0.177	0.097	0.0111323656116493	BHLHA15(var.2)
MA1584.1	1.49846759250165E-05	0.318776943388286	0.72	0.535	0.0111785682400623	ZIC5
MA1545.1	1.52348707983921E-05	0.391281654200706	0.632	0.507	0.0113652136156005	OVOL2
MA1123.2	1.52980390288378E-05	0.490553358172459	0.175	0.092	0.011412337115513	TWIST1
MA0742.1	1.5425125406425E-05	0.568659498173372	0.969	0.949	0.011507143553193	Klf12
MA0800.1	2.06902796604315E-05	0.341534301466692	0.574	0.396	0.0154349486266819	EOMES
MA1629.1	2.40475126055741E-05	0.339373348272446	0.459	0.281	0.0179394444037583	Zic2
MA0495.3	2.63891719390142E-05	0.371087655516052	0.33	0.221	0.0196863222665046	MAFF
MA0105.4	2.68179426184291E-05	0.517873465050939	0.775	0.654	0.0200061851933481	NFKB1
MA0665.1	3.1675316219822E-05	0.408810038737485	0.404	0.244	0.0236297858999872	MSC
MA0029.1	3.45784036953305E-05	0.414714621314682	0.825	0.751	0.0257954891567165	Mecom
MA0509.2	3.61947804190124E-05	0.54871466910189	0.677	0.594	0.0270013061925833	RFX1
MA0641.1	4.01969109383665E-05	0.876626949767727	0.962	0.959	0.0299868955600214	ELF4
MA1517.1	4.07558695035361E-05	0.509017738528634	0.964	0.945	0.0304038786496379	KLF6
MA0599.1	4.1078577689145E-05	0.435550163507309	0.971	0.931	0.0306446189561022	KLF5
MA1483.1	4.55006756219084E-05	0.83692868003275	0.947	0.931	0.0339435040139436	ELF2
MA0832.1	4.97854611980664E-05	0.412164100122529	0.299	0.166	0.0371399540537575	Tcf21
MA1468.1	4.99801701516896E-05	0.384312423454966	0.294	0.194	0.0372852069331604	ATOH7
MA0764.2	5.2988824707003E-05	1.23110437726074	0.993	0.991	0.0395296632314242	ETV4
MA1515.1	5.96436786590411E-05	0.560729760957299	0.969	0.945	0.0444941842796446	KLF2
MA0610.1	7.5542672582235E-05	0.319682634655366	0.687	0.581	0.0563548337463473	DMRT3
MA0162.4	8.94622188009202E-05	0.327487389065344	0.797	0.696	0.0667388152254865	EGR1
MA0687.1	9.68419704669779E-05	0.569915920461933	0.964	0.949	0.0722441099683655	SPIC
MA0746.2	9.96141739986138E-05	0.415432624350914	0.967	0.945	0.0743121738029659	SP3
MA1099.2	0.000113570952043108	0.337084846662263	0.536	0.392	0.0847239302241589	HES1
MA1537.1	0.000113995606491063	0.438400528621156	0.797	0.806	0.0850407224423329	NR2F1(var.2)
MA1513.1	0.000123496099923723	0.413879164587352	0.976	0.949	0.0921280905430971	KLF15
MA0136.2	0.000130078542225149	0.862735790828518	0.976	0.972	0.0970385924999615	ELF5
MA1564.1	0.000143453104632936	0.358976042193451	0.955	0.922	0.10701601605617	SP9
MA1559.1	0.000243538078529191	0.393077624534461	0.675	0.581	0.181679406582776	SNAI3
MA0692.1	0.000252373283973697	0.405800814714593	0.677	0.618	0.188270469844378	TFEB
MA0761.2	0.000299653441811477	1.29944284660832	0.995	1	0.223541467591362	ETV1
MA0751.1	0.000312021331488885	0.288016875230558	0.569	0.461	0.232767913290708	ZIC4
MA1125.1	0.000331182362566798	0.524971136359687	0.981	0.954	0.247062042474831	ZNF384
MA1111.1	0.000332343087561205	0.384771230593548	0.572	0.41	0.247927943320659	NR2F2
MA1122.1	0.00033879541365696	0.376295985938882	0.868	0.797	0.252741378588092	TFDP1
MA1521.1	0.00034416156761547	0.410475028316456	0.17	0.106	0.256744529441141	MAFA
MA0081.2	0.000350217164241036	0.731661385831631	0.983	0.982	0.261262004523813	SPIB
MA0592.3	0.000369628852586747	0.343428253498445	0.474	0.341	0.275743124029714	ESRRA
MA1480.1	0.000394113675043658	0.321798588396772	0.443	0.341	0.294008801582569	DPRX
MA0640.2	0.000423740457497609	1.04887844591138	0.983	0.982	0.316110381293216	ELF3
MA1650.1	0.00045232525257976	0.285674108854478	0.797	0.705	0.337434638424501	ZBTB14
MA1421.1	0.000476152653058293	0.320122999167645	0.675	0.553	0.355209879181486	TCF7L1
MA0802.1	0.000482701549413603	0.294218566362116	0.493	0.369	0.360095355862548	TBR1
MA0093.3	0.000517603409490892	0.439077981052458	0.438	0.336	0.386132143480205	USF1
MA0115.1	0.000546463120206306	0.366875998514203	0.663	0.585	0.407661487673905	NR1H2::RXRA
MA0101.1	0.000641213155776138	0.687721839197358	0.871	0.82	0.478345014208999	REL
MA0526.3	0.000725374287822027	0.400738423919489	0.474	0.359	0.541129218715232	USF2
MA1652.1	0.000731415701945877	0.391125742012893	0.811	0.802	0.545636113651624	ZKSCAN5
MA1494.1	0.000784040140262866	0.329019727932268	0.689	0.641	0.584893944636098	HNF4A(var.2)
MA0765.2	0.00100528355912702	0.687845497665613	0.978	0.986	0.749941535108754	ETV5
MA0056.2	0.00110221191721524	0.268652210582078	0.596	0.424	0.822250090242572	MZF1
MA0473.3	0.00111111418010566	1.01132053949719	0.99	1	0.82889117835882	ELF1
MA0598.3	0.00117155666711132	0.977630903772496	0.995	0.995	0.873981273665041	EHF
MA0645.1	0.00118856049328942	0.758623601630467	0.971	0.968	0.886666127993908	ETV6
MA0065.2	0.0012709680983845	0.303187088482667	0.586	0.502	0.948142201394835	Pparg::Rxra
MA0775.1	0.0012709680983845	0.313484955172039	0.505	0.429	0.948142201394835	MEIS3
MA0657.1	0.00141788161203223	0.294796298416862	0.907	0.876	1	KLF13
MA0762.1	0.0017407038723277	0.842250861832473	0.988	0.986	1	ETV2
MA1547.1	0.00191594288627923	0.276670222617395	0.581	0.461	1	PITX2
MA0871.2	0.00195769169101037	0.353500968592902	0.715	0.636	1	TFEC
MA0750.2	0.00197583838038916	0.682243376026528	0.988	0.986	1	ZBTB7A
MA0145.3	0.00197887779716931	0.27161312219912	0.727	0.645	1	TFCP2
MA0067.1	0.00198802181616458	0.308365413987783	0.426	0.35	1	Pax2
MA0616.2	0.00210725150572784	0.280091171624299	0.514	0.401	1	HES2
MA0062.3	0.00211693823496126	1.04892336869296	0.993	0.995	1	GABPA
MA0831.2	0.00213643430436613	0.347507778651045	0.665	0.608	1	TFE3
MA0741.1	0.00219257065988522	0.276153810116459	0.911	0.853	1	KLF16
MA1107.2	0.00236202532580144	0.315167487166873	0.825	0.82	1	KLF9
MA0816.1	0.00236919000357186	0.279256391406753	0.268	0.189	1	Ascl2
MA0782.2	0.00246415903732109	0.300899405588354	0.261	0.161	1	PKNOX1
MA0147.3	0.00273332596497789	0.331074286419411	0.653	0.562	1	MYC
MA0748.2	0.00301119225251516	0.386176589672558	0.785	0.765	1	YY2
MA0608.1	0.00313400727350286	0.282131392515532	0.718	0.641	1	Creb3l2
MA0493.1	0.00321366031505267	0.606851373386281	0.947	0.968	1	Klf1
MA0747.1	0.00322790674511889	0.318850990099463	0.911	0.876	1	SP8
MA1558.1	0.00343349116174251	0.334711009217932	0.703	0.645	1	SNAI1
MA1552.1	0.00347906683301077	0.254108948537879	0.612	0.562	1	RARB(var.3)
MA0838.1	0.0036509270473522	0.352331105117948	0.6	0.512	1	CEBPG
MA0740.1	0.00367227494089379	0.304876116782544	0.957	0.935	1	KLF14
MA0039.4	0.00376975194534523	0.35275718789113	0.931	0.903	1	KLF4
MA0522.3	0.0040647058003995	0.331170834487786	0.708	0.673	1	TCF3
MA1648.1	0.00420172573025384	0.32374758327044	0.691	0.673	1	TCF12(var.2)
MA0806.1	0.00429950080869874	0.266630914994749	0.531	0.447	1	TBX4
MA0632.2	0.00452707937227223	0.272324595943156	0.663	0.576	1	TCFL5
MA0686.1	0.00460532998265844	0.464415543562536	0.911	0.912	1	SPDEF
MA0837.1	0.00478589056684835	0.322757835517357	0.56	0.442	1	CEBPE
MA0685.1	0.00479269937785029	0.305818675427022	0.967	0.949	1	SP4
MA0104.4	0.00506517784650345	0.303857021562954	0.639	0.525	1	MYCN
MA0139.1	0.00551952383866691	0.626095628248693	0.854	0.82	1	CTCF
MA0156.2	0.0056922047712645	0.587333500406534	0.95	0.935	1	FEV
MA0131.2	0.00751019796765454	0.272769656031181	0.701	0.627	1	HINFP
MA0048.2	0.00805834841862394	0.275936448972904	0.246	0.166	1	NHLH1
MA1117.1	0.00850409159880532	0.257230935963339	0.505	0.419	1	RELB
MA0622.1	0.00851551226874057	0.27713913582803	0.49	0.424	1	Mlxip
MA0620.3	0.00926325186964687	0.330435286303906	0.679	0.622	1	MITF
MA0510.2	0.00979376303651007	0.325507305740507	0.624	0.535	1	RFX5
MA0076.2	0.0107946540559435	0.570565970675715	0.974	0.991	1	ELK4
MA1484.1	0.0114171358735473	0.626786921598952	0.981	0.949	1	ETS2
MA0760.1	0.0117021923579617	0.650450166586059	0.967	0.968	1	ERF
MA0603.1	0.0119625760469613	0.285793283976604	0.713	0.668	1	Arntl
MA0778.1	0.0121024951630805	0.331117932503078	0.794	0.742	1	NFKB2
MA0759.1	0.0153760712267612	0.548381236655858	0.952	0.94	1	ELK3
MA0475.2	0.0160449638078713	0.593068477665659	0.969	0.972	1	FLI1
MA0004.1	0.0168854870650751	0.328540540354503	0.677	0.641	1	Arnt
MA0466.2	0.0212024280784678	0.298690212772925	0.56	0.493	1	CEBPB
MA0600.2	0.024184146950541	0.282286305006961	0.636	0.562	1	RFX2
MA0098.3	0.0261117501958237	0.566822390231067	0.976	0.977	1	ETS1
MA0474.2	0.0283676804981754	0.566479544909288	0.978	0.982	1	ERG
MA1464.1	0.029133608655441	0.267678130016046	0.713	0.687	1	ARNT2
MA0442.2	0.0314670192882413	0.290468708804252	0.938	0.926	1	SOX10
MA0763.1	0.0346174326388807	0.427383388639485	0.931	0.931	1	ETV3
MA1516.1	0.0354060495163396	0.269005640367536	0.95	0.959	1	KLF3
MA0514.1	0.037070728980683	0.321724579184273	0.974	0.954	1	Sox3
MA0137.3	0.0471331191190882	0.305899175085614	0.756	0.728	1	STAT1
MA0028.2	0.0786745924072231	0.379660195914186	0.923	0.894	1	ELK1
MA0605.2	0.0895512476182343	0.285028772005371	0.663	0.645	1	ATF3
MA1133.1	0.126939558233332	0.289156748426133	0.737	0.696	1	JUN::JUNB(var.2)
MA1127.1	0.15348989216231	0.26336791894085	0.766	0.705	1	FOSB::JUN
MA1131.1	0.190471091879625	0.286720069538085	0.711	0.687	1	FOSL2::JUN(var.2)
MA0018.4	0.295548669986304	0.325276264113258	0.562	0.553	1	CREB1
MA0488.1	0.413626124893713	0.288508949841482	0.431	0.401	1	JUN
