## Supplemental Table 17 for "The epigenomic landscape of single vascular cells reflects developmental origin and identifies disease risk loci"

	p_val	avg_diff	pct.1	pct.2	p_val_adj	motif.name
MA0161.2	3.00366004798057E-30	1.85818203514042	0.558	0.177	2.24073039579351E-27	NFIC
MA0739.1	6.48909347629301E-29	1.54281205078442	0.341	0.11	4.84086373331458E-26	Hic1
MA0671.1	9.91797609422596E-26	1.45189924389775	0.548	0.194	7.39881016629256E-23	NFIX
MA0670.1	3.29278422426332E-25	1.28332012433128	0.599	0.268	2.45641703130043E-22	NFIA
MA1113.2	2.38352452642566E-23	0.9973545007632	0.562	0.234	1.77810929671354E-20	PBX2
MA0124.2	4.66657515908806E-23	0.945442000966905	0.645	0.28	3.48126506867969E-20	Nkx3-1
MA0738.1	3.66892305839054E-18	0.898569834641391	0.378	0.148	2.73701660155934E-15	HIC2
MA1548.1	1.29615568197709E-17	0.792999428699339	0.604	0.285	9.66932138754907E-15	PLAGL2
MA0673.1	7.56312778539567E-17	0.748110946612573	0.341	0.132	5.64209332790517E-14	NKX2-8
MA1639.1	1.60405249694779E-16	0.833760528237791	0.341	0.132	1.19662316272305E-13	MEIS1(var.2)
MA1640.1	1.72460132922784E-16	0.783794953927994	0.567	0.278	1.28655259160397E-13	MEIS2(var.2)
MA0672.1	7.0663781578343E-15	0.684069836178054	0.498	0.234	5.27151810574439E-12	NKX2-3
MA1581.1	5.82495389604245E-13	0.651494791089445	0.401	0.199	4.34541560644767E-10	ZBTB6
MA0122.3	1.34287211658656E-11	0.57397116107653	0.705	0.462	1.00178259897357E-08	Nkx3-2
MA1563.1	1.85823186295908E-10	0.637883428352856	0.88	0.734	1.38624096976748E-07	SOX18
MA0003.4	4.86237365657211E-10	0.4466804463862	0.479	0.299	3.62733074780279E-07	TFAP2A
MA0597.1	6.53465586411845E-10	0.553235901809446	0.378	0.213	4.87485327463237E-07	THAP1
MA0503.1	1.19637338744058E-09	0.561830154575577	0.272	0.151	8.92494547030671E-07	Nkx2-5(var.2)
MA0119.1	4.03410288176415E-09	0.727373569086798	0.668	0.431	3.00944074979606E-06	NFIC::TLX1
MA0114.4	6.6763416772786E-09	0.480354081510978	0.433	0.266	4.98055089124984E-06	HNF4A
MA1643.1	1.41075313364835E-08	0.861242564742123	0.53	0.359	1.05242183770167E-05	NFIB
MA1497.1	2.71371555984939E-08	0.510335617157389	0.719	0.55	2.02443180764764E-05	HOXA6
MA1487.1	3.6128665237297E-08	0.575124255695329	0.839	0.641	2.69519842670235E-05	FOXE1
MA1527.1	4.058733288558E-08	0.754904019371248	0.622	0.44	3.02781503326427E-05	NFIC(var.2)
MA1615.1	8.10935652851583E-08	0.413656824297477	0.465	0.299	6.04957997027281E-05	Plagl1
MA0484.2	1.00448115256665E-07	0.416432948927599	0.401	0.237	7.49342939814718E-05	HNF4G
MA0494.1	2.48897796781916E-07	0.500040527021969	0.544	0.333	0.000185677756399309	Nr1h3::Rxra
MA0808.1	1.11695336251179E-06	0.66383170915405	0.12	0.074	0.000833247208433792	TEAD3
MA0914.1	1.11695336251179E-06	0.411996191552691	0.539	0.354	0.000833247208433792	ISL2
MA1645.1	1.70602293267752E-06	0.402784507742503	0.424	0.242	0.00127269310777743	NKX2-2
MA1654.1	1.99447775164087E-06	0.397048780033365	0.23	0.153	0.00148788040272409	ZNF16
MA1528.1	2.24729357739218E-06	0.622572888431234	0.585	0.433	0.00167648100873457	NFIX(var.2)
MA0148.4	2.24729357739218E-06	0.436701903039135	0.802	0.679	0.00167648100873457	FOXA1
MA0063.2	2.25741232427009E-06	0.443938804946896	0.419	0.304	0.00168402959390549	NKX2-5
MA0635.1	2.35047125311167E-06	0.410962895966822	0.475	0.323	0.0017534515548213	BARHL2
MA0639.1	2.95803482954093E-06	0.476428180034974	0.871	0.73	0.00220669398283754	DBP
MA0092.1	3.55460798470343E-06	0.472359437941428	0.203	0.12	0.00265173755658876	Hand1::Tcf3
MA0885.1	4.70613354261367E-06	0.416837979131765	0.636	0.49	0.0035107756227898	Dlx2
MA0794.1	7.09484781477945E-06	0.433830661589627	0.488	0.313	0.00529275646982547	PROX1
MA1501.1	1.01811987194008E-05	0.414963563013633	0.664	0.517	0.00759517424467303	HOXB7
MA0676.1	1.98625670580687E-05	0.378178077352561	0.548	0.388	0.0148174750253192	Nr2e1
MA0815.1	2.07748336994227E-05	0.310000707559694	0.521	0.378	0.0154980259397693	TFAP2C(var.3)
MA0813.1	2.2766589294521E-05	0.332669615079625	0.419	0.299	0.0169838756137126	TFAP2B(var.3)
MA0847.2	2.28592005414655E-05	0.457305869216093	0.894	0.789	0.0170529636039333	FOXD2
MA1524.1	2.74735403351037E-05	0.353776837607149	0.525	0.344	0.0204952610899874	MSGN1
MA0090.3	3.61230359616168E-05	0.445292530925804	0.134	0.11	0.0269477848273661	TEAD1
MA0524.2	3.78078140734824E-05	0.329545220142111	0.327	0.206	0.0282046292988178	TFAP2C
MA0809.2	4.14853731367389E-05	0.504548909560998	0.12	0.091	0.0309480883600072	TEAD4
MA0811.1	4.9688376560387E-05	0.316927741045088	0.364	0.263	0.0370675289140487	TFAP2B
MA0843.1	5.41343908724417E-05	0.446033982281638	0.829	0.699	0.0403842555908415	TEF
MA0525.2	5.62776002935983E-05	0.352507565699243	0.512	0.352	0.0419830898190243	TP63
MA0106.3	6.34438808677491E-05	0.333913459474606	0.263	0.187	0.0473291351273408	TP53
MA0814.2	7.61216114913304E-05	0.267052147254115	0.452	0.349	0.0567867221725325	TFAP2C(var.2)
MA1502.1	8.34042412088679E-05	0.364893465279617	0.677	0.553	0.0622195639418155	HOXB8
MA1506.1	0.000107780286012167	0.34402376368194	0.484	0.328	0.0804040933650764	HOXD10
MA0520.1	0.000140057599936528	0.36711345120607	0.599	0.481	0.10448296955265	Stat6
MA0892.1	0.000141876427178703	0.315856123348233	0.7	0.569	0.105839814675312	GSX1
MA0032.2	0.000154393529116631	0.368952339974307	0.839	0.739	0.115177572721007	FOXC1
MA0646.1	0.000191421794551675	0.277143664412489	0.327	0.196	0.14280065873555	GCM1
MA0142.1	0.000197755337542855	0.305025330891082	0.581	0.433	0.14752548180697	Pou5f1::Sox2
MA1656.1	0.000209503773986107	0.290876825849012	0.493	0.376	0.156289815393636	ZNF449
MA1104.2	0.000226731163089739	0.478837366550168	0.935	0.825	0.169141447664945	GATA6
MA0072.1	0.000227137727194505	0.338010462880146	0.364	0.251	0.169444744487101	RORA(var.2)
MA0872.1	0.000237951693742394	0.28565487133265	0.484	0.349	0.177511963531826	TFAP2A(var.3)
MA1504.1	0.000244844600914643	0.285843929445843	0.475	0.325	0.182654072282324	HOXC4
MA0043.3	0.000255081909402565	0.393451724053494	0.765	0.66	0.190291104414314	HLF
MA0031.1	0.000312569758416287	0.327417690348439	0.839	0.708	0.23317703977855	FOXD1
MA0613.1	0.000312569758416287	0.327417690348439	0.839	0.708	0.23317703977855	FOXG1
MA0157.2	0.000312569758416287	0.327417690348439	0.839	0.708	0.23317703977855	FOXO3
MA0845.1	0.000359487677339802	0.303960114116398	0.839	0.737	0.268177807295492	FOXB1
MA1500.1	0.000399603231979136	0.304986340686302	0.71	0.632	0.298104011056436	HOXB6
MA1153.1	0.000405164160369663	0.348353709610962	0.332	0.237	0.302252463635768	Smad4
MA1533.1	0.0004252018568364	0.260564704470365	0.433	0.313	0.317200585199954	NR1I2
MA0888.1	0.00043109464452769	0.311408678709884	0.664	0.526	0.321596604817657	EVX2
MA0709.1	0.000474528428440253	0.30121306605878	0.793	0.72	0.353998207616429	Msx3
MA0135.1	0.000476152653058293	0.291657872448478	0.673	0.589	0.355209879181486	Lhx3
MA0846.1	0.000565254375618677	0.338275783154411	0.917	0.854	0.421679764211533	FOXC2
MA0795.1	0.000690088563337057	0.323138330852398	0.419	0.344	0.514806068249445	SMAD3
MA0132.2	0.000712245991943002	0.298582700808744	0.682	0.562	0.531335509989479	PDX1
MA0612.2	0.000712245991943002	0.298582700808744	0.682	0.562	0.531335509989479	EMX1
MA0900.2	0.000712245991943002	0.298582700808744	0.682	0.562	0.531335509989479	HOXA2
MA0902.2	0.000712245991943002	0.298582700808744	0.682	0.562	0.531335509989479	HOXB2
MA0912.2	0.000712245991943002	0.298582700808744	0.682	0.562	0.531335509989479	HOXD3
MA0507.1	0.000968455728311145	0.253623048065167	0.733	0.612	0.722467973320114	POU2F2
MA1473.1	0.00110221191721524	0.304948577867325	0.558	0.44	0.822250090242572	CDX4
MA0706.1	0.00116034597058043	0.255193654954792	0.618	0.486	0.865618094053003	MEOX2
MA0025.2	0.0015100631227185	0.318618714787246	0.793	0.699	1	NFIL3
MA0684.2	0.00162541688934151	0.277198037380993	0.359	0.249	1	RUNX3
MA1557.1	0.00165356057898434	0.32056703206532	0.429	0.368	1	SMAD5
MA0627.2	0.00178722569380037	0.271336292172381	0.765	0.672	1	POU2F3
MA1607.1	0.00195769169101037	0.277912584109648	0.765	0.665	1	Foxl2
MA0007.3	0.00200027417124717	0.280618076190043	0.456	0.33	1	Ar
MA0907.1	0.00218589691660119	0.273406791389455	0.493	0.392	1	HOXC13
MA1588.1	0.00237277979898646	0.276209786694803	0.419	0.347	1	ZNF136
MA0705.1	0.00308799747255935	0.268704582757721	0.636	0.569	1	Lhx8
MA0862.1	0.00334888368818052	0.255755316251842	0.774	0.756	1	GMEB2
MA0887.1	0.00369373627272895	0.256257358336147	0.664	0.541	1	EVX1
MA1150.1	0.00379724311526235	0.273491963235404	0.263	0.201	1	RORB
MA0722.1	0.00393175380351204	0.274022159895522	0.7	0.62	1	VAX1
MA0723.1	0.00393175380351204	0.274022159895522	0.7	0.62	1	VAX2
MA1481.1	0.00393175380351204	0.274022159895522	0.7	0.62	1	DRGX
MA0893.2	0.00393175380351204	0.274022159895522	0.7	0.62	1	GSX2
MA0905.1	0.0050508709311664	0.26226338381127	0.461	0.395	1	HOXC10
MA0878.2	0.00507952138675364	0.257844702411168	0.47	0.411	1	CDX1
MA0789.1	0.00563673947953224	0.269341627707433	0.76	0.67	1	POU3F4
MA0780.1	0.00623122983925402	0.26197401219613	0.65	0.524	1	PAX3
MA1495.1	0.00630065320034895	0.270018625296972	0.737	0.653	1	HOXA1
MA0158.2	0.00630065320034895	0.270018625296972	0.737	0.653	1	HOXA5
MA0904.2	0.00630065320034895	0.270018625296972	0.737	0.653	1	HOXB5
MA0482.2	0.00677843498276414	0.370453960992914	0.903	0.833	1	GATA4
MA0036.3	0.0111382600878844	0.329800544913569	0.922	0.868	1	GATA2
MA0875.1	0.0133090206340449	0.252154346898578	0.677	0.629	1	BARX1
MA0037.3	0.0159450201353566	0.3285553309808	0.931	0.878	1	GATA3
MA0868.2	0.0202004570934227	0.278803190814685	0.986	0.974	1	SOX8
MA1562.1	0.0254449648316867	0.274941163533458	0.968	0.94	1	SOX14
MA0772.1	0.0347347600491681	0.293667283980815	0.959	0.868	1	IRF7
MA0653.1	0.0437878783658549	0.256831902246725	0.931	0.902	1	IRF9
MA1578.1	0.0635142420860502	0.258635612485469	0.567	0.498	1	VEZF1
