## Supplemental Table 18 for "The epigenomic landscape of single vascular cells reflects developmental origin and identifies disease risk loci"

	p_val	avg_diff	pct.1	pct.2	p_val_adj	motif.name
MA0670.1	3.65358003512341E-34	1.2681723310324	0.752	0.381	2.72557070620207E-31	NFIA
MA0161.2	5.06143107309863E-34	1.60288091390307	0.677	0.307	3.77582758053158E-31	NFIC
MA0671.1	4.86576205732681E-23	1.05699292967229	0.611	0.315	3.6298584947658E-20	NFIX
MA0037.3	1.28938437282565E-19	1.32726325879116	0.951	0.896	9.61880742127938E-17	GATA3
MA0888.1	8.90955853516798E-18	0.743410465266565	0.784	0.573	6.64653066723531E-15	EVX2
MA1104.2	3.9077171675254E-17	1.15725762683336	0.914	0.863	2.91515700697395E-14	GATA6
MA0036.3	5.57072395153052E-17	1.33873175415824	0.945	0.887	4.15576006784177E-14	GATA2
MA0518.1	1.03028230641503E-16	0.832173771847778	0.876	0.718	7.68590600585615E-14	Stat4
MA1495.1	1.06768310336296E-16	0.761228030163424	0.841	0.682	7.9649159510877E-14	HOXA1
MA0158.2	1.06768310336296E-16	0.761228030163424	0.841	0.682	7.9649159510877E-14	HOXA5
MA0904.2	1.06768310336296E-16	0.761228030163424	0.841	0.682	7.9649159510877E-14	HOXB5
MA1142.1	4.14117523232614E-16	2.45968081748988	0.288	0.165	3.0893167233153E-13	FOSL1::JUND
MA1134.1	5.85828860490063E-16	2.68315019491618	0.308	0.153	4.37028329925587E-13	FOS::JUNB
MA1130.1	6.25603833812322E-16	2.75890027613258	0.297	0.15	4.66700460023993E-13	FOSL2::JUN
MA0491.2	6.47726545673936E-16	2.38499015055601	0.285	0.156	4.83204003072756E-13	JUND
MA1141.1	9.85294255148436E-16	2.84931757035782	0.294	0.157	7.35029514340733E-13	FOS::JUND
MA1128.1	9.94789140042023E-16	2.79444203096054	0.288	0.154	7.42112698471349E-13	FOSL1::JUN
MA0482.2	1.01794618713138E-15	1.27839396426927	0.928	0.857	7.59387855600008E-13	GATA4
MA0490.2	1.57083496470863E-15	2.33992871478038	0.274	0.15	1.17184288367264E-12	JUNB
MA1622.1	1.77768286474596E-15	2.87779491748645	0.285	0.148	1.32615141710049E-12	Smad2::Smad3
MA1120.1	1.92171965611474E-15	1.25092812765874	0.986	0.959	1.4336028634616E-12	SOX13
MA0655.1	2.30546889680176E-15	2.26890729989163	0.326	0.154	1.71987979701412E-12	JDP2
MA0887.1	2.51042788740216E-15	0.657814476018778	0.781	0.583	1.87277920400201E-12	EVX1
MA0476.1	2.61705913119363E-15	2.67602504468092	0.282	0.139	1.95232611187045E-12	FOS
MA0119.1	2.65692971914742E-15	0.885085365819923	0.715	0.512	1.98206957048397E-12	NFIC::TLX1
MA0489.1	2.84387615703552E-15	2.63228964012769	0.297	0.157	2.1215316131485E-12	JUN(var.2)
MA1132.1	3.20873376387667E-15	2.0882921661147	0.3	0.156	2.393715387852E-12	JUN::JUNB
MA1137.1	3.52550708726565E-15	2.54590345126229	0.28	0.146	2.63002828710017E-12	FOSL1::JUNB
MA0477.2	3.68137559322882E-15	2.67765440047877	0.288	0.146	2.7463061925487E-12	FOSL1
MA1634.1	4.01374319389357E-15	2.63394021733752	0.262	0.134	2.9942524226446E-12	BATF
MA0886.1	4.51732069974153E-15	0.633687182095423	0.741	0.561	3.36992124200718E-12	EMX2
MA1144.1	4.72509967437839E-15	2.58051452189305	0.297	0.154	3.52492435708628E-12	FOSL2::JUND
MA0841.1	5.85872385847766E-15	2.28209459909766	0.311	0.164	4.37060799842434E-12	NFE2
MA0462.2	5.88063826261587E-15	2.61138791413918	0.259	0.132	4.38695614391144E-12	BATF::JUN
MA1135.1	6.26576905541163E-15	2.63566880581865	0.3	0.15	4.67426371533707E-12	FOSB::JUNB
MA0835.2	7.29970972162299E-15	2.51141154556294	0.248	0.134	5.44558345233075E-12	BATF3
MA1527.1	8.1306744312593E-15	0.954636771264529	0.715	0.502	6.06548312571944E-12	NFIC(var.2)
MA0099.3	9.48397387932523E-15	2.64416442520357	0.285	0.15	7.07504451397662E-12	FOS::JUN
MA1138.1	1.13481612330579E-14	2.51157943161965	0.3	0.157	8.46572827986121E-12	FOSL2::JUNB
MA1101.2	1.95600614085595E-14	2.16621900423764	0.288	0.154	1.45918058107854E-11	BACH2
MA0478.1	2.34416523196417E-14	2.7577352408634	0.291	0.145	1.74874726304527E-11	FOSL2
MA1501.1	3.54305113664937E-14	0.609886773514829	0.761	0.567	2.64311614794043E-11	HOXB7
MA0661.1	7.23435511971655E-14	0.597263922637902	0.752	0.543	5.39682891930855E-11	MEOX1
MA1149.1	1.25525753165544E-13	0.490294525930103	0.83	0.639	9.3642211861496E-11	RARA::RXRG
MA1625.1	5.54544315587325E-13	0.607945054793106	0.643	0.463	4.13690059428144E-10	Stat5b
MA0739.1	9.78185538386023E-13	0.799647089432703	0.303	0.189	7.29726411635973E-10	Hic1
MA0519.1	1.07644912486536E-12	0.632224697588412	0.72	0.546	8.03031047149559E-10	Stat5a::Stat5b
MA0658.1	2.90116663288611E-12	0.52412215499121	0.752	0.58	2.16427030813304E-09	LHX6
MA0766.2	4.47730473355388E-12	1.15310778294606	0.939	0.86	3.34006933123119E-09	GATA5
MA1563.1	4.90540925536802E-12	0.696288858221059	0.873	0.784	3.65943530450454E-09	SOX18
MA1633.1	9.04325773692373E-12	1.74650302155842	0.239	0.137	6.7462702717451E-09	BACH1
MA0143.4	1.04267717756995E-11	0.963043720838785	0.977	0.972	7.77837174467182E-09	SOX2
MA0137.3	3.00524963725436E-11	0.700397871301824	0.853	0.746	2.24191622939176E-08	STAT1
MA0035.4	3.82930284494274E-11	0.553003708978952	0.795	0.674	2.85665992232728E-08	GATA1
MA0892.1	4.12620234852768E-11	0.506022972350036	0.764	0.614	3.07814695200165E-08	GSX1
MA0144.2	4.66196824487397E-11	0.569264765596822	0.669	0.498	3.47782831067598E-08	STAT3
MA1643.1	6.38182141393659E-11	0.848505399343682	0.594	0.417	4.7608387747967E-08	NFIB
MA0494.1	7.68014982537781E-11	0.481698975956388	0.591	0.405	5.72939176973185E-08	Nr1h3::Rxra
MA0132.2	8.15078520585141E-11	0.53131665286123	0.741	0.603	6.08048576356515E-08	PDX1
MA0612.2	8.15078520585141E-11	0.53131665286123	0.741	0.603	6.08048576356515E-08	EMX1
MA0900.2	8.15078520585141E-11	0.53131665286123	0.741	0.603	6.08048576356515E-08	HOXA2
MA0902.2	8.15078520585141E-11	0.53131665286123	0.741	0.603	6.08048576356515E-08	HOXB2
MA0912.2	8.15078520585141E-11	0.53131665286123	0.741	0.603	6.08048576356515E-08	HOXD3
MA0705.1	9.07849547116594E-11	0.504563572557971	0.769	0.592	6.77255762148979E-08	Lhx8
MA0722.1	1.08252707483081E-10	0.521691512925451	0.807	0.647	8.07565197823782E-08	VAX1
MA0723.1	1.08252707483081E-10	0.521691512925451	0.807	0.647	8.07565197823782E-08	VAX2
MA1481.1	1.08252707483081E-10	0.521691512925451	0.807	0.647	8.07565197823782E-08	DRGX
MA0893.2	1.08252707483081E-10	0.521691512925451	0.807	0.647	8.07565197823782E-08	GSX2
MA0077.1	1.31817562771157E-10	1.00290595898886	0.986	0.978	9.83359018272835E-08	SOX9
MA1528.1	1.62360107077809E-10	0.780649871947738	0.643	0.485	1.21120639880045E-07	NFIX(var.2)
MA1624.1	3.46195565941057E-10	0.575680134935323	0.741	0.602	2.58261892192028E-07	Stat5a
MA0496.3	2.0611954304198E-09	1.19424398093952	0.205	0.11	1.53765179109317E-06	MAFK
MA0793.1	2.68411779251973E-09	0.428574220258357	0.591	0.436	2.00235187321972E-06	POU6F2
MA0903.1	3.21132775813537E-09	0.441056724832427	0.677	0.504	2.39565050756899E-06	HOXB3
MA0743.2	3.35213883494756E-09	0.425576981102965	0.755	0.606	2.50069557087088E-06	SCRT1
MA0889.1	4.27105132540016E-09	0.453933512476016	0.752	0.595	3.18620428874852E-06	GBX1
MA1119.1	6.67275804270624E-09	0.40848030352644	0.651	0.465	4.97787749985885E-06	SIX2
MA0868.2	1.63360394699847E-08	0.956904840594885	0.983	0.978	1.21866854446086E-05	SOX8
MA1110.1	1.77565583277263E-08	0.377375436569047	0.637	0.469	1.32463925124838E-05	NR1H4
MA1519.1	2.12241890899643E-08	0.420533840199255	0.72	0.586	1.58332450611134E-05	LHX5
MA0706.1	5.41999444903773E-08	0.420218682647692	0.677	0.531	4.04331585898215E-05	MEOX2
MA0890.1	7.52729583689144E-08	0.451495333026791	0.827	0.745	5.61536269432101E-05	GBX2
MA1562.1	9.39290923313913E-08	0.731306335884914	0.965	0.95	7.00711028792179E-05	SOX14
MA0882.1	1.09151202735931E-07	0.408401104877025	0.798	0.694	8.14267972410043E-05	DLX6
MA0618.1	1.70541045894071E-07	0.37393610708285	0.695	0.554	0.000127223620236977	LBX1
MA1505.1	1.91686357325181E-07	0.412639751456966	0.749	0.605	0.000142998022564585	HOXC8
MA0744.2	2.41533358640897E-07	0.352408569794353	0.723	0.598	0.000180183885546109	SCRT2
MA0729.1	3.27801161749271E-07	0.344320045063771	0.816	0.699	0.000244539666664956	RARA
MA0109.1	6.9953865225403E-07	0.311980510436112	0.64	0.499	0.000521855834581506	HLTF
MA0738.1	7.20174783577223E-07	0.405479275808068	0.337	0.227	0.000537250388548608	HIC2
MA0031.1	8.61000482044204E-07	0.337284022220795	0.853	0.753	0.000642306359604976	FOXD1
MA0613.1	8.61000482044204E-07	0.337284022220795	0.853	0.753	0.000642306359604976	FOXG1
MA0157.2	8.61000482044204E-07	0.337284022220795	0.853	0.753	0.000642306359604976	FOXO3
MA0150.2	2.01876955423239E-06	0.818673141268903	0.184	0.121	0.00150600208745737	Nfe2l2
MA0501.1	2.86900196791566E-06	0.898339801313395	0.228	0.131	0.00214027546806509	MAF::NFE2
MA1608.1	2.88883003635716E-06	0.331804478063237	0.671	0.543	0.00215506720712244	Isl1
MA0125.1	3.63862187313896E-06	0.333633743050852	0.784	0.643	0.00271441191736166	Nobox
MA0591.1	3.76050872032747E-06	0.862220512716108	0.19	0.113	0.0028053395053643	Bach1::Mafk
MA1497.1	4.07105456670631E-06	0.356772068296143	0.712	0.608	0.00303700670676291	HOXA6
MA0858.1	4.74073458607835E-06	0.311781672519374	0.66	0.545	0.00353658800121445	Rarb(var.2)
MA0073.1	4.98652623262205E-06	0.295754759382161	0.824	0.737	0.00371994856953605	RREB1
MA0874.1	5.42352178183238E-06	0.33496100939018	0.752	0.628	0.00404594724924696	Arx
MA0885.1	8.23568174240996E-06	0.353036927615747	0.64	0.54	0.00614381857983783	Dlx2
MA0853.1	8.96084576217417E-06	0.360511992721925	0.755	0.624	0.00668479093858193	Alx4
MA0776.1	1.07023628551773E-05	0.273626969559914	0.677	0.542	0.00798396268996224	MYBL1
MA0879.1	1.13228737227891E-05	0.325979173618588	0.706	0.592	0.00844686379720066	Dlx1
MA0710.1	1.29302132465151E-05	0.320422901872236	0.582	0.43	0.00964593908190026	NOTO
MA0725.1	1.46908737914361E-05	0.316449908756234	0.62	0.506	0.0109593918484114	VSX1
MA0726.1	1.46908737914361E-05	0.316449908756234	0.62	0.506	0.0109593918484114	VSX2
MA0721.1	1.58986183075631E-05	0.33118097313934	0.752	0.633	0.0118603692574421	UNCX
MA0628.1	1.61891472368503E-05	0.280102838452237	0.643	0.507	0.0120771038386903	POU6F1
MA0707.1	1.69467729557563E-05	0.355938322668555	0.764	0.688	0.0126422926249942	MNX1
MA0644.1	1.7946133925544E-05	0.350014523976224	0.735	0.641	0.0133878159084558	ESX1
MA0860.1	1.94071551846895E-05	0.288876887634338	0.614	0.482	0.0144777377677783	Rarg(var.2)
MA1530.1	2.12251041902103E-05	0.271075802164734	0.545	0.435	0.0158339277258969	NKX6-3
MA1496.1	2.56509671784706E-05	0.260531398083658	0.579	0.441	0.019135621515139	HOXA4
MA0089.2	2.90850949980368E-05	0.853159555141515	0.173	0.129	0.0216974808685354	NFE2L1
MA0140.2	2.94485352607993E-05	0.667107518087983	0.98	0.942	0.0219686073045563	GATA1::TAL1
MA1535.1	3.45129844490576E-05	0.340264797567658	0.723	0.595	0.025746686398997	NR2C1
MA0520.1	4.03565217922671E-05	0.279512482995013	0.634	0.521	0.0301059652570313	Stat6
MA0699.1	4.52168270024853E-05	0.324619806261362	0.761	0.709	0.0337317529438541	LBX2
MA1489.1	5.14504058571814E-05	0.301157794960057	0.847	0.814	0.0383820027694573	FOXN3
MA0153.2	5.58069263668027E-05	0.265852375567435	0.712	0.608	0.0416319670696348	HNF1B
MA0674.1	6.77048843279172E-05	0.276829988200876	0.663	0.567	0.0505078437086262	NKX6-1
MA0675.1	6.77048843279172E-05	0.276829988200876	0.663	0.567	0.0505078437086262	NKX6-2
MA0515.1	6.84468023543474E-05	0.60573172563141	0.983	0.97	0.0510613145563432	Sox6
MA1502.1	7.13509439165397E-05	0.300815031364569	0.674	0.595	0.0532278041617386	HOXB8
MA0753.2	8.49197755635054E-05	0.29508118911042	0.767	0.652	0.063350152570375	ZNF740
MA0847.2	0.000103476298382599	0.345561063692907	0.925	0.825	0.077193318593419	FOXD2
MA0621.1	0.000116069389688272	0.278653920576415	0.752	0.643	0.086587764707451	mix-a
MA0778.1	0.000133241570010296	0.54940207519509	0.787	0.776	0.0993982112276807	NFKB2
MA0704.1	0.000138684431346809	0.283389754258766	0.772	0.66	0.10345858578472	Lhx4
MA0630.1	0.000140544786866819	0.282836322510786	0.738	0.641	0.104846411002647	SHOX
MA0654.1	0.000140544786866819	0.282836322510786	0.738	0.641	0.104846411002647	ISX
MA0716.1	0.000140544786866819	0.282836322510786	0.738	0.641	0.104846411002647	PRRX1
MA0717.1	0.000140544786866819	0.282836322510786	0.738	0.641	0.104846411002647	RAX2
MA0720.1	0.000140544786866819	0.282836322510786	0.738	0.641	0.104846411002647	Shox2
MA1476.1	0.000147522477258585	0.283857944609193	0.458	0.351	0.110051768034905	DLX5
MA1152.1	0.000181702153928657	0.596148910019122	0.994	0.98	0.135549806830778	SOX15
MA0830.2	0.000201743553713808	0.323557030003288	0.807	0.706	0.150500691070501	TCF4
MA0493.1	0.000218522721051098	0.329152065783235	0.983	0.954	0.163017949904119	Klf1
MA0866.1	0.000250963787686445	0.276913050137058	0.767	0.663	0.187218985614088	SOX21
MA0854.1	0.000253512442294524	0.306111201938713	0.744	0.674	0.189120281951715	Alx1
MA0505.1	0.000261065412042931	0.252552736915966	0.582	0.455	0.194754797384027	Nr5a2
MA1578.1	0.00031639994792828	0.3749596749691	0.628	0.521	0.236034361154497	VEZF1
MA0522.3	0.000348486841526194	0.306666141072854	0.79	0.696	0.259971183778541	TCF3
MA1648.1	0.000375110137045961	0.304790321069915	0.775	0.685	0.279832162236287	TCF12(var.2)
MA1498.1	0.000381544536148352	0.272551798906783	0.562	0.48	0.28463222396667	HOXA7
MA0910.2	0.000381544536148352	0.272551798906783	0.562	0.48	0.28463222396667	HOXD8
MA1463.1	0.000468482092449812	0.297000982187231	0.744	0.691	0.34948764096756	ARGFX
MA1118.1	0.00052474685544298	0.261055683358677	0.64	0.535	0.391461154160463	SIX1
MA0702.2	0.00052982516168679	0.297774018045285	0.793	0.701	0.395249570618345	LMX1A
MA0087.1	0.000699817965972818	0.322246807151381	0.939	0.913	0.522064202615722	Sox5
MA0846.1	0.000857203113200133	0.271343484934524	0.928	0.876	0.639473522447299	FOXC2
MA0084.1	0.00130016687569767	0.397678566940335	0.919	0.899	0.969924489270463	SRY
MA1558.1	0.0016953993625658	0.274759800611756	0.772	0.683	1	SNAI1
MA0640.2	0.00274936451302627	0.604016046087573	1	0.983	1	ELF3
MA0101.1	0.00280502566566272	0.6322125363046	0.85	0.854	1	REL
MA0107.1	0.00342616869959467	0.60948372845086	0.87	0.883	1	RELA
MA0078.1	0.00361754204445498	0.287048669490311	0.928	0.898	1	Sox17
MA0081.2	0.00466615990856434	0.438947694477064	0.988	0.983	1	SPIB
MA0867.2	0.00551875215065342	0.414694794863772	0.983	0.972	1	SOX4
MA0598.3	0.00587206192963023	0.60409461597706	0.997	0.995	1	EHF
MA0105.4	0.00699306945854114	0.410649479812141	0.749	0.734	1	NFKB1
MA0062.3	0.00850667185911975	0.590947878552782	1	0.994	1	GABPA
MA0639.1	0.0119034727737333	0.252700083796185	0.836	0.778	1	DBP
MA0473.3	0.0133156173787599	0.546787103533617	1	0.994	1	ELF1
MA0764.2	0.0151469886472547	0.466201010520286	0.997	0.992	1	ETV4
MA0761.2	0.0372012316322843	0.463093484691917	1	0.997	1	ETV1
MA1420.1	0.0482635627177199	0.251753229135699	0.844	0.814	1	IRF5
MA1419.1	0.0806032770808514	0.315978362481871	0.899	0.91	1	IRF4
MA0136.2	0.109318626152608	0.332303775561359	0.98	0.975	1	ELF5
