## Supplemental Table 19 for "The epigenomic landscape of single vascular cells reflects developmental origin and identifies disease risk loci"

	p_val	avg_log2FC	pct.1	pct.2	p_val_adj	cluster	gene
Lbp	3.70432535282743E-45	1.46421750205446	0.459	0.156	7.40865070565486E-42	Ascending	Lbp
Ctla2a	5.36869354422855E-45	1.33254551976724	0.808	0.593	1.07373870884571E-41	Ascending	Ctla2a
Galnt18	1.02827142388596E-43	1.5343592822393	0.747	0.556	2.05654284777192E-40	Ascending	Galnt18
Nsg1	7.11569339790527E-42	1.47902670999401	0.56	0.282	1.42313867958105E-38	Ascending	Nsg1
Rgs16	7.41942348025035E-40	1.2802042422415	0.491	0.136	1.48388469605007E-36	Ascending	Rgs16
Emcn	3.43869123601069E-38	1.2320693551039	0.855	0.699	6.87738247202137E-35	Ascending	Emcn
Meox1	9.94969910605758E-38	0.663655043448337	0.398	0.119	1.98993982121152E-34	Ascending	Meox1
Lrg1	4.14153327982315E-37	1.659023286314	0.467	0.143	8.2830665596463E-34	Ascending	Lrg1
Tspan18	1.12659333237502E-36	0.657348446088223	0.501	0.22	2.25318666475004E-33	Ascending	Tspan18
Rasgrp3	4.8486558594842E-36	0.676349316313918	0.523	0.153	9.69731171896839E-33	Ascending	Rasgrp3
Tcf4	1.38776577561466E-35	0.789051688840266	0.948	0.861	2.77553155122931E-32	Ascending	Tcf4
Adamtsl1	1.50920906255361E-34	1.12521858774915	0.366	0.065	3.01841812510722E-31	Ascending	Adamtsl1
Gimap6	2.00917720826445E-34	0.846909049684992	0.813	0.636	4.0183544165289E-31	Ascending	Gimap6
Pitpnc1	7.07753205413124E-34	1.04072105807734	0.816	0.695	1.41550641082625E-30	Ascending	Pitpnc1
Lpl	2.46124331426125E-33	0.979033256335116	0.445	0.127	4.9224866285225E-30	Ascending	Lpl
Slfn2	1.38355031166967E-32	0.73710203276166	0.354	0.103	2.76710062333934E-29	Ascending	Slfn2
Ccl21a	2.43300987500736E-32	2.39070371175465	0.302	0.041	4.86601975001473E-29	Ascending	Ccl21a
Tll1	3.21685005925283E-31	0.592967401516858	0.295	0.041	6.43370011850566E-28	Ascending	Tll1
Flt4	2.01238807697321E-30	1.1042458874894	0.509	0.257	4.02477615394642E-27	Ascending	Flt4
Pdpn	7.13900281322873E-30	0.467009134821492	0.305	0.052	1.42780056264575E-26	Ascending	Pdpn
Hmcn1	3.02401451165097E-29	1.18022634457534	0.568	0.37	6.04802902330193E-26	Ascending	Hmcn1
Rbp7	4.21979186803583E-29	1.26792376537775	0.413	0.083	8.43958373607166E-26	Ascending	Rbp7
Dusp2	1.26219189287465E-28	1.09231858928103	0.435	0.143	2.5243837857493E-25	Ascending	Dusp2
G0s2	3.17265735657693E-28	0.63556137518395	0.324	0.121	6.34531471315387E-25	Ascending	G0s2
Serpina3n	8.82543273070372E-28	0.754198763737729	0.302	0.049	1.76508654614074E-24	Ascending	Serpina3n
Irf8	2.80709449071814E-27	0.359749711079985	0.342	0.131	5.61418898143629E-24	Ascending	Irf8
Reln	1.82410248280066E-26	0.423783129955046	0.297	0.043	3.64820496560132E-23	Ascending	Reln
Gng11	8.75774269678641E-26	1.11367812583128	0.912	0.894	1.75154853935728E-22	Ascending	Gng11
Marcksl1	1.51510393486867E-25	0.81359014662963	0.482	0.295	3.03020786973734E-22	Ascending	Marcksl1
Gpihbp1	3.53980668366107E-25	0.795569745300041	0.442	0.119	7.07961336732214E-22	Ascending	Gpihbp1
Wnt2	3.93865210627708E-25	0.551405082651117	0.342	0.108	7.87730421255415E-22	Ascending	Wnt2
Edil3	5.91500717034754E-25	0.333550763508744	0.224	0.012	1.18300143406951E-21	Ascending	Edil3
Ablim3	9.1751787320842E-25	0.43539190004231	0.403	0.115	1.83503574641684E-21	Ascending	Ablim3
Nts	1.07455721460855E-24	2.73177991240762	0.428	0.209	2.1491144292171E-21	Ascending	Nts
Ednrb	6.85139794035329E-24	0.610445543610851	0.41	0.125	1.37027958807066E-20	Ascending	Ednrb
Smagp	1.91130778892526E-23	0.815992350950661	0.656	0.509	3.82261557785052E-20	Ascending	Smagp
Ptprt	3.5357126668254E-23	0.297345351979744	0.248	0.049	7.0714253336508E-20	Ascending	Ptprt
Dkk2	1.20496676863784E-22	0.539245483370937	0.125	0.388	2.40993353727569E-19	Ascending	Dkk2
Dcn	1.78801304752895E-22	2.48140819821397	0.627	0.466	3.57602609505789E-19	Ascending	Dcn
Prox1	2.18582579048333E-22	1.3373720315515	0.511	0.358	4.37165158096665E-19	Ascending	Prox1
Add3	6.64943420715367E-22	0.622388958360442	0.727	0.56	1.32988684143073E-18	Ascending	Add3
Akap12	7.02632718329255E-22	0.874384081446614	0.501	0.305	1.40526543665851E-18	Ascending	Akap12
Apold1	7.91196842045612E-22	1.04429840770952	0.631	0.501	1.58239368409122E-18	Ascending	Apold1
Marcks	1.51548822515166E-21	1.04011795966876	0.666	0.541	3.03097645030332E-18	Ascending	Marcks
Nrp2	2.09364060578094E-21	1.34388354889732	0.469	0.246	4.18728121156188E-18	Ascending	Nrp2
Cd300lg	3.1297499988288E-21	0.714565438508513	0.469	0.143	6.25949999765761E-18	Ascending	Cd300lg
Wnt9b	3.82850901181658E-21	0.57346111650603	0.221	0.018	7.65701802363315E-18	Ascending	Wnt9b
Ndrg1	6.04023893192149E-21	0.740415474526851	0.85	0.773	1.2080477863843E-17	Ascending	Ndrg1
Tshz2	1.03252299710641E-20	0.686890854051273	0.818	0.77	2.06504599421281E-17	Ascending	Tshz2
Ucp2	1.09858335654627E-20	0.916641158102165	0.516	0.363	2.19716671309255E-17	Ascending	Ucp2
Prss23	2.27815288059971E-20	1.11508185036329	0.489	0.339	4.55630576119942E-17	Ascending	Prss23
Lamb1	4.97876588874774E-20	0.366800683460712	0.356	0.177	9.95753177749548E-17	Ascending	Lamb1
Fgf14	1.37331484751687E-19	0.610453009731245	0.3	0.117	2.74662969503375E-16	Ascending	Fgf14
Tmem100	1.89451965683004E-19	0.569907258849106	0.265	0.024	3.78903931366007E-16	Ascending	Tmem100
Mmrn1	2.41963949116106E-19	1.40730004118227	0.27	0.043	4.83927898232212E-16	Ascending	Mmrn1
Prelp	2.55889902081867E-19	0.816971263753123	0.572	0.419	5.11779804163735E-16	Ascending	Prelp
Kdr	3.50584455332673E-19	1.03977035647233	0.666	0.56	7.01168910665346E-16	Ascending	Kdr
Postn	2.34427455517816E-18	1.36810424280169	0.467	0.304	4.68854911035632E-15	Ascending	Postn
Gjc2	2.35518404772021E-18	0.338302891563084	0.224	0.037	4.71036809544042E-15	Ascending	Gjc2
Lyn	3.00953408643193E-18	0.750806507656095	0.6	0.509	6.01906817286386E-15	Ascending	Lyn
Eng	4.23991230375873E-18	1.14742649649011	0.875	0.919	8.47982460751746E-15	Ascending	Eng
Hamp	5.6211841317076E-18	0.384509260230071	0.201	0.041	1.12423682634152E-14	Ascending	Hamp
Btnl9	2.52243856385188E-17	0.525222494593317	0.322	0.097	5.04487712770376E-14	Ascending	Btnl9
Nr2f2	3.76018853739781E-17	1.25186828510586	0.565	0.472	7.52037707479562E-14	Ascending	Nr2f2
Prkcq	1.18726580439081E-16	0.348957766645018	0.346	0.229	2.37453160878162E-13	Ascending	Prkcq
Gsta4	1.58556475143458E-16	0.293452453140112	0.206	0.122	3.17112950286915E-13	Ascending	Gsta4
Tbc1d4	2.04848859072369E-16	0.323243463562582	0.43	0.292	4.09697718144739E-13	Ascending	Tbc1d4
Rhoj	2.22871432608677E-16	0.812275592422778	0.926	0.92	4.45742865217354E-13	Ascending	Rhoj
Itga6	4.38550007000565E-16	0.751644269660631	0.595	0.472	8.77100014001129E-13	Ascending	Itga6
Flt1	7.45330382865427E-16	0.877679716058199	0.629	0.544	1.49066076573085E-12	Ascending	Flt1
Calcrl	2.87624590238408E-15	0.752802362716442	0.717	0.606	5.75249180476817E-12	Ascending	Calcrl
Gpm6a	9.21576057067766E-15	0.586470523535069	0.494	0.388	1.84315211413553E-11	Ascending	Gpm6a
Tspan13	1.05697325582698E-14	0.586557860124683	0.769	0.67	2.11394651165396E-11	Ascending	Tspan13
Maf	2.82488993926736E-14	1.07599136671946	0.322	0.201	5.64977987853472E-11	Ascending	Maf
Cd55	4.04880967044099E-14	0.839180000182395	0.553	0.451	8.09761934088197E-11	Ascending	Cd55
Pcsk6	6.75895775025367E-14	0.420926731674551	0.31	0.111	1.35179155005073E-10	Ascending	Pcsk6
Adgrf5	6.9636469208221E-14	0.657334091746543	0.85	0.853	1.39272938416442E-10	Ascending	Adgrf5
Ppp1r14b	7.39532166220258E-14	0.474337464440817	0.686	0.565	1.47906433244052E-10	Ascending	Ppp1r14b
Des	8.71695992378674E-14	0.260072457558944	0.211	0.133	1.74339198475735E-10	Ascending	Des
Dapk1	1.16381474979203E-13	0.838320051081063	0.658	0.609	2.32762949958407E-10	Ascending	Dapk1
Tnnt2	1.60154297938307E-13	0.411870511616832	0.246	0.038	3.20308595876614E-10	Ascending	Tnnt2
Cmah	1.80749892155685E-13	0.847786775322828	0.278	0.09	3.61499784311369E-10	Ascending	Cmah
Comp	2.7848769603294E-13	0.392289328961771	0.314	0.115	5.56975392065881E-10	Ascending	Comp
Hmgb2	9.11238396505062E-13	0.390488569960837	0.491	0.344	1.82247679301012E-09	Ascending	Hmgb2
Abi3bp	1.97371229567882E-12	1.08741825690938	0.477	0.379	3.94742459135764E-09	Ascending	Abi3bp
Sema3a	2.78493782082927E-12	0.970577820822965	0.418	0.291	5.56987564165853E-09	Ascending	Sema3a
Ifi27l2a	1.11515787459686E-11	1.66300992761854	0.486	0.395	2.23031574919373E-08	Ascending	Ifi27l2a
Wnt4	1.68173831572506E-11	0.588777301820219	0.265	0.108	3.36347663145012E-08	Ascending	Wnt4
Slfn5	2.0740875970551E-11	0.613174976056999	0.686	0.584	4.1481751941102E-08	Ascending	Slfn5
Nrg1	2.42951648581045E-11	0.69255996439724	0.172	0.406	4.8590329716209E-08	Ascending	Nrg1
Gngt2	2.63645502759649E-11	0.573576961397694	0.678	0.625	5.27291005519297E-08	Ascending	Gngt2
Grrp1	4.81960660255737E-11	0.271331573183686	0.396	0.313	9.63921320511475E-08	Ascending	Grrp1
Sptbn1	1.10987479732127E-10	0.445563378598202	0.993	0.999	2.21974959464253E-07	Ascending	Sptbn1
Cdh11	1.83314925473865E-10	1.41731612487722	0.349	0.252	3.66629850947731E-07	Ascending	Cdh11
Tmem108	4.79105947452552E-10	0.849769183237226	0.319	0.159	9.58211894905104E-07	Ascending	Tmem108
Tcim	5.10372801531842E-10	0.370383777459317	0.42	0.333	1.02074560306368E-06	Ascending	Tcim
C3	8.02925734924777E-10	0.279664076664205	0.224	0.083	1.60585146984955E-06	Ascending	C3
Fmo1	8.37222526222414E-10	0.593467706725548	0.683	0.684	1.67444505244483E-06	Ascending	Fmo1
Bambi	1.26076487385451E-09	0.265659602870326	0.548	0.432	2.52152974770901E-06	Ascending	Bambi
Htr2b	1.83080061530833E-09	0.670943779575992	0.3	0.178	3.66160123061665E-06	Ascending	Htr2b
Timp4	3.19329035502425E-09	0.353757730182966	0.241	0.204	6.38658071004849E-06	Ascending	Timp4
Plat	5.37894955558723E-09	0.747583661834053	0.563	0.499	1.07578991111745E-05	Ascending	Plat
Fabp4	1.22846077799047E-08	1.28657634872217	0.644	0.583	2.45692155598093E-05	Ascending	Fabp4
Clic5	1.55201279531272E-08	0.53030775773477	0.683	0.655	3.10402559062544E-05	Ascending	Clic5
Adgrl4	1.60346274516283E-08	0.506396790498474	0.58	0.546	3.20692549032565E-05	Ascending	Adgrl4
Cd302	1.77679362129579E-08	0.322367050880442	0.526	0.428	3.55358724259158E-05	Ascending	Cd302
Anxa8	3.58358783616867E-08	0.323058654418693	0.157	0.015	7.16717567233734E-05	Ascending	Anxa8
Unc5b	9.34527892820348E-08	0.383917058433872	0.445	0.406	0.00018690557856407	Ascending	Unc5b
Sema6a	1.11418340685825E-07	0.525506788828121	0.73	0.748	0.000222836681371651	Ascending	Sema6a
D5Ertd615e	1.48566366984761E-07	0.834093527121306	0.369	0.31	0.000297132733969522	Ascending	D5Ertd615e
Mafb	2.05275292226416E-07	0.297600011384176	0.423	0.345	0.000410550584452832	Ascending	Mafb
Cebpb	2.2263937877716E-07	0.553869980067657	0.705	0.698	0.00044527875755432	Ascending	Cebpb
Ier5	2.32664231024491E-07	0.473686474644633	0.759	0.785	0.000465328462048982	Ascending	Ier5
Fabp5	2.53202474440066E-07	1.26781566961233	0.649	0.658	0.000506404948880132	Ascending	Fabp5
Selenop	2.82293149278989E-07	0.751342914704854	0.939	0.962	0.000564586298557978	Ascending	Selenop
Crip1	7.52009292995816E-07	0.951672462578867	0.966	0.973	0.00150401858599163	Ascending	Crip1
Hist1h1c	9.98473877967551E-07	0.264718142369795	0.447	0.358	0.0019969477559351	Ascending	Hist1h1c
Gpr182	1.28250813401745E-06	0.391463917522647	0.295	0.236	0.00256501626803489	Ascending	Gpr182
Timp3	3.84348401119844E-06	0.325658190177635	0.948	0.976	0.00768696802239687	Ascending	Timp3
Igfbp5	4.51251713920776E-06	3.19299400761593	0.472	0.481	0.00902503427841552	Ascending	Igfbp5
Gja1	7.30480649891627E-06	0.701337871257024	0.472	0.447	0.0146096129978325	Ascending	Gja1
Rgs5	7.53499480767165E-06	0.734117158682976	0.145	0.322	0.0150699896153433	Ascending	Rgs5
Car4	8.48742091604702E-06	0.265349517742124	0.12	0.04	0.016974841832094	Ascending	Car4
Gas7	8.8437003361796E-06	0.363045501281408	0.369	0.317	0.0176874006723592	Ascending	Gas7
Airn	9.80716094440769E-06	0.331921086495318	0.752	0.776	0.0196143218888154	Ascending	Airn
Cd36	1.05031051318414E-05	1.21941941713258	0.42	0.326	0.0210062102636829	Ascending	Cd36
Slc9a3r2	1.31861336312593E-05	0.371926665388528	0.897	0.864	0.0263722672625187	Ascending	Slc9a3r2
Ece1	1.99695640394125E-05	0.34809664823629	0.919	0.965	0.0399391280788249	Ascending	Ece1
Nckap5	2.20795931710319E-05	0.939431682973048	0.361	0.327	0.0441591863420638	Ascending	Nckap5
Sox4	2.40024822480939E-05	0.558854238782841	0.435	0.404	0.0480049644961878	Ascending	Sox4
Plk2	2.42983574824551E-05	0.39155231967174	0.735	0.732	0.0485967149649102	Ascending	Plk2
Fxyd6	2.677104660971E-05	0.905583724125739	0.636	0.664	0.0535420932194201	Ascending	Fxyd6
Flrt2	2.80269193720009E-05	0.271013750594197	0.256	0.122	0.0560538387440018	Ascending	Flrt2
Hecw1	3.38766836521994E-05	0.443906463166632	0.162	0.032	0.0677533673043988	Ascending	Hecw1
Pglyrp1	3.89847173701348E-05	0.387929255889179	0.307	0.271	0.0779694347402696	Ascending	Pglyrp1
Ddah1	6.56525799975673E-05	0.323746828952252	0.428	0.412	0.131305159995135	Ascending	Ddah1
Xdh	8.00611203321167E-05	0.584792754338626	0.469	0.473	0.160122240664233	Ascending	Xdh
Fbn1	8.03065481223056E-05	0.310465696774679	0.612	0.584	0.160613096244611	Ascending	Fbn1
Cxcl12	8.66918858848699E-05	0.785016876117222	0.504	0.72	0.17338377176974	Ascending	Cxcl12
Tuba1a	0.000122852393387791	0.336580268960805	0.86	0.87	0.245704786775583	Ascending	Tuba1a
Ttc9	0.00012986206402852	0.650921887572525	0.469	0.481	0.25972412805704	Ascending	Ttc9
Dab2	0.000158281706884614	0.446930640020029	0.555	0.541	0.316563413769229	Ascending	Dab2
Lcn2	0.000176967808737211	1.04429925981876	0.334	0.294	0.353935617474422	Ascending	Lcn2
Ifitm3	0.000256913030070714	0.278910488802898	0.988	0.997	0.513826060141429	Ascending	Ifitm3
Hand2os1	0.000297274734494648	1.05470346301903	0.435	0.431	0.594549468989296	Ascending	Hand2os1
Pgf	0.000326640305185353	0.282560377403256	0.179	0.292	0.653280610370706	Ascending	Pgf
Adamts9	0.000338255143997921	0.485749065042894	0.518	0.541	0.676510287995841	Ascending	Adamts9
Cyb5r3	0.000345806986177712	0.255515675568028	0.855	0.82	0.691613972355423	Ascending	Cyb5r3
Kitl	0.000373632695231041	0.49203834044834	0.609	0.611	0.747265390462082	Ascending	Kitl
Pde4b	0.000440065298148942	0.32494796749192	0.747	0.773	0.880130596297883	Ascending	Pde4b
Cyyr1	0.000487950885282508	0.467799913377883	0.619	0.683	0.975901770565016	Ascending	Cyyr1
Slc10a6	0.000561488732007586	0.326838157082677	0.383	0.363	1	Ascending	Slc10a6
Aqp1	0.000660597020208448	0.377114506430009	0.767	0.755	1	Ascending	Aqp1
Hes1	0.000669376086157766	0.393894895869215	0.811	0.86	1	Ascending	Hes1
Syn3	0.000832348914149039	0.298786424092442	0.455	0.453	1	Ascending	Syn3
Ptn	0.000882073453414917	1.84806972061278	0.28	0.136	1	Ascending	Ptn
Col3a1	0.000948510540777435	0.332950513494578	0.482	0.435	1	Ascending	Col3a1
Wnt16	0.00133929121184009	0.287390864956958	0.256	0.267	1	Ascending	Wnt16
Plvap	0.00156448093302624	0.50334214057451	0.597	0.597	1	Ascending	Plvap
Fst	0.0018519190713813	0.273165876678569	0.256	0.205	1	Ascending	Fst
Igfbp4	0.00233204411065607	0.558949824280152	0.69	0.729	1	Ascending	Igfbp4
Arhgdib	0.00302766205491691	0.257893957800221	0.644	0.646	1	Ascending	Arhgdib
Npr3	0.00327954035201351	0.855447968143573	0.31	0.323	1	Ascending	Npr3
Plpp3	0.00365903118949092	0.334500693896974	0.843	0.869	1	Ascending	Plpp3
Ckb	0.00397568338369927	0.297444230496243	0.523	0.512	1	Ascending	Ckb
Ccl2	0.00481757589230182	0.785786081968842	0.317	0.299	1	Ascending	Ccl2
Igf1	0.00563481425115132	0.286963594867587	0.216	0.102	1	Ascending	Igf1
Ctla2b	0.00564610223580565	0.441158442298524	0.464	0.487	1	Ascending	Ctla2b
Jpt1	0.00568921586826969	0.494715406159376	0.639	0.689	1	Ascending	Jpt1
Igfbp3	0.00664767225218308	0.873944904538498	0.307	0.249	1	Ascending	Igfbp3
Kcnc2	0.00686983451168413	0.515958813754847	0.29	0.442	1	Ascending	Kcnc2
S100a10	0.00693125318391235	0.277113658422535	0.939	0.953	1	Ascending	S100a10
Ntn4	0.00866016221737758	0.272602874795038	0.491	0.681	1	Ascending	Ntn4
Trpm3	0.00940865745300821	0.370049970204386	0.314	0.434	1	Ascending	Trpm3
Hbb-bs	1.13707577550909E-30	0.299646964666162	0.969	0.708	2.27415155101817E-27	Carotid	Hbb-bs
Nt5e	6.3617271034503E-30	0.685203670711595	0.729	0.417	1.27234542069006E-26	Carotid	Nt5e
Krt80	1.811551354103E-29	0.809652636509588	0.715	0.4	3.62310270820601E-26	Carotid	Krt80
Cd24a	3.94555310473039E-29	0.846828338936086	0.88	0.659	7.89110620946078E-26	Carotid	Cd24a
Efemp1	7.83141269329081E-29	0.929349191453138	0.788	0.557	1.56628253865816E-25	Carotid	Efemp1
Clu	7.19608458605295E-28	0.785959342665265	0.913	0.832	1.43921691721059E-24	Carotid	Clu
Slc4a4	1.35883060432839E-27	0.83687435611198	0.771	0.49	2.71766120865678E-24	Carotid	Slc4a4
Selp	4.17251017466204E-27	0.601272084713827	0.813	0.534	8.34502034932408E-24	Carotid	Selp
Cytl1	5.72793555724887E-26	0.888591252580566	0.866	0.689	1.14558711144977E-22	Carotid	Cytl1
Cd74	3.8355366516052E-23	1.11273341829242	0.81	0.557	7.6710733032104E-20	Carotid	Cd74
Apoe	4.64824902890479E-23	0.698427827122369	0.955	0.912	9.29649805780957E-20	Carotid	Apoe
Klk10	9.34037823372138E-23	0.882254592819245	0.673	0.387	1.86807564674428E-19	Carotid	Klk10
Isl1	6.45371351466845E-22	0.511620823458757	0.679	0.384	1.29074270293369E-18	Carotid	Isl1
Gprc5a	1.11270428574214E-21	0.59215730697317	0.771	0.486	2.22540857148428E-18	Carotid	Gprc5a
Hba-a1	6.23089071154468E-21	0.463874071590891	0.743	0.461	1.24617814230894E-17	Carotid	Hba-a1
Atp1b1	2.02586071231421E-20	0.752258303028937	0.684	0.458	4.05172142462843E-17	Carotid	Atp1b1
Arhgap20	8.65856715853499E-20	0.328529079397091	0.536	0.276	1.731713431707E-16	Carotid	Arhgap20
Bmx	1.22724121529116E-19	0.642803262261271	0.855	0.652	2.45448243058233E-16	Carotid	Bmx
Gkn3	2.16785862799605E-19	0.724182203966703	0.765	0.457	4.33571725599209E-16	Carotid	Gkn3
Gja5	5.15907496393908E-19	0.448122202584968	0.749	0.44	1.03181499278782E-15	Carotid	Gja5
Sulf1	5.87613539827746E-19	0.627909066513284	0.894	0.708	1.17522707965549E-15	Carotid	Sulf1
Vwf	9.29573493513114E-19	0.570835087212551	0.877	0.648	1.85914698702623E-15	Carotid	Vwf
Col8a1	1.27298786776219E-18	0.271353182707956	0.561	0.301	2.54597573552439E-15	Carotid	Col8a1
Anxa3	2.40932568967714E-18	0.536736925888363	0.947	0.85	4.81865137935428E-15	Carotid	Anxa3
Ly6a	3.38602421767284E-18	0.701313137217824	0.902	0.718	6.77204843534568E-15	Carotid	Ly6a
Bmp4	4.36044652026823E-18	0.611232431005139	0.841	0.594	8.72089304053647E-15	Carotid	Bmp4
Bpgm	6.59270114367479E-18	0.473878342014438	0.757	0.479	1.31854022873496E-14	Carotid	Bpgm
Adra2a	8.13997106527022E-18	0.252144113460354	0.472	0.204	1.62799421305404E-14	Carotid	Adra2a
Tmem158	3.63569445112974E-17	0.526588793506346	0.863	0.644	7.27138890225949E-14	Carotid	Tmem158
Ace	6.1518460844586E-17	0.527547961685874	0.838	0.622	1.23036921689172E-13	Carotid	Ace
H2-Q6	7.22145932422988E-17	0.522312186302909	0.905	0.733	1.44429186484598E-13	Carotid	H2-Q6
Cxcl1	7.25689004951439E-17	0.600763717859019	0.726	0.459	1.45137800990288E-13	Carotid	Cxcl1
Hs3st1	8.26542075693215E-17	0.662899557239912	0.804	0.638	1.65308415138643E-13	Carotid	Hs3st1
Edn1	1.13843062593752E-16	0.453222073802149	0.785	0.514	2.27686125187505E-13	Carotid	Edn1
Tox	2.13162628941573E-16	0.251028565158933	0.575	0.331	4.26325257883147E-13	Carotid	Tox
Sfrp1	2.34798210051083E-16	0.5149356066722	0.796	0.465	4.69596420102166E-13	Carotid	Sfrp1
Adh7	3.44512756356071E-16	0.668243608911958	0.654	0.352	6.89025512712142E-13	Carotid	Adh7
Enpp6	6.74407511372517E-16	0.378107717486578	0.771	0.475	1.34881502274504E-12	Carotid	Enpp6
Hba-a2	1.60561569699702E-15	0.398398452780918	0.634	0.396	3.21123139399405E-12	Carotid	Hba-a2
Hbb-bt	1.86713006624427E-15	0.583784711258291	0.609	0.377	3.73426013248853E-12	Carotid	Hbb-bt
Thbs1	2.85784094854679E-15	0.606647425184442	0.743	0.506	5.71568189709359E-12	Carotid	Thbs1
9930111J21Rik2	4.26357115192126E-15	0.538669771106399	0.726	0.509	8.52714230384253E-12	Carotid	9930111J21Rik2
H2-Ab1	4.845758937651E-15	0.626834880273618	0.707	0.501	9.69151787530199E-12	Carotid	H2-Ab1
H2-Eb1	7.14065594987811E-15	0.578282932910145	0.737	0.524	1.42813118997562E-11	Carotid	H2-Eb1
Car8	8.55542054182035E-15	0.662779366991715	0.791	0.656	1.71108410836407E-11	Carotid	Car8
Tinagl1	1.06354487592136E-14	0.486059725955911	0.95	0.908	2.12708975184272E-11	Carotid	Tinagl1
Eln	2.11824134288454E-14	0.499414194196269	0.925	0.832	4.23648268576909E-11	Carotid	Eln
Fosb	2.34160263552788E-14	0.628113305576462	0.939	0.827	4.68320527105576E-11	Carotid	Fosb
Gria3	2.40616317217742E-14	0.299082615812973	0.606	0.377	4.81232634435485E-11	Carotid	Gria3
H2-Aa	2.66366420543738E-14	0.564112675500608	0.723	0.527	5.32732841087475E-11	Carotid	H2-Aa
Ecrg4	1.00085767220323E-13	0.604653356153105	0.712	0.508	2.00171534440646E-10	Carotid	Ecrg4
Rasl11a	1.11953020587907E-13	0.482668773325972	0.726	0.528	2.23906041175815E-10	Carotid	Rasl11a
Mt1	1.82100222616059E-13	0.581620098755772	0.877	0.74	3.64200445232119E-10	Carotid	Mt1
Kirrel3	1.93408950068655E-13	0.285216616995521	0.601	0.395	3.8681790013731E-10	Carotid	Kirrel3
Gbp6	2.00271775044355E-13	0.329218479084888	0.578	0.356	4.0054355008871E-10	Carotid	Gbp6
H2-DMb1	3.02719946428778E-13	0.327860680392709	0.642	0.431	6.05439892857557E-10	Carotid	H2-DMb1
Palld	8.60456041919167E-13	0.426671013471394	0.735	0.521	1.72091208383833E-09	Carotid	Palld
Lmo2	1.02377398392653E-12	0.514318601289274	0.894	0.82	2.04754796785307E-09	Carotid	Lmo2
Bmp6	1.13340273051881E-12	0.393404605280123	0.874	0.696	2.26680546103762E-09	Carotid	Bmp6
Gbp2	1.72826268964001E-12	0.538529640953769	0.737	0.531	3.45652537928002E-09	Carotid	Gbp2
Cxcl2	3.41781825608687E-12	0.51215316027171	0.603	0.41	6.83563651217374E-09	Carotid	Cxcl2
H2-Q7	4.65648796837298E-12	0.393065262028324	0.863	0.703	9.31297593674597E-09	Carotid	H2-Q7
Gbp3	5.57209014107082E-12	0.286298948300103	0.67	0.44	1.11441802821416E-08	Carotid	Gbp3
Ccn1	5.8215871158302E-12	0.598631736300652	0.964	0.894	1.16431742316604E-08	Carotid	Ccn1
Ptprb	8.48837975843964E-12	0.35308977999015	0.983	0.946	1.69767595168793E-08	Carotid	Ptprb
Fxyd5	1.10723214723702E-11	0.291278025526565	0.93	0.832	2.21446429447405E-08	Carotid	Fxyd5
Col1a2	1.32495106805329E-11	0.380390520424486	0.76	0.579	2.64990213610658E-08	Carotid	Col1a2
Col4a4	1.67219429695803E-11	0.374889175270271	0.729	0.535	3.34438859391606E-08	Carotid	Col4a4
Ccdc80	1.77060822036393E-11	0.421060386278038	0.763	0.602	3.54121644072786E-08	Carotid	Ccdc80
Serpinb6b	2.3291083594651E-11	0.469153930094166	0.698	0.481	4.6582167189302E-08	Carotid	Serpinb6b
Tm4sf1	2.68895587066417E-11	0.25663082318482	0.992	0.975	5.37791174132834E-08	Carotid	Tm4sf1
Klf6	3.19406663724986E-11	0.434145730691709	0.978	0.923	6.38813327449971E-08	Carotid	Klf6
Chrm3	4.28218115697441E-11	0.371753525175493	0.718	0.539	8.56436231394883E-08	Carotid	Chrm3
Sgms2	4.65269145507536E-11	0.257816514855316	0.668	0.454	9.30538291015073E-08	Carotid	Sgms2
Ehd4	5.49576483551363E-11	0.355772137723862	0.93	0.836	1.09915296710273E-07	Carotid	Ehd4
Pecam1	9.79927389438577E-11	0.303362588712148	0.986	0.978	1.95985477887715E-07	Carotid	Pecam1
Vcam1	1.13816870785226E-10	0.498126086861934	0.877	0.718	2.27633741570452E-07	Carotid	Vcam1
H2-K1	1.41219920193682E-10	0.341225774397873	0.992	0.986	2.82439840387364E-07	Carotid	H2-K1
Cd93	4.88721609216903E-10	0.369328944200163	0.933	0.842	9.77443218433807E-07	Carotid	Cd93
Samd12	8.15477202818866E-10	0.329789519116209	0.83	0.644	1.63095440563773E-06	Carotid	Samd12
Cfh	9.60704848242272E-10	0.405924872102222	0.877	0.773	1.92140969648454E-06	Carotid	Cfh
Ifi47	9.9090502109681E-10	0.27788116612537	0.615	0.433	1.98181004219362E-06	Carotid	Ifi47
Mt2	1.03544953893628E-09	0.387316135659936	0.656	0.479	2.07089907787255E-06	Carotid	Mt2
Sox17	1.28356812341703E-09	0.26065439531962	0.782	0.568	2.56713624683407E-06	Carotid	Sox17
Cp	1.45496742379714E-09	0.433156404525603	0.883	0.757	2.90993484759427E-06	Carotid	Cp
Cst3	2.36329493374899E-09	0.262101957382893	1	0.994	4.72658986749798E-06	Carotid	Cst3
H2-Q4	3.98263727062388E-09	0.391656390079513	0.855	0.715	7.96527454124776E-06	Carotid	H2-Q4
Ly6e	5.71328553480793E-09	0.310789652316434	0.953	0.862	1.14265710696159E-05	Carotid	Ly6e
Egr1	8.66243883724739E-09	0.444155777422272	0.98	0.937	1.73248776744948E-05	Carotid	Egr1
Gxylt2	1.00247419934146E-08	0.286886867213393	0.763	0.553	2.00494839868292E-05	Carotid	Gxylt2
Procr	1.04228478623613E-08	0.421105632921258	0.779	0.641	2.08456957247225E-05	Carotid	Procr
Cyp4b1	1.23393646636164E-08	0.328607357875436	0.617	0.432	2.46787293272328E-05	Carotid	Cyp4b1
Icam1	1.65741538683289E-08	0.405366780980406	0.897	0.752	3.31483077366578E-05	Carotid	Icam1
Rnd1	1.70044130459038E-08	0.412807504604882	0.796	0.642	3.40088260918075E-05	Carotid	Rnd1
Atf3	4.27344919120713E-08	0.526168483737939	0.961	0.913	8.54689838241427E-05	Carotid	Atf3
Gm26532	6.12250303417796E-08	0.273135309563034	0.824	0.66	0.000122450060683559	Carotid	Gm26532
Egr3	6.13042189760783E-08	0.264602536461158	0.715	0.527	0.000122608437952157	Carotid	Egr3
Casp4	6.65925082939214E-08	0.29639838557009	0.793	0.635	0.000133185016587843	Carotid	Casp4
Zfp36	7.11484281454103E-08	0.400908835918726	0.944	0.884	0.000142296856290821	Carotid	Zfp36
Mall	8.69360552646858E-08	0.259783243821797	0.802	0.618	0.000173872110529372	Carotid	Mall
Plaur	1.06372216649373E-07	0.293324848667714	0.779	0.629	0.000212744433298747	Carotid	Plaur
Klk8	1.15268884066256E-07	0.275342203073016	0.659	0.462	0.000230537768132511	Carotid	Klk8
Heg1	2.33000161214552E-07	0.270525262836458	0.922	0.873	0.000466000322429104	Carotid	Heg1
Col5a2	2.42329656861519E-07	0.258223111115517	0.83	0.667	0.000484659313723037	Carotid	Col5a2
Mgst1	2.54872262807376E-07	0.29343435230324	0.768	0.609	0.000509744525614752	Carotid	Mgst1
Iigp1	2.9811991018254E-07	0.408053329295902	0.796	0.663	0.00059623982036508	Carotid	Iigp1
Gcnt1	6.00550622039099E-07	0.305565521111887	0.573	0.382	0.0012011012440782	Carotid	Gcnt1
Pkn3	6.34751321572745E-07	0.257903997310008	0.757	0.615	0.00126950264314549	Carotid	Pkn3
Tmsb10	6.36398016690805E-07	0.299919946697495	0.98	0.963	0.00127279603338161	Carotid	Tmsb10
Man1a	6.67479789153306E-07	0.28618202360862	0.838	0.718	0.00133495957830661	Carotid	Man1a
Stab1	6.91243601899045E-07	0.32800908107464	0.888	0.78	0.00138248720379809	Carotid	Stab1
Stard13	7.29975426765383E-07	0.27953563482545	0.866	0.739	0.00145995085353077	Carotid	Stard13
Scd1	9.48380163864429E-07	0.291975897447541	0.531	0.384	0.00189676032772886	Carotid	Scd1
Hbegf	1.00970606431831E-06	0.37995159290556	0.771	0.615	0.00201941212863663	Carotid	Hbegf
Prkcg	1.31790863413387E-06	0.254554929302684	0.743	0.583	0.00263581726826773	Carotid	Prkcg
Lsr	1.56345264666992E-06	0.292128025046851	0.684	0.535	0.00312690529333984	Carotid	Lsr
Filip1l	1.0504828458984E-05	0.335042007490213	0.813	0.685	0.0210096569179679	Carotid	Filip1l
Tnfrsf12a	1.26976863624579E-05	0.310351509807504	0.718	0.575	0.0253953727249158	Carotid	Tnfrsf12a
Fos	1.56468740800915E-05	0.345390642976974	0.989	0.982	0.0312937481601829	Carotid	Fos
Sncg	6.37060186862709E-05	0.251374150196871	0.659	0.499	0.127412037372542	Carotid	Sncg
Ifrd1	9.04656330179175E-05	0.305806067493104	0.944	0.857	0.180931266035835	Carotid	Ifrd1
Krt18	9.99606141460225E-05	0.407281389637396	0.542	0.365	0.199921228292045	Carotid	Krt18
Ier3	0.000119731705933717	0.316252158766396	0.93	0.838	0.239463411867433	Carotid	Ier3
S100a4	0.000178998971225318	0.461476782331605	0.545	0.421	0.357997942450636	Carotid	S100a4
Nupr1	0.00051365603716158	0.282037680194514	0.796	0.714	1	Carotid	Nupr1
Gm26802	0.00194687502008676	0.387021988526415	0.517	0.38	1	Carotid	Gm26802
Igtp	0.0020647878492455	0.265105475533047	0.587	0.468	1	Carotid	Igtp
Hbb-bs1	8.04148562170357E-26	0.483197303514705	0.966	0.723	1.60829712434071E-22	Descending	Hbb-bs
Sfrp11	2.10152612113282E-20	0.71917759383722	0.787	0.485	4.20305224226563E-17	Descending	Sfrp1
Pcolce2	3.74365723968044E-20	0.507340614951812	0.484	0.242	7.48731447936088E-17	Descending	Pcolce2
Tmem1581	4.30851440475907E-19	0.736662817004126	0.847	0.661	8.61702880951814E-16	Descending	Tmem158
AU021092	9.52120353928801E-18	0.545246618076749	0.644	0.37	1.9042407078576E-14	Descending	AU021092
Gxylt21	2.22023762118517E-17	0.664877584181051	0.775	0.558	4.44047524237035E-14	Descending	Gxylt2
Ace1	1.16383154788198E-16	0.609345576152136	0.822	0.639	2.32766309576396E-13	Descending	Ace
Gja51	1.71376895595245E-16	0.555482677140587	0.719	0.468	3.42753791190489E-13	Descending	Gja5
Enpp61	7.04540733956974E-16	0.493778201329401	0.741	0.502	1.40908146791395E-12	Descending	Enpp6
Hba-a11	1.10156367753497E-15	0.639537073497688	0.713	0.488	2.20312735506993E-12	Descending	Hba-a1
Fbln2	2.4284679645185E-15	0.601373589891782	0.822	0.652	4.856935929037E-12	Descending	Fbln2
Ptprb1	4.89123775344383E-15	0.448484437348008	0.978	0.95	9.78247550688765E-12	Descending	Ptprb
Pecam11	7.0911899635966E-15	0.451856810336624	0.984	0.979	1.41823799271932E-11	Descending	Pecam1
Gkn31	1.12973519052056E-14	0.514701848260139	0.738	0.484	2.25947038104112E-11	Descending	Gkn3
Ehd41	1.83487977308768E-14	0.486528136221417	0.919	0.846	3.66975954617535E-11	Descending	Ehd4
Epas1	4.01160325858221E-14	0.416495833364286	0.963	0.919	8.02320651716441E-11	Descending	Epas1
Bmp41	4.02544733785711E-14	0.543769422038952	0.819	0.616	8.05089467571421E-11	Descending	Bmp4
Bmp61	6.05116464226935E-14	0.549987402437646	0.859	0.711	1.21023292845387E-10	Descending	Bmp6
Srgn	8.27036345360141E-14	0.453319484998091	0.934	0.793	1.65407269072028E-10	Descending	Srgn
Edn11	4.08254506038244E-13	0.505550476683964	0.753	0.541	8.16509012076487E-10	Descending	Edn1
Bpgm1	5.08974635769388E-13	0.442181814593436	0.725	0.506	1.01794927153878E-09	Descending	Bpgm
Cytl11	9.96958885108028E-13	0.553787300857667	0.847	0.706	1.99391777021605E-09	Descending	Cytl1
Mgp	1.35197187955843E-12	0.435544485963783	0.925	0.878	2.70394375911685E-09	Descending	Mgp
Fosb1	1.79735135526027E-12	0.594516992418791	0.938	0.833	3.59470271052054E-09	Descending	Fosb
Vwf1	2.20895256370057E-12	0.443456917806208	0.859	0.667	4.41790512740115E-09	Descending	Vwf
Slc4a41	7.15358509779318E-12	0.326367399105826	0.741	0.516	1.43071701955864E-08	Descending	Slc4a4
Cxcl11	5.2691676276925E-11	0.402937973832923	0.694	0.486	1.0538335255385E-07	Descending	Cxcl1
Gprc5a1	9.42267731901657E-11	0.396826816417956	0.731	0.516	1.88453546380331E-07	Descending	Gprc5a
Adh71	1.25821362259692E-10	0.488268450480538	0.622	0.38	2.51642724519385E-07	Descending	Adh7
Ccn11	1.3073967009858E-10	0.453243479492678	0.959	0.899	2.61479340197159E-07	Descending	Ccn1
Eln1	1.91202856065882E-10	0.501443809833495	0.916	0.841	3.82405712131765E-07	Descending	Eln
Selp1	2.50818843873548E-10	0.300179293704457	0.784	0.559	5.01637687747096E-07	Descending	Selp
Clec14a	2.6830677917859E-10	0.412560579726927	0.803	0.644	5.36613558357181E-07	Descending	Clec14a
Hbb-bt1	3.55499245743442E-10	0.747446135340854	0.562	0.408	7.10998491486884E-07	Descending	Hbb-bt
Cd741	4.48309643106292E-10	0.284717608981247	0.781	0.582	8.96619286212583E-07	Descending	Cd74
Anxa31	4.84530976440458E-10	0.359585217825805	0.941	0.858	9.69061952880915E-07	Descending	Anxa3
Cst31	7.15019411185016E-10	0.306694206230095	1	0.995	1.43003882237003E-06	Descending	Cst3
Hba-a21	7.47755741113349E-10	0.567158791669831	0.591	0.426	1.4955114822267E-06	Descending	Hba-a2
Ecrg41	9.68802984105589E-10	0.525900676187645	0.697	0.524	1.93760596821118E-06	Descending	Ecrg4
Nkx2-3	1.47233570332675E-09	0.37247121480527	0.241	0.063	2.94467140665351E-06	Descending	Nkx2-3
Isl11	1.90785536869666E-09	0.262570100294057	0.637	0.416	3.81571073739332E-06	Descending	Isl1
H2-Q61	2.32520892456164E-09	0.307040657833664	0.891	0.748	4.65041784912328E-06	Descending	H2-Q6
Thbs11	2.42476640120575E-09	0.413619063314207	0.716	0.529	4.8495328024115E-06	Descending	Thbs1
Bmx1	3.49950536379879E-09	0.37657873919485	0.831	0.672	6.99901072759757E-06	Descending	Bmx
Serpinb6b1	3.51689966064074E-09	0.419806415913855	0.678	0.501	7.03379932128148E-06	Descending	Serpinb6b
Samd121	5.6858339706579E-09	0.357961541722938	0.812	0.66	1.13716679413158E-05	Descending	Samd12
Icam11	7.74489589363132E-09	0.520750010376241	0.881	0.766	1.54897917872626E-05	Descending	Icam1
Krt181	7.88819644602304E-09	0.436892948863811	0.559	0.366	1.57763928920461E-05	Descending	Krt18
H2-Q41	1.38826519859654E-08	0.307757832381803	0.853	0.723	2.77653039719307E-05	Descending	H2-Q4
Spon1	1.65055113703514E-08	0.363633760512419	0.766	0.629	3.30110227407027E-05	Descending	Spon1
Clu1	1.87710327910562E-08	0.379379173951524	0.903	0.841	3.75420655821125E-05	Descending	Clu
Zfp361	2.28371410877953E-08	0.455464344225355	0.938	0.89	4.56742821755907E-05	Descending	Zfp36
Tm4sf11	2.72897737732793E-08	0.252889513230553	0.991	0.976	5.45795475465585E-05	Descending	Tm4sf1
Sgk1	2.89809574825755E-08	0.33129865929761	0.963	0.919	5.79619149651509E-05	Descending	Sgk1
Palld1	7.31440381279606E-08	0.303831282686227	0.703	0.545	0.000146288076255921	Descending	Palld
Cfh1	1.13694862081058E-07	0.346426563522698	0.863	0.784	0.000227389724162116	Descending	Cfh
Ppp1r15a	1.18205737306887E-07	0.431457301650061	0.956	0.92	0.000236411474613773	Descending	Ppp1r15a
Procr1	1.4988556793381E-07	0.330600216810858	0.791	0.643	0.00029977113586762	Descending	Procr
Fos1	1.61656423836004E-07	0.414867593208756	0.991	0.982	0.000323312847672008	Descending	Fos
H2-Eb11	1.8283317670365E-07	0.344335508028232	0.703	0.549	0.000365666353407301	Descending	H2-Eb1
Sat1	2.22179798276098E-07	0.320303716721616	0.944	0.871	0.000444359596552196	Descending	Sat1
Sulf11	2.32559575686971E-07	0.270638946403895	0.884	0.722	0.000465119151373942	Descending	Sulf1
Vcam11	3.01377633981236E-07	0.355836957021043	0.856	0.735	0.000602755267962472	Descending	Vcam1
Ier31	3.41533310990429E-07	0.357244708738703	0.922	0.846	0.000683066621980858	Descending	Ier3
H2-Aa1	3.65040951057426E-07	0.348952697603795	0.691	0.55	0.000730081902114852	Descending	H2-Aa
Col4a41	4.15466116235115E-07	0.321319541333749	0.691	0.561	0.00083093223247023	Descending	Col4a4
Ramp2	5.23367076941646E-07	0.352685938999187	0.972	0.952	0.00104673415388329	Descending	Ramp2
Egr11	9.39062454730715E-07	0.294008952231866	0.978	0.94	0.00187812490946143	Descending	Egr1
Nr4a1	1.01216410996255E-06	0.453155493499617	0.884	0.812	0.0020243282199251	Descending	Nr4a1
H2-Q71	1.36960238356688E-06	0.329051434058699	0.841	0.72	0.00273920476713376	Descending	H2-Q7
Dusp1	2.07746056430513E-06	0.285843907119565	0.966	0.925	0.00415492112861025	Descending	Dusp1
Kctd12	2.26862995529198E-06	0.319303418818508	0.744	0.629	0.00453725991058396	Descending	Kctd12
Sox7	2.81380235570442E-06	0.28079926887209	0.784	0.68	0.00562760471140885	Descending	Sox7
Tinagl11	3.2052030300979E-06	0.252455936409683	0.944	0.912	0.0064104060601958	Descending	Tinagl1
Cyp1b1	3.36117597469347E-06	0.410531217348117	0.422	0.299	0.00672235194938693	Descending	Cyp1b1
Col5a21	3.50717328885047E-06	0.292135592009936	0.809	0.684	0.00701434657770094	Descending	Col5a2
Gja4	8.58583506394034E-06	0.285606638018017	0.625	0.51	0.0171716701278807	Descending	Gja4
Chrm31	8.94995351117672E-06	0.302522109728585	0.681	0.563	0.0178999070223534	Descending	Chrm3
H2-K11	1.25997715743199E-05	0.270092283115316	0.991	0.987	0.0251995431486398	Descending	H2-K1
Nupr11	1.27474517431743E-05	0.399486188341776	0.781	0.724	0.0254949034863485	Descending	Nupr1
Rasl11a1	1.96637951596813E-05	0.256619443155649	0.691	0.553	0.0393275903193626	Descending	Rasl11a
Heg11	2.20752491701581E-05	0.258075689887999	0.909	0.881	0.0441504983403162	Descending	Heg1
Adh1	2.31447999148343E-05	0.338759695966396	0.506	0.365	0.0462895998296686	Descending	Adh1
Prkcg1	3.62933722001555E-05	0.341386873014375	0.713	0.604	0.0725867444003109	Descending	Prkcg
Rnd11	4.7054516226929E-05	0.315309125407756	0.772	0.66	0.094109032453858	Descending	Rnd1
Cxcl21	6.13784078338303E-05	0.44810853549793	0.55	0.442	0.122756815667661	Descending	Cxcl2
Gbp5	0.000101026262009879	0.251946551653512	0.462	0.348	0.202052524019759	Descending	Gbp5
Atf31	0.00012869663650802	0.276638599888556	0.956	0.918	0.257393273016041	Descending	Atf3
Tek	0.000169250568440548	0.260414381576272	0.878	0.846	0.338501136881096	Descending	Tek
Stard131	0.000193868971584065	0.263593658533857	0.85	0.752	0.387737943168129	Descending	Stard13
Fbln5	0.000194932667273858	0.530101381724723	0.716	0.644	0.389865334547717	Descending	Fbln5
Hoxa7	0.000211915301205485	0.280756563627693	0.184	0.081	0.423830602410969	Descending	Hoxa7
Casp41	0.000379832805534429	0.257395345188174	0.766	0.655	0.759665611068857	Descending	Casp4
Id1	0.000455530758271159	0.28105566747435	0.894	0.858	0.911061516542318	Descending	Id1
Dennd4a	0.00117005846618467	0.299038581886218	0.866	0.799	1	Descending	Dennd4a
Hbegf1	0.00144925235152682	0.262517932436924	0.741	0.635	1	Descending	Hbegf
