## Supplemental Table 25 for "The epigenomic landscape of single vascular cells reflects developmental origin and identifies disease risk loci"

### Sheet: Sheet1
Species	Fold	Train Chromosomes	Validation Chromosomes	Test Chromosomes
Mouse	Fold 0	chr2, chr4, chr5, chr7, chr9, chr10, chr11, chr12, chr13, chr14, chr15, chr17, chr18, chr19, chrX, chrY	chr8, chr16	chr1, chr3, chr6
Mouse	Fold 1	chr1, chr3, chr4, chr5, chr6, chr7, chr10, chr11, chr13, chr14, chr15, chr18, chr19, chrX, chrY	chr12, chr17	chr2, chr8, chr9, chr16
Mouse	Fold 2	chr1, chr2, chr3, chr5, chr6, chr8, chr9, chr10, chr13, chr14, chr16, chr17, chr18, chrX	chr7, chr19	chr4, chr11, chr12, chr15, chrY
Mouse	Fold 3	chr2, chr3, chr4, chr6, chr7, chr8, chr9, chr11, chr12, chr13, chr15, chr16, chr17, chr19, chrX, chrY	chr1	chr5, chr10, chr14, chr18
Mouse	Fold 4	chr1, chr2, chr3, chr4, chr5, chr6, chr8, chr9, chr10, chr12, chr14, chr15, chr16, chrY	chr11, chr18	chr7, chr13, chr17, chr19, chrX
